# Deletion of NuRD component *Mta2* in nephron progenitor cells causes developmentally programmed FSGS

**DOI:** 10.1101/2023.10.18.562984

**Authors:** Jeannine Basta, Lynn Robbins, Lisa Stout, Michelle Brennan, John Shapiro, Mary Chen, Darcy Denner, Angel Baldan, Nidia Messias, Sethu Madhavan, Samir V. Parikh, Michael Rauchman

## Abstract

Low nephron endowment at birth is a risk factor for chronic kidney disease. The prevalence of this condition is increasing due to higher survival rates of preterm infants and children with multi-organ birth defect syndromes that affect the kidney and urinary tract. We created a mouse model of congenital low nephron number due to deletion of *Mta2* in nephron progenitor cells. *Mta2* is a core component of the Nucleosome Remodeling and Deacetylase (NuRD) chromatin remodeling complex. These mice developed albuminuria at 4 weeks of age followed by focal segmental glomerulosclerosis (FSGS) at 8 weeks, with progressive kidney injury and fibrosis. Our studies reveal that altered mitochondrial metabolism in the post-natal period leads to accumulation of neutral lipids in glomeruli at 4 weeks of age followed by reduced mitochondrial oxygen consumption. We found that NuRD cooperated with Zbtb7a/7b to regulate a large number of metabolic genes required for fatty acid oxidation and oxidative phosphorylation. Analysis of human kidney tissue also supported a role for reduced mitochondrial lipid metabolism and ZBTB7A/7B in FSGS and CKD. We propose that an inability to meet the physiological and metabolic demands of post-natal somatic growth of the kidney promotes the transition to CKD in the setting of glomerular hypertrophy due to low nephron endowment.
