## Supplemental Table 14 for "Deletion of NuRD component *Mta2* in nephron progenitor cells causes developmentally programmed FSGS"

### Sheet: antibodies
Primary Antibody or Lectin	Species	Vendor/Cat	Application	Dilution	MeOH Permeabilization	Antigen Retrieval- Citric Acid pH 6.0	Notes
Mta2	Goat	Santa Cruz Biotech/sc-9447	IF	1:250	+	+	Used with Avadin/Biotin Blocking Kit (Vector labs) and Goat biotin (1:200)
NCAM	Mouse	Millipore Sigma/C9672	IF	1:500	+	+
Six2	Rabbit	Proteintech/11562-1-AP	IF	1:250	+	+
Cytokeratin	Mouse	Millipore Sigma/C2562	IF	1:1000	+	+
Lef1	Rabbit	Cell Signaling/2230	IF	1:250	+	+
Megalin	Rabbit	Abcam/ab 76969	IF	1:1000	+	+
Wt1	Rabbit	Abcam/ab 89901	IF	1:500	+	+
Podocin	Rabbit	Gracious Gift Dr. Jeff Miner	IF	1:500	+	+
NKCC2	Rabbit	Protein Tech/ 18970-1-AP	IF	1:250	+	+
NCC	Rabbit	Millipore Sigma/ AB3553	IF	1:1000	+	+
pHH3	Mouse	Cell Signaling/9706	IF	1:100	+	+
biotin LTL	-	Vector Labs/FL-1321-2	IF	1:100	+	+	Works with or without MeOH/AR
CD3	Rabbit	Cell Signaling/78588	IF	1:400	+	+
F4/80	Rat	Abcam/ab 6640	IF	1:100	-	+	Sudan black used to reduce autofluorescence
Plin2	Rabbit	Proteintech/15294-1-AP	IF	1:200	-	+	Sudan black used to reduce autofluorescence
Mta2	Rabbit	Abcam/8106	ChIP
Zbtb7a	Hamster	Invitrogen/14-3309-82	ChIP
Mbd3	Rabbit	Abcam/157464	ChIP
Secondary Antibody or Fluorophore	Congugated Fluorophore	Vendor/Cat		Dilution
Goat anti-Rabbit IgG	Alexa Fluor 488	Life Technologies/ A11034	IF	1:500
Goat anti-Mouse IgG	Cy3	Jackson ImmunoResearch/ 115-165-164	IF	1:1000
Goat anti-Rat IgG	Alexa Fluor Plus 488	Invitrogen/ A48262	IF	1:300
Donkey anti-Goat IgG	Alexa Fluor Plus 488	Invitrogen/ A32814	IF	1:300
Donkey anti-Rabbit IgG	Cy3	Millipore/ AP182C	IF	1:500
Streptavadin	Texas Red	Vector Labs/ SA-1200	IF	1:300
Streptavadin	FITC	Vector Labs/ SA-1200	IF	1:300
