## Supplemental Table 13 for "Deletion of NuRD component *Mta2* in nephron progenitor cells causes developmentally programmed FSGS"

### Sheet: BETA_common up targets
Mbd3 up targets Mta2 up targets Zbtb7a up targets (115)
Npl
Mettl13	Overlap Results
Snord89
Fcgr3	Collection(s):	H
Mr1	# overlaps shown:	8
Map4k4	# genesets in collections:	50
Gsta3	# genes in comparison (n):	107
Hmga2-ps1	# genes in universe (N):	42499
Rnf2
Snord47	Gene Set Name	# Genes in Gene Set (K)	Description	# Genes in Overlap (k)	k/K	p-value	FDR q-value
Chpf	HALLMARK_ALLOGRAFT_REJECTION	200	Genes up-regulated during transplant rejection.	5	0.025	0.000158	0.00264
Prrx1	HALLMARK_COMPLEMENT	200	Genes encoding components of the complement system, which is part of the innate immune system.	5	0.025	0.000158	0.00264
Ikbke	HALLMARK_EPITHELIAL_MESENCHYMAL_TRANSITION	200	Genes defining epithelial-mesenchymal transition, as in wound healing, fibrosis and metastasis.	5	0.025	0.000158	0.00264
9130409I23Rik	HALLMARK_G2M_CHECKPOINT	200	Genes involved in the G2/M checkpoint, as in progression through the cell division cycle.	4	0.02	0.00168	0.0168
Pask	HALLMARK_KRAS_SIGNALING_DN	200	Genes down-regulated by KRAS activation.	4	0.02	0.00168	0.0168
Gas5	HALLMARK_COAGULATION	138	Genes encoding components of blood coagulation system; also up-regulated in platelets.	3	0.0217	0.0052	0.0433
Nek2	HALLMARK_UV_RESPONSE_UP	158	Genes up-regulated in response to ultraviolet (UV) radiation.	3	0.019	0.00754	0.0496
Arl4c	HALLMARK_APOPTOSIS	161	Genes mediating programmed cell death (apoptosis) by activation of caspases.	3	0.0186	0.00794	0.0496
Mcm3
Steap3
Il18r1	Gene/Gene Set Overlap Matrix
Slamf9
St8sia4	Entrez Gene Id	Gene Symbol	Gene Description	HALLMARK_ALLOGRAFT_REJECTION	HALLMARK_COMPLEMENT	HALLMARK_EPITHELIAL_MESENCHYMAL_TRANSITION	HALLMARK_G2M_CHECKPOINT	HALLMARK_KRAS_SIGNALING_DN	HALLMARK_COAGULATION	HALLMARK_UV_RESPONSE_UP	HALLMARK_APOPTOSIS
Dnm3os	7042	TGFB2	transforming growth factor beta 2 [Source:HGNC Symbol;Acc:HGNC:11768]	HALLMARK_ALLOGRAFT_REJECTION				HALLMARK_KRAS_SIGNALING_DN			HALLMARK_APOPTOSIS
Hmcn1	6772	STAT1	signal transducer and activator of transcription 1 [Source:HGNC Symbol;Acc:HGNC:11362]	HALLMARK_ALLOGRAFT_REJECTION
Erbb4	7903	ST8SIA4	ST8 alpha-N-acetyl-neuraminide alpha-2,8-sialyltransferase 4 [Source:HGNC Symbol;Acc:HGNC:10871]	HALLMARK_ALLOGRAFT_REJECTION
Kif21b	5788	PTPRC	protein tyrosine phosphatase receptor type C [Source:HGNC Symbol;Acc:HGNC:9666]	HALLMARK_ALLOGRAFT_REJECTION
Ddr2	8560	DEGS1	delta 4-desaturase, sphingolipid 1 [Source:HGNC Symbol;Acc:HGNC:13709]	HALLMARK_ALLOGRAFT_REJECTION
Vcpip1	2335	FN1	fibronectin 1 [Source:HGNC Symbol;Acc:HGNC:3778]		HALLMARK_COMPLEMENT	HALLMARK_EPITHELIAL_MESENCHYMAL_TRANSITION			HALLMARK_COAGULATION
Xkr9	462	SERPINC1	serpin family C member 1 [Source:HGNC Symbol;Acc:HGNC:775]		HALLMARK_COMPLEMENT				HALLMARK_COAGULATION
Snora36b	1465	CSRP1	cysteine and glycine rich protein 1 [Source:HGNC Symbol;Acc:HGNC:2469]		HALLMARK_COMPLEMENT				HALLMARK_COAGULATION
Rgs5	2207	FCER1G	Fc epsilon receptor Ig [Source:HGNC Symbol;Acc:HGNC:3611]		HALLMARK_COMPLEMENT
Atp1a2	80124	VCPIP1	valosin containing protein interacting protein 1 [Source:HGNC Symbol;Acc:HGNC:30897]		HALLMARK_COMPLEMENT
Cxcr4	3485	IGFBP2	insulin like growth factor binding protein 2 [Source:HGNC Symbol;Acc:HGNC:5471]			HALLMARK_EPITHELIAL_MESENCHYMAL_TRANSITION		HALLMARK_KRAS_SIGNALING_DN		HALLMARK_UV_RESPONSE_UP
Mfsd7b	5396	PRRX1	paired related homeobox 1 [Source:HGNC Symbol;Acc:HGNC:9142]			HALLMARK_EPITHELIAL_MESENCHYMAL_TRANSITION
Stat1	1290	COL5A2	collagen type V alpha 2 chain [Source:HGNC Symbol;Acc:HGNC:2210]			HALLMARK_EPITHELIAL_MESENCHYMAL_TRANSITION
Rfx8	5270	SERPINE2	serpin family E member 2 [Source:HGNC Symbol;Acc:HGNC:8951]			HALLMARK_EPITHELIAL_MESENCHYMAL_TRANSITION
Tnn	4751	NEK2	NIMA related kinase 2 [Source:HGNC Symbol;Acc:HGNC:7745]				HALLMARK_G2M_CHECKPOINT
Arhgap30	4175	MCM6	minichromosome maintenance complex component 6 [Source:HGNC Symbol;Acc:HGNC:6949]				HALLMARK_G2M_CHECKPOINT
Rftn2	4172	MCM3	minichromosome maintenance complex component 3 [Source:HGNC Symbol;Acc:HGNC:6945]				HALLMARK_G2M_CHECKPOINT
Fn1	9156	EXO1	exonuclease 1 [Source:HGNC Symbol;Acc:HGNC:3511]				HALLMARK_G2M_CHECKPOINT
Serpine2	7832	BTG2	BTG anti-proliferation factor 2 [Source:HGNC Symbol;Acc:HGNC:1131]					HALLMARK_KRAS_SIGNALING_DN		HALLMARK_UV_RESPONSE_UP	HALLMARK_APOPTOSIS
Mlph	54842	MFSD6	major facilitator superfamily domain containing 6 [Source:HGNC Symbol;Acc:HGNC:24711]					HALLMARK_KRAS_SIGNALING_DN
Scarna6	467	ATF3	activating transcription factor 3 [Source:HGNC Symbol;Acc:HGNC:785]							HALLMARK_UV_RESPONSE_UP	HALLMARK_APOPTOSIS
Gulp1	8809	IL18R1	interleukin 18 receptor 1 [Source:HGNC Symbol;Acc:HGNC:5988]
Snord70	3664	IRF6	interferon regulatory factor 6 [Source:HGNC Symbol;Acc:HGNC:6121]
Grem2	55016	MARCHF1	membrane associated ring-CH-type finger 1 [Source:HGNC Symbol;Acc:HGNC:26077]
F11r	7852	CXCR4	C-X-C motif chemokine receptor 4 [Source:HGNC Symbol;Acc:HGNC:2561]
1500015O10Rik	2181	ACSL3	acyl-CoA synthetase long chain family member 3 [Source:HGNC Symbol;Acc:HGNC:3570]
Cr1l	55240	STEAP3	STEAP3 metalloreductase [Source:HGNC Symbol;Acc:HGNC:24592]
Inpp5d	5271	SERPINB8	serpin family B member 8 [Source:HGNC Symbol;Acc:HGNC:8952]
Sec16b	23332	CLASP1	cytoplasmic linker associated protein 1 [Source:HGNC Symbol;Acc:HGNC:17088]
Cep170	10290	SPEG	striated muscle enriched protein kinase [Source:HGNC Symbol;Acc:HGNC:16901]
Acsl3	79586	CHPF	chondroitin polymerizing factor [Source:HGNC Symbol;Acc:HGNC:24291]
Pi15	79083	MLPH	melanophilin [Source:HGNC Symbol;Acc:HGNC:29643]
Exo1	92856	IMP4	IMP U3 small nucleolar ribonucleoprotein 4 [Source:HGNC Symbol;Acc:HGNC:30856]
Irf6	10123	ARL4C	ADP ribosylation factor like GTPase 4C [Source:HGNC Symbol;Acc:HGNC:698]
Inpp1	10765	KDM5B	lysine demethylase 5B [Source:HGNC Symbol;Acc:HGNC:18039]
Olfml2b	116255	MOGAT1	monoacylglycerol O-acyltransferase 1 [Source:HGNC Symbol;Acc:HGNC:18210]
Mark1	127018	LYPLAL1	lysophospholipase like 1 [Source:HGNC Symbol;Acc:HGNC:20440]
Satb2	129450	TYW5	tRNA-yW synthesizing protein 5 [Source:HGNC Symbol;Acc:HGNC:26754]
Obsl1	130132	RFTN2	raftlin family member 2 [Source:HGNC Symbol;Acc:HGNC:26402]
Neurl3	130535	KCTD18	potassium channel tetramerization domain containing 18 [Source:HGNC Symbol;Acc:HGNC:26446]
Kctd18	1379	CR1L	complement C3b/C4b receptor 1 like [Source:HGNC Symbol;Acc:HGNC:2335]
Nr1i3	2066	ERBB4	erb-b2 receptor tyrosine kinase 4 [Source:HGNC Symbol;Acc:HGNC:3432]
Ifi202b	2212	FCGR2A	Fc gamma receptor IIa [Source:HGNC Symbol;Acc:HGNC:3616]
Btg2	2214	FCGR3A	Fc gamma receptor IIIa [Source:HGNC Symbol;Acc:HGNC:3619]
Stk36	23046	KIF21B	kinesin family member 21B [Source:HGNC Symbol;Acc:HGNC:29442]
Tyw5	23178	PASK	PAS domain containing serine/threonine kinase [Source:HGNC Symbol;Acc:HGNC:17270]
Kcnt2	23213	SULF1	sulfatase 1 [Source:HGNC Symbol;Acc:HGNC:20391]
Mogat1	23314	SATB2	SATB homeobox 2 [Source:HGNC Symbol;Acc:HGNC:21637]
Clasp1	23363	OBSL1	obscurin like cytoskeletal adaptor 1 [Source:HGNC Symbol;Acc:HGNC:29092]
Tgfb2	252839	TMEM9	transmembrane protein 9 [Source:HGNC Symbol;Acc:HGNC:18823]
Serpinc1	257106	ARHGAP30	Rho GTPase activating protein 30 [Source:HGNC Symbol;Acc:HGNC:27414]
Igfbp2	25902	MTHFD1L	methylenetetrahydrofolate dehydrogenase (NADP+ dependent) 1 like [Source:HGNC Symbol;Acc:HGNC:21055]
Ccdc115	25903	OLFML2B	olfactomedin like 2B [Source:HGNC Symbol;Acc:HGNC:24558]
B3gnt7	25992	SNED1	sushi, nidogen and EGF like domains 1 [Source:HGNC Symbol;Acc:HGNC:24696]
Serpinb8	27148	STK36	serine/threonine kinase 36 [Source:HGNC Symbol;Acc:HGNC:17209]
Slc9a2	286826	LIN9	lin-9 DREAM MuvB core complex component [Source:HGNC Symbol;Acc:HGNC:30830]
Pogk	28982	FLVCR1	FLVCR heme transporter 1 [Source:HGNC Symbol;Acc:HGNC:24682]
5430435G22Rik	3140	MR1	major histocompatibility complex, class I-related [Source:HGNC Symbol;Acc:HGNC:4975]
Col5a2	338382	RAB7B	RAB7B, member RAS oncogene family [Source:HGNC Symbol;Acc:HGNC:30513]
Bag2	343450	KCNT2	potassium sodium-activated channel subfamily T member 2 [Source:HGNC Symbol;Acc:HGNC:18866]
Mettl18	343990	CRACDL	CRACD like [Source:HGNC Symbol;Acc:HGNC:33454]
Fcer1g	3628	INPP1	inositol polyphosphate-1-phosphatase [Source:HGNC Symbol;Acc:HGNC:6071]
Sccpdh	3635	INPP5D	inositol polyphosphate-5-phosphatase D [Source:HGNC Symbol;Acc:HGNC:6079]
Sulf1	389668	XKR9	XK related 9 [Source:HGNC Symbol;Acc:HGNC:20937]
Mdm4	4139	MARK1	microtubule affinity regulating kinase 1 [Source:HGNC Symbol;Acc:HGNC:6896]
Snord11	4194	MDM4	MDM4 regulator of p53 [Source:HGNC Symbol;Acc:HGNC:6974]
Snora75	477	ATP1A2	ATPase Na+/K+ transporting subunit alpha 2 [Source:HGNC Symbol;Acc:HGNC:800]
Kdm5b	4921	DDR2	discoidin domain receptor tyrosine kinase 2 [Source:HGNC Symbol;Acc:HGNC:2731]
Rcsd1	50848	F11R	F11 receptor [Source:HGNC Symbol;Acc:HGNC:14685]
Tmbim1	51050	PI15	peptidase inhibitor 15 [Source:HGNC Symbol;Acc:HGNC:8946]
Gm5069	51097	SCCPDH	saccharopine dehydrogenase (putative) [Source:HGNC Symbol;Acc:HGNC:24275]
Slc4a3	51454	GULP1	GULP PTB domain containing engulfment adaptor 1 [Source:HGNC Symbol;Acc:HGNC:18649]
2010300C02Rik	51603	METTL13	methyltransferase 13, eEF1A lysine and N-terminal methyltransferase [Source:HGNC Symbol;Acc:HGNC:24248]
Ugt1a2	54659	UGT1A3	UDP glucuronosyltransferase family 1 member A3 [Source:HGNC Symbol;Acc:HGNC:12535]
Fcgr4	55083	KIF26B	kinesin family member 26B [Source:HGNC Symbol;Acc:HGNC:25484]
Csrp1	57645	POGK	pogo transposable element derived with KRAB domain [Source:HGNC Symbol;Acc:HGNC:18800]
Sned1	6045	RNF2	ring finger protein 2 [Source:HGNC Symbol;Acc:HGNC:10061]
Tmem9	60674	GAS5	growth arrest specific 5 [Source:HGNC Symbol;Acc:HGNC:16355]
Lin9	60676	PAPPA2	pappalysin 2 [Source:HGNC Symbol;Acc:HGNC:14615]
Atf3	63923	TNN	tenascin N [Source:HGNC Symbol;Acc:HGNC:22942]
Mcm6	64114	TMBIM1	transmembrane BAX inhibitor motif containing 1 [Source:HGNC Symbol;Acc:HGNC:23410]
Mfsd6	641648	SNORD87	small nucleolar RNA, C/D box 87 [Source:HGNC Symbol;Acc:HGNC:32746]
Snord87	64388	GREM2	gremlin 2, DAN family BMP antagonist [Source:HGNC Symbol;Acc:HGNC:17655]
Ptprc	6508	SLC4A3	solute carrier family 4 member 3 [Source:HGNC Symbol;Acc:HGNC:11029]
Cenpl	6549	SLC9A2	solute carrier family 9 member A2 [Source:HGNC Symbol;Acc:HGNC:11072]
Pappa2	677818	SNORA36B	small nucleolar RNA, H/ACA box 36B [Source:HGNC Symbol;Acc:HGNC:32629]
Mthfd1l	692058	SNORD11	small nucleolar RNA, C/D box 11 [Source:HGNC Symbol;Acc:HGNC:32707]
Speg	692110	SNORD70	small nucleolar RNA, C/D box 70 [Source:HGNC Symbol;Acc:HGNC:32731]
March1	692205	SNORD89	small nucleolar RNA, C/D box 89 [Source:HGNC Symbol;Acc:HGNC:32750]
Lyplal1	731220	RFX8	regulatory factor X8 [Source:HGNC Symbol;Acc:HGNC:37253]
Kif26b	80896	NPL	N-acetylneuraminate pyruvate lyase [Source:HGNC Symbol;Acc:HGNC:16781]
Imp4	83872	HMCN1	hemicentin 1 [Source:HGNC Symbol;Acc:HGNC:19194]
	84317	CCDC115	coiled-coil domain containing 115 [Source:HGNC Symbol;Acc:HGNC:28178]
	84417	ECRG4	ECRG4 augurin precursor [Source:HGNC Symbol;Acc:HGNC:24642]
	8490	RGS5	regulator of G protein signaling 5 [Source:HGNC Symbol;Acc:HGNC:10001]
	89866	SEC16B	SEC16 homolog B, endoplasmic reticulum export factor [Source:HGNC Symbol;Acc:HGNC:30301]
	89886	SLAMF9	SLAM family member 9 [Source:HGNC Symbol;Acc:HGNC:18430]
	91687	CENPL	centromere protein L [Source:HGNC Symbol;Acc:HGNC:17879]
	92241	RCSD1	RCSD domain containing 1 [Source:HGNC Symbol;Acc:HGNC:28310]
	92342	METTL18	methyltransferase like 18 [Source:HGNC Symbol;Acc:HGNC:28793]
	93010	B3GNT7	UDP-GlcNAc:betaGal beta-1,3-N-acetylglucosaminyltransferase 7 [Source:HGNC Symbol;Acc:HGNC:18811]
	93082	NEURL3	neuralized E3 ubiquitin protein ligase 3 [Source:HGNC Symbol;Acc:HGNC:25162]
	9448	MAP4K4	mitogen-activated protein kinase kinase kinase kinase 4 [Source:HGNC Symbol;Acc:HGNC:6866]
	9532	BAG2	BAG cochaperone 2 [Source:HGNC Symbol;Acc:HGNC:938]
	9641	IKBKE	inhibitor of nuclear factor kappa B kinase subunit epsilon [Source:HGNC Symbol;Acc:HGNC:14552]
	9859	CEP170	centrosomal protein 170 [Source:HGNC Symbol;Acc:HGNC:28920]
	9970	NR1I3	nuclear receptor subfamily 1 group I member 3 [Source:HGNC Symbol;Acc:HGNC:7969]
