## Supplemental Table 12 for "Deletion of NuRD component *Mta2* in nephron progenitor cells causes developmentally programmed FSGS"

### Sheet: 77 genes_GSEA
					77 common elements in "Mta2/Mbd3/Zbtb7a" and "RNaseq up 1.5":						Overlap Results
					Sfn
					Itih1						Collection(s):	H
					Lama3						# overlaps shown:	8
					B930041F14Rik						# genesets in collections:	50
					Dio1						# genes in comparison (n):	75
					Nfatc2						# genes in universe (N):	42499
					Hoxc4
					Adra2c						Gene Set Name	# Genes in Gene Set (K)	Description	# Genes in Overlap (k)	k/K	p-value	FDR q-value
					Kctd14						HALLMARK_E2F_TARGETS	200	Genes encoding cell cycle related targets of E2F transcription factors.	6	0.03	1.55e-06	7.74e-05
					Car7						HALLMARK_PI3K_AKT_MTOR_SIGNALING	105	Genes up-regulated by activation of the PI3K/AKT/mTOR pathway.	3	0.0286	0.00087	0.0217
					Plk1						HALLMARK_COAGULATION	138	Genes encoding components of blood coagulation system; also up-regulated in platelets.	3	0.0217	0.00191	0.0318
					Fam131c						HALLMARK_APICAL_JUNCTION	200	Genes encoding components of apical junction complex.	3	0.015	0.00541	0.0338
					H2-Q10						HALLMARK_COMPLEMENT	200	Genes encoding components of the complement system, which is part of the innate immune system.	3	0.015	0.00541	0.0338
					Plin5						HALLMARK_EPITHELIAL_MESENCHYMAL_TRANSITION	200	Genes defining epithelial-mesenchymal transition, as in wound healing, fibrosis and metastasis.	3	0.015	0.00541	0.0338
					Fchsd1						HALLMARK_ESTROGEN_RESPONSE_EARLY	200	Genes defining early response to estrogen.	3	0.015	0.00541	0.0338
					Melk						HALLMARK_G2M_CHECKPOINT	200	Genes involved in the G2/M checkpoint, as in progression through the cell division cycle.	3	0.015	0.00541	0.0338
					Spc25
					Nek5
					E130012A19Rik						Gene/Gene Set Overlap Matrix
					Fgf11
					Fam167a						Entrez Gene Id	Gene Symbol	Gene Description	HALLMARK_E2F_TARGETS	HALLMARK_PI3K_AKT_MTOR_SIGNALING	HALLMARK_COAGULATION	HALLMARK_APICAL_JUNCTION	HALLMARK_COMPLEMENT	HALLMARK_EPITHELIAL_MESENCHYMAL_TRANSITION	HALLMARK_ESTROGEN_RESPONSE_EARLY	HALLMARK_G2M_CHECKPOINT
					Cdh4						5347	PLK1	polo like kinase 1 [Source:HGNC Symbol;Acc:HGNC:9077]	HALLMARK_E2F_TARGETS							HALLMARK_G2M_CHECKPOINT
					Pafah1b3						9787	DLGAP5	DLG associated protein 5 [Source:HGNC Symbol;Acc:HGNC:16864]	HALLMARK_E2F_TARGETS
					Knstrn						7913	DEK	DEK proto-oncogene [Source:HGNC Symbol;Acc:HGNC:2768]	HALLMARK_E2F_TARGETS
					Ttyh1						57405	SPC25	SPC25 component of NDC80 kinetochore complex [Source:HGNC Symbol;Acc:HGNC:24031]	HALLMARK_E2F_TARGETS
					C030039L03Rik						83463	MXD3	MAX dimerization protein 3 [Source:HGNC Symbol;Acc:HGNC:14008]	HALLMARK_E2F_TARGETS
					Nova1						9833	MELK	maternal embryonic leucine zipper kinase [Source:HGNC Symbol;Acc:HGNC:16870]	HALLMARK_E2F_TARGETS
					Slc16a6						2885	GRB2	growth factor receptor bound protein 2 [Source:HGNC Symbol;Acc:HGNC:4566]		HALLMARK_PI3K_AKT_MTOR_SIGNALING			HALLMARK_COMPLEMENT
					Napb						2810	SFN	stratifin [Source:HGNC Symbol;Acc:HGNC:10773]		HALLMARK_PI3K_AKT_MTOR_SIGNALING					HALLMARK_ESTROGEN_RESPONSE_EARLY
					Them6						1869	E2F1	E2F transcription factor 1 [Source:HGNC Symbol;Acc:HGNC:3113]		HALLMARK_PI3K_AKT_MTOR_SIGNALING						HALLMARK_G2M_CHECKPOINT
					Tfpi						5054	SERPINE1	serpin family E member 1 [Source:HGNC Symbol;Acc:HGNC:8583]			HALLMARK_COAGULATION		HALLMARK_COMPLEMENT	HALLMARK_EPITHELIAL_MESENCHYMAL_TRANSITION
					Snord45b						3697	ITIH1	inter-alpha-trypsin inhibitor heavy chain 1 [Source:HGNC Symbol;Acc:HGNC:6166]			HALLMARK_COAGULATION		HALLMARK_COMPLEMENT
					Coro2a						733	C8G	complement C8 gamma chain [Source:HGNC Symbol;Acc:HGNC:1354]			HALLMARK_COAGULATION
					Grb2						3909	LAMA3	laminin subunit alpha 3 [Source:HGNC Symbol;Acc:HGNC:6483]				HALLMARK_APICAL_JUNCTION		HALLMARK_EPITHELIAL_MESENCHYMAL_TRANSITION
					Fbxl16						1366	CLDN7	claudin 7 [Source:HGNC Symbol;Acc:HGNC:2049]				HALLMARK_APICAL_JUNCTION			HALLMARK_ESTROGEN_RESPONSE_EARLY
					Cldn7						1002	CDH4	cadherin 4 [Source:HGNC Symbol;Acc:HGNC:1763]				HALLMARK_APICAL_JUNCTION
					Inmt						2882	GPX7	glutathione peroxidase 7 [Source:HGNC Symbol;Acc:HGNC:4559]						HALLMARK_EPITHELIAL_MESENCHYMAL_TRANSITION
					Snora7a						9094	UNC119	unc-119 lipid binding chaperone [Source:HGNC Symbol;Acc:HGNC:12565]							HALLMARK_ESTROGEN_RESPONSE_EARLY
					Gpx7						10926	DBF4	DBF4 zinc finger [Source:HGNC Symbol;Acc:HGNC:17364]								HALLMARK_G2M_CHECKPOINT
					C8g						1733	DIO1	iodothyronine deiodinase 1 [Source:HGNC Symbol;Acc:HGNC:2883]
					Cyb561						10858	CYP46A1	cytochrome P450 family 46 subfamily A member 1 [Source:HGNC Symbol;Acc:HGNC:2641]
					BC029214						7035	TFPI	tissue factor pathway inhibitor [Source:HGNC Symbol;Acc:HGNC:11760]
					Sh3bgrl3						3105	HLA-A	major histocompatibility complex, class I, A [Source:HGNC Symbol;Acc:HGNC:4931]
					2010300C02Rik						7903	ST8SIA4	ST8 alpha-N-acetyl-neuraminide alpha-2,8-sialyltransferase 4 [Source:HGNC Symbol;Acc:HGNC:10871]
					Cox6b2						152	ADRA2C	adrenoceptor alpha 2C [Source:HGNC Symbol;Acc:HGNC:283]
					Dlgap5						9746	CLSTN3	calsyntenin 3 [Source:HGNC Symbol;Acc:HGNC:18371]
					Mxd3						9120	SLC16A6	solute carrier family 16 member 6 [Source:HGNC Symbol;Acc:HGNC:10927]
					Ccne2						7351	UCP2	uncoupling protein 2 [Source:HGNC Symbol;Acc:HGNC:12518]
					Gsg2						2990	GUSB	glucuronidase beta [Source:HGNC Symbol;Acc:HGNC:4696]
					Serpine1						10312	TCIRG1	T cell immune regulator 1, ATPase H+ transporting V0 subunit a3 [Source:HGNC Symbol;Acc:HGNC:11647]
					Art5						11185	INMT	indolethylamine N-methyltransferase [Source:HGNC Symbol;Acc:HGNC:6069]
					Dek						100170841	EPOP	elongin BC and polycomb repressive complex 2 associated protein [Source:HGNC Symbol;Acc:HGNC:34493]
					Olfml2b						116969	ART5	ADP-ribosyltransferase 5 [Source:HGNC Symbol;Acc:HGNC:24049]
					Dhdh						125965	COX6B2	cytochrome c oxidase subunit 6B2 [Source:HGNC Symbol;Acc:HGNC:24380]
					Chsy3						144193	AMDHD1	amidohydrolase domain containing 1 [Source:HGNC Symbol;Acc:HGNC:28577]
					Unc119						146330	FBXL16	F-box and leucine rich repeat protein 16 [Source:HGNC Symbol;Acc:HGNC:14150]
					Ucp2						1534	CYB561	cytochrome b561 [Source:HGNC Symbol;Acc:HGNC:2571]
					Gdpd3						200942	KLHDC8B	kelch domain containing 8B [Source:HGNC Symbol;Acc:HGNC:28557]
					Pask						2256	FGF11	fibroblast growth factor 11 [Source:HGNC Symbol;Acc:HGNC:3667]
					Clstn3						23178	PASK	PAS domain containing serine/threonine kinase [Source:HGNC Symbol;Acc:HGNC:17270]
					Cyp46a1						25903	OLFML2B	olfactomedin like 2B [Source:HGNC Symbol;Acc:HGNC:24558]
					Amdhd1						26112	CCDC69	coiled-coil domain containing 69 [Source:HGNC Symbol;Acc:HGNC:24487]
					Dbndd2						26804	SNORD45B	small nucleolar RNA, C/D box 45B [Source:HGNC Symbol;Acc:HGNC:10185]
					E2f1						27294	DHDH	dihydrodiol dehydrogenase [Source:HGNC Symbol;Acc:HGNC:17887]
					Ttll7						284323	ZNF780A	zinc finger protein 780A [Source:HGNC Symbol;Acc:HGNC:27603]
					Dbf4						286257	PAXX	PAXX non-homologous end joining factor [Source:HGNC Symbol;Acc:HGNC:27849]
					Tcirg1						3221	HOXC4	homeobox C4 [Source:HGNC Symbol;Acc:HGNC:5126]
					St8sia4						337876	CHSY3	chondroitin sulfate synthase 3 [Source:HGNC Symbol;Acc:HGNC:24293]
					Plcxd1						341676	NEK5	NIMA related kinase 5 [Source:HGNC Symbol;Acc:HGNC:7748]
					Rasl10b						343990	CRACDL	CRACD like [Source:HGNC Symbol;Acc:HGNC:33454]
					Gusb						348487	FAM131C	family with sequence similarity 131 member C [Source:HGNC Symbol;Acc:HGNC:26717]
					A930001C03Rik						440503	PLIN5	perilipin 5 [Source:HGNC Symbol;Acc:HGNC:33196]
					Ccdc69						4773	NFATC2	nuclear factor of activated T cells 2 [Source:HGNC Symbol;Acc:HGNC:7776]
					Wbscr17						4857	NOVA1	NOVA alternative splicing regulator 1 [Source:HGNC Symbol;Acc:HGNC:7886]
					Nfkbid						5050	PAFAH1B3	platelet activating factor acetylhydrolase 1b catalytic subunit 3 [Source:HGNC Symbol;Acc:HGNC:8576]
					Limd2						51337	THEM6	thioesterase superfamily member 6 [Source:HGNC Symbol;Acc:HGNC:29656]
					Klhdc8b						55344	PLCXD1	phosphatidylinositol specific phospholipase C X domain containing 1 [Source:HGNC Symbol;Acc:HGNC:23148]
											55861	DBNDD2	dysbindin domain containing 2 [Source:HGNC Symbol;Acc:HGNC:15881]
											57348	TTYH1	tweety family member 1 [Source:HGNC Symbol;Acc:HGNC:13476]
											63908	NAPB	NSF attachment protein beta [Source:HGNC Symbol;Acc:HGNC:15751]
											643988	FNDC10	fibronectin type III domain containing 10 [Source:HGNC Symbol;Acc:HGNC:42951]
											64409	GALNT17	polypeptide N-acetylgalactosaminyltransferase 17 [Source:HGNC Symbol;Acc:HGNC:16347]
											65987	KCTD14	potassium channel tetramerization domain containing 14 [Source:HGNC Symbol;Acc:HGNC:23295]
											7464	CORO2A	coronin 2A [Source:HGNC Symbol;Acc:HGNC:2255]
											766	CA7	carbonic anhydrase 7 [Source:HGNC Symbol;Acc:HGNC:1381]
											79153	GDPD3	glycerophosphodiester phosphodiesterase domain containing 3 [Source:HGNC Symbol;Acc:HGNC:28638]
											79739	TTLL7	tubulin tyrosine ligase like 7 [Source:HGNC Symbol;Acc:HGNC:26242]
											80774	LIMD2	LIM domain containing 2 [Source:HGNC Symbol;Acc:HGNC:28142]
											83442	SH3BGRL3	SH3 domain binding glutamate rich protein like 3 [Source:HGNC Symbol;Acc:HGNC:15568]
											83648	FAM167A	family with sequence similarity 167 member A [Source:HGNC Symbol;Acc:HGNC:15549]
											83903	HASPIN	histone H3 associated protein kinase [Source:HGNC Symbol;Acc:HGNC:19682]
											84807	NFKBID	NFKB inhibitor delta [Source:HGNC Symbol;Acc:HGNC:15671]
											89848	FCHSD1	FCH and double SH3 domains 1 [Source:HGNC Symbol;Acc:HGNC:25463]
											90417	KNSTRN	kinetochore localized astrin (SPAG5) binding protein [Source:HGNC Symbol;Acc:HGNC:30767]
											9134	CCNE2	cyclin E2 [Source:HGNC Symbol;Acc:HGNC:1590]
											91608	RASL10B	RAS like family 10 member B [Source:HGNC Symbol;Acc:HGNC:30295]
