## Supplemental Table 8 for "Deletion of NuRD component *Mta2* in nephron progenitor cells causes developmentally programmed FSGS"

### Sheet: BETA_common down targets
Mbd3, Mta2, Zbtb7a common down targets (217)
Tsn	Overlap Results
Ufc1
Lactb2	Collection(s):	Hallmark
Tstd1	# overlaps shown:	8
Atp6v1h	# genesets in collections:	50
1110058L19Rik	# genes in comparison (n):	208
Adck3	# genes in universe (N):	42499
B3gat2
Fmo1	Gene Set Name	# Genes in Gene Set (K)	Description	# Genes in Overlap (k)	k/K	p-value	FDR q-value
Zfp451	HALLMARK_OXIDATIVE_PHOSPHORYLATION	200	Genes encoding proteins involved in oxidative phosphorylation.	9	0.045	7.11e-07	3.56e-05
1700025G04Rik	HALLMARK_ADIPOGENESIS	200	Genes up-regulated during adipocyte differentiation (adipogenesis).	7	0.035	6.26e-05	0.00156
Mgst3	HALLMARK_REACTIVE_OXYGEN_SPECIES_PATHWAY	49	Genes up-regulated by reactive oxigen species (ROS).	4	0.0816	9.94e-05	0.00166
Cops8	HALLMARK_FATTY_ACID_METABOLISM	158	Genes encoding proteins involved in metabolism of fatty acids.	6	0.038	0.000135	0.00169
Glb1l	HALLMARK_ANDROGEN_RESPONSE	101	Genes defining response to androgens.	4	0.0396	0.00157	0.0157
Mrpl44	HALLMARK_MYC_TARGETS_V2	58	A subgroup of genes regulated by MYC - version 2 (v2).	3	0.0517	0.00292	0.0196
Ndufa10	HALLMARK_G2M_CHECKPOINT	200	Genes involved in the G2/M checkpoint, as in progression through the cell division cycle.	5	0.025	0.00314	0.0196
Dcaf6	HALLMARK_HEME_METABOLISM	200	Genes involved in metabolism of heme (a cofactor consisting of iron and porphyrin) and erythroblast differentiation.	5	0.025	0.00314	0.0196
1700034P13Rik
Diexf
Cd55	Gene/Gene Set Overlap Matrix
Armc9
Ngef	Entrez Gene Id	Gene Symbol	Gene Description	HALLMARK_OXIDATIVE_PHOSPHORYLATION	HALLMARK_ADIPOGENESIS	HALLMARK_REACTIVE_OXYGEN_SPECIES_PATHWAY	HALLMARK_FATTY_ACID_METABOLISM	HALLMARK_ANDROGEN_RESPONSE	HALLMARK_MYC_TARGETS_V2	HALLMARK_G2M_CHECKPOINT	HALLMARK_HEME_METABOLISM
Ccnt2	6391	SDHC	succinate dehydrogenase complex subunit C [Source:HGNC Symbol;Acc:HGNC:10682]	HALLMARK_OXIDATIVE_PHOSPHORYLATION	HALLMARK_ADIPOGENESIS		HALLMARK_FATTY_ACID_METABOLISM
Tmem206	4259	MGST3	microsomal glutathione S-transferase 3 [Source:HGNC Symbol;Acc:HGNC:7064]	HALLMARK_OXIDATIVE_PHOSPHORYLATION	HALLMARK_ADIPOGENESIS						HALLMARK_HEME_METABOLISM
Rnf152	29088	MRPL15	mitochondrial ribosomal protein L15 [Source:HGNC Symbol;Acc:HGNC:14054]	HALLMARK_OXIDATIVE_PHOSPHORYLATION	HALLMARK_ADIPOGENESIS
Nuak2	4720	NDUFS2	NADH:ubiquinone oxidoreductase core subunit S2 [Source:HGNC Symbol;Acc:HGNC:7708]	HALLMARK_OXIDATIVE_PHOSPHORYLATION		HALLMARK_REACTIVE_OXYGEN_SPECIES_PATHWAY
Col4a3	2271	FH	fumarate hydratase [Source:HGNC Symbol;Acc:HGNC:3700]	HALLMARK_OXIDATIVE_PHOSPHORYLATION			HALLMARK_FATTY_ACID_METABOLISM
Kdsr	51606	ATP6V1H	ATPase H+ transporting V1 subunit H [Source:HGNC Symbol;Acc:HGNC:18303]	HALLMARK_OXIDATIVE_PHOSPHORYLATION
Stk16	1329	COX5B	cytochrome c oxidase subunit 5B [Source:HGNC Symbol;Acc:HGNC:2269]	HALLMARK_OXIDATIVE_PHOSPHORYLATION
Ubxn4	4709	NDUFB3	NADH:ubiquinone oxidoreductase subunit B3 [Source:HGNC Symbol;Acc:HGNC:7698]	HALLMARK_OXIDATIVE_PHOSPHORYLATION
Bpnt1	4719	NDUFS1	NADH:ubiquinone oxidoreductase core subunit S1 [Source:HGNC Symbol;Acc:HGNC:7707]	HALLMARK_OXIDATIVE_PHOSPHORYLATION
Gm15455	26275	HIBCH	3-hydroxyisobutyryl-CoA hydrolase [Source:HGNC Symbol;Acc:HGNC:4908]		HALLMARK_ADIPOGENESIS		HALLMARK_FATTY_ACID_METABOLISM
Dnpep	33	ACADL	acyl-CoA dehydrogenase long chain [Source:HGNC Symbol;Acc:HGNC:88]		HALLMARK_ADIPOGENESIS		HALLMARK_FATTY_ACID_METABOLISM
Myeov2	64859	NABP1	nucleic acid binding protein 1 [Source:HGNC Symbol;Acc:HGNC:26232]		HALLMARK_ADIPOGENESIS
Nit1	8436	CAVIN2	caveolae associated protein 2 [Source:HGNC Symbol;Acc:HGNC:10690]		HALLMARK_ADIPOGENESIS
Glrx2	9588	PRDX6	peroxiredoxin 6 [Source:HGNC Symbol;Acc:HGNC:16753]			HALLMARK_REACTIVE_OXYGEN_SPECIES_PATHWAY	HALLMARK_FATTY_ACID_METABOLISM
Mff	26034	IPCEF1	interaction protein for cytohesin exchange factors 1 [Source:HGNC Symbol;Acc:HGNC:21204]			HALLMARK_REACTIVE_OXYGEN_SPECIES_PATHWAY
Cyb5r1	51022	GLRX2	glutaredoxin 2 [Source:HGNC Symbol;Acc:HGNC:16065]			HALLMARK_REACTIVE_OXYGEN_SPECIES_PATHWAY
Tsen15	2326	FMO1	flavin containing dimethylaniline monoxygenase 1 [Source:HGNC Symbol;Acc:HGNC:3769]				HALLMARK_FATTY_ACID_METABOLISM
Tmem237	9590	AKAP12	A-kinase anchoring protein 12 [Source:HGNC Symbol;Acc:HGNC:370]					HALLMARK_ANDROGEN_RESPONSE
Snrpe	1622	DBI	diazepam binding inhibitor, acyl-CoA binding protein [Source:HGNC Symbol;Acc:HGNC:2690]					HALLMARK_ANDROGEN_RESPONSE
AA986860	6675	UAP1	UDP-N-acetylglucosamine pyrophosphorylase 1 [Source:HGNC Symbol;Acc:HGNC:12457]					HALLMARK_ANDROGEN_RESPONSE
Farp2	7520	XRCC5	X-ray repair cross complementing 5 [Source:HGNC Symbol;Acc:HGNC:12833]					HALLMARK_ANDROGEN_RESPONSE
Cox5b	3329	HSPD1	heat shock protein family D (Hsp60) member 1 [Source:HGNC Symbol;Acc:HGNC:5261]						HALLMARK_MYC_TARGETS_V2
Pfdn2	3336	HSPE1	heat shock protein family E (Hsp10) member 1 [Source:HGNC Symbol;Acc:HGNC:5269]						HALLMARK_MYC_TARGETS_V2
Tdrd5	64216	TFB2M	transcription factor B2, mitochondrial [Source:HGNC Symbol;Acc:HGNC:18559]						HALLMARK_MYC_TARGETS_V2
Kansl1l	3930	LBR	lamin B receptor [Source:HGNC Symbol;Acc:HGNC:6518]							HALLMARK_G2M_CHECKPOINT
Fastkd2	9462	RASAL2	RAS protein activator like 2 [Source:HGNC Symbol;Acc:HGNC:9874]							HALLMARK_G2M_CHECKPOINT
Nenf	1841	DTYMK	deoxythymidylate kinase [Source:HGNC Symbol;Acc:HGNC:3061]							HALLMARK_G2M_CHECKPOINT
Ppil3	4691	NCL	nucleolin [Source:HGNC Symbol;Acc:HGNC:7667]							HALLMARK_G2M_CHECKPOINT
Ncl	8452	CUL3	cullin 3 [Source:HGNC Symbol;Acc:HGNC:2553]							HALLMARK_G2M_CHECKPOINT
Rasal2	51094	ADIPOR1	adiponectin receptor 1 [Source:HGNC Symbol;Acc:HGNC:24040]								HALLMARK_HEME_METABOLISM
Sdhc	5498	PPOX	protoporphyrinogen oxidase [Source:HGNC Symbol;Acc:HGNC:9280]								HALLMARK_HEME_METABOLISM
Vps4b	7779	SLC30A1	solute carrier family 30 member 1 [Source:HGNC Symbol;Acc:HGNC:11012]								HALLMARK_HEME_METABOLISM
Tmem70	9911	TMCC2	transmembrane and coiled-coil domain family 2 [Source:HGNC Symbol;Acc:HGNC:24239]								HALLMARK_HEME_METABOLISM
Slc30a1	10987	COPS5	COP9 signalosome subunit 5 [Source:HGNC Symbol;Acc:HGNC:2240]
Plxna2	27101	CACYBP	calcyclin binding protein [Source:HGNC Symbol;Acc:HGNC:30423]
Ihh	1933	EEF1B2	eukaryotic translation elongation factor 1 beta 2 [Source:HGNC Symbol;Acc:HGNC:3208]
Mrps9	51706	CYB5R1	cytochrome b5 reductase 1 [Source:HGNC Symbol;Acc:HGNC:13397]
Tmcc2	5334	PLCL1	phospholipase C like 1 (inactive) [Source:HGNC Symbol;Acc:HGNC:9063]
Bmpr2	2213	FCGR2B	Fc gamma receptor IIb [Source:HGNC Symbol;Acc:HGNC:3618]
Spats2l	8444	DYRK3	dual specificity tyrosine phosphorylation regulated kinase 3 [Source:HGNC Symbol;Acc:HGNC:3094]
Stau2	8560	DEGS1	delta 4-desaturase, sphingolipid 1 [Source:HGNC Symbol;Acc:HGNC:13709]
Tiprl	1593	CYP27A1	cytochrome P450 family 27 subfamily A member 1 [Source:HGNC Symbol;Acc:HGNC:2605]
Lypla1	55502	HES6	hes family bHLH transcription factor 6 [Source:HGNC Symbol;Acc:HGNC:18254]
Sdccag8	9525	VPS4B	vacuolar protein sorting 4 homolog B [Source:HGNC Symbol;Acc:HGNC:10895]
Swt1	55825	PECR	peroxisomal trans-2-enoyl-CoA reductase [Source:HGNC Symbol;Acc:HGNC:18281]
Ndufs2	8609	KLF7	KLF transcription factor 7 [Source:HGNC Symbol;Acc:HGNC:6350]
Wdr75	2165	F13B	coagulation factor XIII B chain [Source:HGNC Symbol;Acc:HGNC:3534]
Dyrk3	659	BMPR2	bone morphogenetic protein receptor type 2 [Source:HGNC Symbol;Acc:HGNC:1078]
Stradb	285172	HYCC2	hyccin PI4KA lipid kinase complex subunit 2 [Source:HGNC Symbol;Acc:HGNC:28593]
Mfsd4	9125	CNOT9	CCR4-NOT transcription complex subunit 9 [Source:HGNC Symbol;Acc:HGNC:10445]
Acadl	10380	BPNT1	3'(2'), 5'-bisphosphate nucleotidase 1 [Source:HGNC Symbol;Acc:HGNC:1096]
B230216N24Rik	10806	SDCCAG8	SHH signaling and ciliogenesis regulator SDCCAG8 [Source:HGNC Symbol;Acc:HGNC:10671]
Fmo4	1604	CD55	CD55 molecule (Cromer blood group) [Source:HGNC Symbol;Acc:HGNC:2665]
Hspd1	493	ATP2B4	ATPase plasma membrane Ca2+ transporting 4 [Source:HGNC Symbol;Acc:HGNC:817]
Osgepl1	56997	COQ8A	coenzyme Q8A [Source:HGNC Symbol;Acc:HGNC:16812]
Mrpl15	25874	MPC2	mitochondrial pyruvate carrier 2 [Source:HGNC Symbol;Acc:HGNC:24515]
Cacybp	7247	TSN	translin [Source:HGNC Symbol;Acc:HGNC:12379]
Cul3	5314	PKHD1	PKHD1 ciliary IPT domain containing fibrocystin/polyductin [Source:HGNC Symbol;Acc:HGNC:9016]
Atp2b4	6726	SRP9	signal recognition particle 9 [Source:HGNC Symbol;Acc:HGNC:11304]
Pycr2	100131187	TSTD1	thiosulfate sulfurtransferase like domain containing 1 [Source:HGNC Symbol;Acc:HGNC:35410]
Thap4	100131211	NEMP2	nuclear envelope integral membrane protein 2 [Source:HGNC Symbol;Acc:HGNC:33700]
Rpl7	10056	FARSB	phenylalanyl-tRNA synthetase subunit beta [Source:HGNC Symbol;Acc:HGNC:17800]
Rnpepl1	10314	LANCL1	LanC like glutathione S-transferase 1 [Source:HGNC Symbol;Acc:HGNC:6508]
Nvl	10434	LYPLA1	lysophospholipase 1 [Source:HGNC Symbol;Acc:HGNC:6737]
Acmsd	10920	COPS8	COP9 signalosome subunit 8 [Source:HGNC Symbol;Acc:HGNC:24335]
F13b	115294	PCMTD1	protein-L-isoaspartate (D-aspartate) O-methyltransferase domain containing 1 [Source:HGNC Symbol;Acc:HGNC:30483]
Traf3ip1	116228	COX20	cytochrome c oxidase assembly factor COX20 [Source:HGNC Symbol;Acc:HGNC:26970]
3110045C21Rik	116461	TSEN15	tRNA splicing endonuclease subunit 15 [Source:HGNC Symbol;Acc:HGNC:16791]
Ap1s3	117143	TADA1	transcriptional adaptor 1 [Source:HGNC Symbol;Acc:HGNC:30631]
Rcor3	127124	ATP6V1G3	ATPase H+ transporting V1 subunit G3 [Source:HGNC Symbol;Acc:HGNC:18265]
Degs1	128387	TATDN3	TatD DNase domain containing 3 [Source:HGNC Symbol;Acc:HGNC:27010]
Zfand2b	1285	COL4A3	collagen type IV alpha 3 chain [Source:HGNC Symbol;Acc:HGNC:2204]
Ankrd44	1286	COL4A4	collagen type IV alpha 4 chain [Source:HGNC Symbol;Acc:HGNC:2206]
Nif3l1	129531	MITD1	microtubule interacting and trafficking domain containing 1 [Source:HGNC Symbol;Acc:HGNC:25207]
Snhg6	130013	ACMSD	aminocarboxymuconate semialdehyde decarboxylase [Source:HGNC Symbol;Acc:HGNC:19288]
Akap12	130340	AP1S3	adaptor related protein complex 1 subunit sigma 3 [Source:HGNC Symbol;Acc:HGNC:18971]
Atp6v1g3	130367	SGPP2	sphingosine-1-phosphate phosphatase 2 [Source:HGNC Symbol;Acc:HGNC:19953]
Bcs1l	130617	ZFAND2B	zinc finger AN1-type containing 2B [Source:HGNC Symbol;Acc:HGNC:25206]
Tex30	135152	B3GAT2	beta-1,3-glucuronyltransferase 2 [Source:HGNC Symbol;Acc:HGNC:922]
Nab1	135154	SDHAF4	succinate dehydrogenase complex assembly factor 4 [Source:HGNC Symbol;Acc:HGNC:20957]
BC026585	137872	ADHFE1	alcohol dehydrogenase iron containing 1 [Source:HGNC Symbol;Acc:HGNC:16354]
Eef1b2	14	AAMP	angio associated migratory cell protein [Source:HGNC Symbol;Acc:HGNC:18]
Lman2l	140739	UBE2F	ubiquitin conjugating enzyme E2 F (putative) [Source:HGNC Symbol;Acc:HGNC:12480]
Fcgr2b	148808	MFSD4A	major facilitator superfamily domain containing 4A [Source:HGNC Symbol;Acc:HGNC:25433]
Rbbp5	148811	PM20D1	peptidase M20 domain containing 1 [Source:HGNC Symbol;Acc:HGNC:26518]
Cox20	150678	COPS9	COP9 signalosome subunit 9 [Source:HGNC Symbol;Acc:HGNC:21314]
Rb1cc1	151050	KANSL1L	KAT8 regulatory NSL complex subunit 1 like [Source:HGNC Symbol;Acc:HGNC:26310]
Prkag3	151473	SLC16A14	solute carrier family 16 member 14 [Source:HGNC Symbol;Acc:HGNC:26417]
Kmo	157506	RDH10	retinol dehydrogenase 10 [Source:HGNC Symbol;Acc:HGNC:19975]
Prdx6	163589	TDRD5	tudor domain containing 5 [Source:HGNC Symbol;Acc:HGNC:20614]
Ints7	1939	EIF2D	eukaryotic translation initiation factor 2D [Source:HGNC Symbol;Acc:HGNC:6583]
Ilkap	205327	C2orf69	chromosome 2 open reading frame 69 [Source:HGNC Symbol;Acc:HGNC:26799]
Npas2	220441	RNF152	ring finger protein 152 [Source:HGNC Symbol;Acc:HGNC:26811]
Cnih4	22868	FASTKD2	FAST kinase domains 2 [Source:HGNC Symbol;Acc:HGNC:29160]
Pnkd	23190	UBXN4	UBX domain protein 4 [Source:HGNC Symbol;Acc:HGNC:14860]
Sdpr	23239	PHLPP1	PH domain and leucine rich repeat protein phosphatase 1 [Source:HGNC Symbol;Acc:HGNC:20610]
Fcamr	2329	FMO4	flavin containing dimethylaniline monoxygenase 4 [Source:HGNC Symbol;Acc:HGNC:3772]
Trmt1l	23549	DNPEP	aspartyl aminopeptidase [Source:HGNC Symbol;Acc:HGNC:2981]
Xrcc5	2531	KDSR	3-ketodihydrosphingosine reductase [Source:HGNC Symbol;Acc:HGNC:4021]
2810025M15Rik	25791	NGEF	neuronal guanine nucleotide exchange factor [Source:HGNC Symbol;Acc:HGNC:7807]
Tor1aip1	25896	INTS7	integrator complex subunit 7 [Source:HGNC Symbol;Acc:HGNC:24484]
Smyd2	25953	PNKD	PNKD metallo-beta-lactamase domain containing [Source:HGNC Symbol;Acc:HGNC:9153]
Eif5b	25972	UNC50	unc-50 inner nuclear membrane RNA binding protein [Source:HGNC Symbol;Acc:HGNC:16046]
Ndufs1	26010	SPATS2L	spermatogenesis associated serine rich 2 like [Source:HGNC Symbol;Acc:HGNC:24574]
Mitd1	26036	ZNF451	zinc finger protein 451 [Source:HGNC Symbol;Acc:HGNC:21091]
Tsga10	26052	DNM3	dynamin 3 [Source:HGNC Symbol;Acc:HGNC:29125]
Neu2	26092	TOR1AIP1	torsin 1A interacting protein 1 [Source:HGNC Symbol;Acc:HGNC:29456]
Gm4956	26146	TRAF3IP1	TRAF3 interacting protein 1 [Source:HGNC Symbol;Acc:HGNC:17861]
Iars2	261726	TIPRL	TOR signaling pathway regulator [Source:HGNC Symbol;Acc:HGNC:30231]
Raph1	27042	UTP25	UTP25 small subunit processome component [Source:HGNC Symbol;Acc:HGNC:28440]
Cdh20	27067	STAU2	staufen double-stranded RNA binding protein 2 [Source:HGNC Symbol;Acc:HGNC:11371]
Farsb	28316	CDH20	cadherin 20 [Source:HGNC Symbol;Acc:HGNC:1760]
Adipor1	285193	DUSP28	dual specificity phosphatase 28 [Source:HGNC Symbol;Acc:HGNC:33237]
2900060B14Rik	29097	CNIH4	cornichon family AMPA receptor auxiliary protein 4 [Source:HGNC Symbol;Acc:HGNC:25013]
Gpatch2	29920	PYCR2	pyrroline-5-carboxylate reductase 2 [Source:HGNC Symbol;Acc:HGNC:30262]
Trp53bp2	29922	NME7	NME/NM23 family member 7 [Source:HGNC Symbol;Acc:HGNC:20461]
Ttll4	29937	NENF	neudesin neurotrophic factor [Source:HGNC Symbol;Acc:HGNC:30384]
Uap1	3549	IHH	Indian hedgehog signaling molecule [Source:HGNC Symbol;Acc:HGNC:5956]
Fh1	375035	SFT2D2	SFT2 domain containing 2 [Source:HGNC Symbol;Acc:HGNC:25140]
Kcnj10	3766	KCNJ10	potassium inwardly rectifying channel subfamily J member 10 [Source:HGNC Symbol;Acc:HGNC:6256]
Ormdl1	387597	ILDR2	immunoglobulin like domain containing receptor 2 [Source:HGNC Symbol;Acc:HGNC:18131]
Gin1	389434	IYD	iodotyrosine deiodinase [Source:HGNC Symbol;Acc:HGNC:21071]
March2	4664	NAB1	NGFI-A binding protein 1 [Source:HGNC Symbol;Acc:HGNC:7626]
Ndufb3	4688	NCF2	neutrophil cytosolic factor 2 [Source:HGNC Symbol;Acc:HGNC:7661]
Hibch	4705	NDUFA10	NADH:ubiquinone oxidoreductase subunit A10 [Source:HGNC Symbol;Acc:HGNC:7684]
Ube2f	4759	NEU2	neuraminidase 2 [Source:HGNC Symbol;Acc:HGNC:7759]
Tceb1	4817	NIT1	nitrilase 1 [Source:HGNC Symbol;Acc:HGNC:7828]
Plcl1	4862	NPAS2	neuronal PAS domain protein 2 [Source:HGNC Symbol;Acc:HGNC:7895]
Mrps14	4931	NVL	nuclear VCP like [Source:HGNC Symbol;Acc:HGNC:8070]
Ube2w	51018	RRP15	ribosomal RNA processing 15 homolog [Source:HGNC Symbol;Acc:HGNC:24255]
Sft2d2	51078	THAP4	THAP domain containing 4 [Source:HGNC Symbol;Acc:HGNC:23187]
Cops5	51110	LACTB2	lactamase beta 2 [Source:HGNC Symbol;Acc:HGNC:18512]
Tmem177	51263	MRPL30	mitochondrial ribosomal protein L30 [Source:HGNC Symbol;Acc:HGNC:14036]
Cspp1	5147	PDE6D	phosphodiesterase 6D [Source:HGNC Symbol;Acc:HGNC:8788]
Tmem194b	51506	UFC1	ubiquitin-fold modifier conjugating enzyme 1 [Source:HGNC Symbol;Acc:HGNC:26941]
Ncf2	5202	PFDN2	prefoldin subunit 2 [Source:HGNC Symbol;Acc:HGNC:8867]
Pm20d1	5362	PLXNA2	plexin A2 [Source:HGNC Symbol;Acc:HGNC:9100]
Tada1	53632	PRKAG3	protein kinase AMP-activated non-catalytic subunit gamma 3 [Source:HGNC Symbol;Acc:HGNC:9387]
Sgpp2	53938	PPIL3	peptidylprolyl isomerase like 3 [Source:HGNC Symbol;Acc:HGNC:9262]
Dtymk	54499	TMCO1	transmembrane and coiled-coil domains 1 [Source:HGNC Symbol;Acc:HGNC:18188]
Pecr	54578	UGT1A6	UDP glucuronosyltransferase family 1 member A6 [Source:HGNC Symbol;Acc:HGNC:12538]
Dbi	54823	SWT1	SWT1 RNA endoribonuclease homolog [Source:HGNC Symbol;Acc:HGNC:16785]
Plekhb2	54826	GIN1	gypsy retrotransposon integrase 1 [Source:HGNC Symbol;Acc:HGNC:25959]
Mrpl30	54935	DUSP23	dual specificity phosphatase 23 [Source:HGNC Symbol;Acc:HGNC:21480]
1700052N19Rik	54968	TMEM70	transmembrane protein 70 [Source:HGNC Symbol;Acc:HGNC:26050]
Ipcef1	55041	PLEKHB2	pleckstrin homology domain containing B2 [Source:HGNC Symbol;Acc:HGNC:19236]
Klhl12	5510	PPP1R7	protein phosphatase 1 regulatory subunit 7 [Source:HGNC Symbol;Acc:HGNC:9295]
Eif2d	55105	GPATCH2	G-patch domain containing 2 [Source:HGNC Symbol;Acc:HGNC:25499]
Hecw2	55248	PACC1	proton activated chloride channel 1 [Source:HGNC Symbol;Acc:HGNC:25593]
Hspe1	55284	UBE2W	ubiquitin conjugating enzyme E2 W [Source:HGNC Symbol;Acc:HGNC:25616]
Pcmtd1	55432	YOD1	YOD1 deubiquitinase [Source:HGNC Symbol;Acc:HGNC:25035]
Phlpp1	55437	STRADB	STE20 related adaptor beta [Source:HGNC Symbol;Acc:HGNC:13205]
Ren2	55699	IARS2	isoleucyl-tRNA synthetase 2, mitochondrial [Source:HGNC Symbol;Acc:HGNC:29685]
Ppox	55758	RCOR3	REST corepressor 3 [Source:HGNC Symbol;Acc:HGNC:25594]
Rqcd1	55827	DCAF6	DDB1 and CUL4 associated factor 6 [Source:HGNC Symbol;Acc:HGNC:30002]
Nme7	56947	MFF	mitochondrial fission factor [Source:HGNC Symbol;Acc:HGNC:24858]
Carf	56950	SMYD2	SET and MYND domain containing 2 [Source:HGNC Symbol;Acc:HGNC:20982]
Slc16a14	57140	RNPEPL1	arginyl aminopeptidase like 1 [Source:HGNC Symbol;Acc:HGNC:10079]
Rfwd2	57520	HECW2	HECT, C2 and WW domain containing E3 ubiquitin protein ligase 2 [Source:HGNC Symbol;Acc:HGNC:29853]
Iyd	5929	RBBP5	RB binding protein 5, histone lysine methyltransferase complex subunit [Source:HGNC Symbol;Acc:HGNC:9888]
Gorab	59349	KLHL12	kelch like family member 12 [Source:HGNC Symbol;Acc:HGNC:19360]
Klf7	5972	REN	renin [Source:HGNC Symbol;Acc:HGNC:9958]
Adhfe1	60491	NIF3L1	NGG1 interacting factor 3 like 1 [Source:HGNC Symbol;Acc:HGNC:13390]
Ppp1r7	6129	RPL7	ribosomal protein L7 [Source:HGNC Symbol;Acc:HGNC:10363]
Hes6	617	BCS1L	BCS1 homolog, ubiquinol-cytochrome c reductase complex chaperone [Source:HGNC Symbol;Acc:HGNC:1020]
Ugt1a7c	63931	MRPS14	mitochondrial ribosomal protein S14 [Source:HGNC Symbol;Acc:HGNC:14049]
Mfsd9	641638	SNHG6	small nucleolar RNA host gene 6 [Source:HGNC Symbol;Acc:HGNC:32965]
Lancl1	64172	OSGEPL1	O-sialoglycoprotein endopeptidase like 1 [Source:HGNC Symbol;Acc:HGNC:23075]
Fam126b	64326	COP1	COP1 E3 ubiquitin ligase [Source:HGNC Symbol;Acc:HGNC:17440]
Myct1	64965	MRPS9	mitochondrial ribosomal protein S9 [Source:HGNC Symbol;Acc:HGNC:14501]
Col4a4	65059	RAPH1	Ras association (RalGDS/AF-6) and pleckstrin homology domains 1 [Source:HGNC Symbol;Acc:HGNC:14436]
Rdh10	65062	TMEM237	transmembrane protein 237 [Source:HGNC Symbol;Acc:HGNC:14432]
B4galt3	65080	MRPL44	mitochondrial ribosomal protein L44 [Source:HGNC Symbol;Acc:HGNC:16650]
Dusp28	6635	SNRPE	small nuclear ribonucleoprotein polypeptide E [Source:HGNC Symbol;Acc:HGNC:11161]
Ren1	6921	ELOC	elongin C [Source:HGNC Symbol;Acc:HGNC:11617]
Yod1	7159	TP53BP2	tumor protein p53 binding protein 2 [Source:HGNC Symbol;Acc:HGNC:12000]
Ildr2	730102	CRYZL2P	crystallin zeta like 2, pseudogene [Source:HGNC Symbol;Acc:HGNC:52164]
Pkhd1	79098	C1orf116	chromosome 1 open reading frame 116 [Source:HGNC Symbol;Acc:HGNC:28667]
Tatdn3	79411	GLB1L	galactosidase beta 1 like [Source:HGNC Symbol;Acc:HGNC:28129]
Tfb2m	79577	CDC73	cell division cycle 73 [Source:HGNC Symbol;Acc:HGNC:16783]
Tmco1	79624	ARMT1	acidic residue methyltransferase 1 [Source:HGNC Symbol;Acc:HGNC:17872]
Unc50	79800	CARF	calcium responsive transcription factor [Source:HGNC Symbol;Acc:HGNC:14435]
Pde6d	79848	CSPP1	centrosome and spindle pole associated protein 1 [Source:HGNC Symbol;Acc:HGNC:26193]
Srp9	80177	MYCT1	MYC target 1 [Source:HGNC Symbol;Acc:HGNC:23172]
Lbr	80210	ARMC9	armadillo repeat containing 9 [Source:HGNC Symbol;Acc:HGNC:20730]
Cdc73	80705	TSGA10	testis specific 10 [Source:HGNC Symbol;Acc:HGNC:14927]
1700066M21Rik	80775	TMEM177	transmembrane protein 177 [Source:HGNC Symbol;Acc:HGNC:28143]
Tomm40l	80895	ILKAP	ILK associated serine/threonine phosphatase [Source:HGNC Symbol;Acc:HGNC:15566]
Dnm3	81562	LMAN2L	lectin, mannose binding 2 like [Source:HGNC Symbol;Acc:HGNC:19263]
Cyp27a1	81563	C1orf21	chromosome 1 open reading frame 21 [Source:HGNC Symbol;Acc:HGNC:15494]
Rrp15	81627	TRMT1L	tRNA methyltransferase 1 like [Source:HGNC Symbol;Acc:HGNC:16782]
Aamp	81788	NUAK2	NUAK family kinase 2 [Source:HGNC Symbol;Acc:HGNC:29558]
Mpc2	83953	FCAMR	Fc alpha and mu receptor [Source:HGNC Symbol;Acc:HGNC:24692]
Nabp1	84128	WDR75	WD repeat domain 75 [Source:HGNC Symbol;Acc:HGNC:25725]
Dusp23	84134	TOMM40L	translocase of outer mitochondrial membrane 40 like [Source:HGNC Symbol;Acc:HGNC:25756]
	84804	MFSD9	major facilitator superfamily domain containing 9 [Source:HGNC Symbol;Acc:HGNC:28158]
	8564	KMO	kynurenine 3-monooxygenase [Source:HGNC Symbol;Acc:HGNC:6381]
	8576	STK16	serine/threonine kinase 16 [Source:HGNC Symbol;Acc:HGNC:11394]
	8703	B4GALT3	beta-1,4-galactosyltransferase 3 [Source:HGNC Symbol;Acc:HGNC:926]
	905	CCNT2	cyclin T2 [Source:HGNC Symbol;Acc:HGNC:1600]
	91526	ANKRD44	ankyrin repeat domain 44 [Source:HGNC Symbol;Acc:HGNC:25259]
	92344	GORAB	golgin, RAB6 interacting [Source:HGNC Symbol;Acc:HGNC:25676]
	93081	TEX30	testis expressed 30 [Source:HGNC Symbol;Acc:HGNC:25188]
	94101	ORMDL1	ORMDL sphingolipid biosynthesis regulator 1 [Source:HGNC Symbol;Acc:HGNC:16036]
	9654	TTLL4	tubulin tyrosine ligase like 4 [Source:HGNC Symbol;Acc:HGNC:28976]
	9669	EIF5B	eukaryotic translation initiation factor 5B [Source:HGNC Symbol;Acc:HGNC:30793]
	9821	RB1CC1	RB1 inducible coiled-coil 1 [Source:HGNC Symbol;Acc:HGNC:15574]
	9855	FARP2	FERM, ARH/RhoGEF and pleckstrin domain protein 2 [Source:HGNC Symbol;Acc:HGNC:16460]
