## Supplemental Table 7 for "Deletion of NuRD component *Mta2* in nephron progenitor cells causes developmentally programmed FSGS"

### Sheet: 440 genes_GSEA
					440 common elements in "RNAseq down 1.5f" and "Mta2/Mbd3/Zbtb7a":
					0610011F06Rik							Overlap Results
					0610012G03Rik
					0610037L13Rik							Collection(s):	Hallmark
					1110001J03Rik							# overlaps shown:	11
					1110004E09Rik							# genesets in collections:	50
					1110034G24Rik							# genes in comparison (n):	421
					1190007I07Rik							# genes in universe (N):	42499
					1300002E11Rik
					1700007L15Rik							Gene Set Name	# Genes in Gene Set (K)	Description	# Genes in Overlap (k)	k/K	p-value	FDR q-value
					1700049G17Rik							HALLMARK_OXIDATIVE_PHOSPHORYLATION	200	Genes encoding proteins involved in oxidative phosphorylation.	29	0.145	4.44e-25	2.22e-23
					1700113A16Rik							HALLMARK_ADIPOGENESIS	200	Genes up-regulated during adipocyte differentiation (adipogenesis).	13	0.065	1.22e-07	3.05e-06
					1810058I24Rik							HALLMARK_XENOBIOTIC_METABOLISM	200	Genes encoding proteins involved in processing of drugs and other xenobiotics.	12	0.06	8.76e-07	1.46e-05
					2310030G06Rik							HALLMARK_PEROXISOME	104	Genes encoding components of peroxisome.	8	0.0769	9.75e-06	0.000122
					2310036O22Rik							HALLMARK_FATTY_ACID_METABOLISM	158	Genes encoding proteins involved in metabolism of fatty acids.	9	0.057	3.09e-05	0.000309
					2410004B18Rik							HALLMARK_DNA_REPAIR	150	Genes involved in DNA repair.	8	0.0533	0.000134	0.00112
					2610528J11Rik							HALLMARK_ESTROGEN_RESPONSE_LATE	200	Genes defining late response to estrogen.	9	0.045	0.000188	0.00118
					3110062M04Rik							HALLMARK_KRAS_SIGNALING_UP	200	Genes up-regulated by KRAS activation.	9	0.045	0.000188	0.00118
					4933434E20Rik							HALLMARK_MTORC1_SIGNALING	200	Genes up-regulated through activation of mTORC1 complex.	8	0.04	0.000918	0.0051
					6330418K02Rik							HALLMARK_NOTCH_SIGNALING	32	Genes up-regulated by activation of Notch signaling.	3	0.0938	0.00387	0.0193
					A430033K04Rik							HALLMARK_BILE_ACID_METABOLISM	112	Genes involve in metabolism of bile acids and salts.	5	0.0446	0.00526	0.0239
					Aaed1
					Aass
					Abhd14a							Gene/Gene Set Overlap Matrix
					Acat1
					Acer3							Entrez Gene Id	Gene Symbol	Gene Description	HALLMARK_OXIDATIVE_PHOSPHORYLATION	HALLMARK_ADIPOGENESIS	HALLMARK_XENOBIOTIC_METABOLISM	HALLMARK_PEROXISOME	HALLMARK_FATTY_ACID_METABOLISM	HALLMARK_DNA_REPAIR	HALLMARK_ESTROGEN_RESPONSE_LATE	HALLMARK_KRAS_SIGNALING_UP	HALLMARK_MTORC1_SIGNALING	HALLMARK_NOTCH_SIGNALING	HALLMARK_BILE_ACID_METABOLISM
					Acot12							1337	COX6A1	cytochrome c oxidase subunit 6A1 [Source:HGNC Symbol;Acc:HGNC:2277]	HALLMARK_OXIDATIVE_PHOSPHORYLATION	HALLMARK_ADIPOGENESIS
					Acot13							1351	COX8A	cytochrome c oxidase subunit 8A [Source:HGNC Symbol;Acc:HGNC:2294]	HALLMARK_OXIDATIVE_PHOSPHORYLATION	HALLMARK_ADIPOGENESIS
					Acsm2							29796	UQCR10	ubiquinol-cytochrome c reductase, complex III subunit X [Source:HGNC Symbol;Acc:HGNC:30863]	HALLMARK_OXIDATIVE_PHOSPHORYLATION	HALLMARK_ADIPOGENESIS
					Actr10							6390	SDHB	succinate dehydrogenase complex iron sulfur subunit B [Source:HGNC Symbol;Acc:HGNC:10681]	HALLMARK_OXIDATIVE_PHOSPHORYLATION	HALLMARK_ADIPOGENESIS
					Adhfe1							3418	IDH2	isocitrate dehydrogenase (NADP(+)) 2 [Source:HGNC Symbol;Acc:HGNC:5383]	HALLMARK_OXIDATIVE_PHOSPHORYLATION			HALLMARK_PEROXISOME			HALLMARK_ESTROGEN_RESPONSE_LATE				HALLMARK_BILE_ACID_METABOLISM
					Adk							10063	COX17	cytochrome c oxidase copper chaperone COX17 [Source:HGNC Symbol;Acc:HGNC:2264]	HALLMARK_OXIDATIVE_PHOSPHORYLATION					HALLMARK_DNA_REPAIR
					Afmid							1345	COX6C	cytochrome c oxidase subunit 6C [Source:HGNC Symbol;Acc:HGNC:2285]	HALLMARK_OXIDATIVE_PHOSPHORYLATION						HALLMARK_ESTROGEN_RESPONSE_LATE
					Agbl3							2230	FDX1	ferredoxin 1 [Source:HGNC Symbol;Acc:HGNC:3638]	HALLMARK_OXIDATIVE_PHOSPHORYLATION
					Agk							4700	NDUFA6	NADH:ubiquinone oxidoreductase subunit A6 [Source:HGNC Symbol;Acc:HGNC:7690]	HALLMARK_OXIDATIVE_PHOSPHORYLATION
					Akap10							1340	COX6B1	cytochrome c oxidase subunit 6B1 [Source:HGNC Symbol;Acc:HGNC:2280]	HALLMARK_OXIDATIVE_PHOSPHORYLATION
					Alkbh3							1347	COX7A2	cytochrome c oxidase subunit 7A2 [Source:HGNC Symbol;Acc:HGNC:2288]	HALLMARK_OXIDATIVE_PHOSPHORYLATION
					Ankrd24							1350	COX7C	cytochrome c oxidase subunit 7C [Source:HGNC Symbol;Acc:HGNC:2292]	HALLMARK_OXIDATIVE_PHOSPHORYLATION
					Anks1b							26520	TIMM9	translocase of inner mitochondrial membrane 9 [Source:HGNC Symbol;Acc:HGNC:11819]	HALLMARK_OXIDATIVE_PHOSPHORYLATION
					Apool							374291	NDUFS7	NADH:ubiquinone oxidoreductase core subunit S7 [Source:HGNC Symbol;Acc:HGNC:7714]	HALLMARK_OXIDATIVE_PHOSPHORYLATION
					Arhgap12							38	ACAT1	acetyl-CoA acetyltransferase 1 [Source:HGNC Symbol;Acc:HGNC:93]	HALLMARK_OXIDATIVE_PHOSPHORYLATION
					Armcx6							4697	NDUFA4	NDUFA4 mitochondrial complex associated [Source:HGNC Symbol;Acc:HGNC:7687]	HALLMARK_OXIDATIVE_PHOSPHORYLATION
					Arpp19							4704	NDUFA9	NADH:ubiquinone oxidoreductase subunit A9 [Source:HGNC Symbol;Acc:HGNC:7693]	HALLMARK_OXIDATIVE_PHOSPHORYLATION
					Ascc1							4718	NDUFC2	NADH:ubiquinone oxidoreductase subunit C2 [Source:HGNC Symbol;Acc:HGNC:7706]	HALLMARK_OXIDATIVE_PHOSPHORYLATION
					Asf1a							4726	NDUFS6	NADH:ubiquinone oxidoreductase subunit S6 [Source:HGNC Symbol;Acc:HGNC:7713]	HALLMARK_OXIDATIVE_PHOSPHORYLATION
					Aspa							4729	NDUFV2	NADH:ubiquinone oxidoreductase core subunit V2 [Source:HGNC Symbol;Acc:HGNC:7717]	HALLMARK_OXIDATIVE_PHOSPHORYLATION
					Ass1							51318	MRPL35	mitochondrial ribosomal protein L35 [Source:HGNC Symbol;Acc:HGNC:14489]	HALLMARK_OXIDATIVE_PHOSPHORYLATION
					Atp5j2							54205	CYCS	cytochrome c, somatic [Source:HGNC Symbol;Acc:HGNC:19986]	HALLMARK_OXIDATIVE_PHOSPHORYLATION
					Atp5sl							56898	BDH2	3-hydroxybutyrate dehydrogenase 2 [Source:HGNC Symbol;Acc:HGNC:32389]	HALLMARK_OXIDATIVE_PHOSPHORYLATION
					Atp6v1c2							7381	UQCRB	ubiquinol-cytochrome c reductase binding protein [Source:HGNC Symbol;Acc:HGNC:12582]	HALLMARK_OXIDATIVE_PHOSPHORYLATION
					Atp6v1g1							7386	UQCRFS1	ubiquinol-cytochrome c reductase, Rieske iron-sulfur polypeptide 1 [Source:HGNC Symbol;Acc:HGNC:12587]	HALLMARK_OXIDATIVE_PHOSPHORYLATION
					Atrip							92609	TIMM50	translocase of inner mitochondrial membrane 50 [Source:HGNC Symbol;Acc:HGNC:23656]	HALLMARK_OXIDATIVE_PHOSPHORYLATION
					AU021092							9550	ATP6V1G1	ATPase H+ transporting V1 subunit G1 [Source:HGNC Symbol;Acc:HGNC:864]	HALLMARK_OXIDATIVE_PHOSPHORYLATION
					Bag1							9551	ATP5MF	ATP synthase membrane subunit f [Source:HGNC Symbol;Acc:HGNC:848]	HALLMARK_OXIDATIVE_PHOSPHORYLATION
					Bbs4							9617	MTRF1	mitochondrial translation release factor 1 [Source:HGNC Symbol;Acc:HGNC:7469]	HALLMARK_OXIDATIVE_PHOSPHORYLATION
					BC003965							2184	FAH	fumarylacetoacetate hydrolase [Source:HGNC Symbol;Acc:HGNC:3579]		HALLMARK_ADIPOGENESIS	HALLMARK_XENOBIOTIC_METABOLISM
					BC029722							1652	DDT	D-dopachrome tautomerase [Source:HGNC Symbol;Acc:HGNC:2732]		HALLMARK_ADIPOGENESIS	HALLMARK_XENOBIOTIC_METABOLISM
					BC051226							5860	QDPR	quinoid dihydropteridine reductase [Source:HGNC Symbol;Acc:HGNC:9752]		HALLMARK_ADIPOGENESIS							HALLMARK_MTORC1_SIGNALING
					Bco2							1031	CDKN2C	cyclin dependent kinase inhibitor 2C [Source:HGNC Symbol;Acc:HGNC:1789]		HALLMARK_ADIPOGENESIS
					Bdh2							134147	CMBL	carboxymethylenebutenolidase homolog [Source:HGNC Symbol;Acc:HGNC:25090]		HALLMARK_ADIPOGENESIS
					Bicd1							1580	CYP4B1	cytochrome P450 family 4 subfamily B member 1 [Source:HGNC Symbol;Acc:HGNC:2644]		HALLMARK_ADIPOGENESIS
					Bola1							51805	COQ3	coenzyme Q3, methyltransferase [Source:HGNC Symbol;Acc:HGNC:18175]		HALLMARK_ADIPOGENESIS
					Bola3							7905	REEP5	receptor accessory protein 5 [Source:HGNC Symbol;Acc:HGNC:30077]		HALLMARK_ADIPOGENESIS
					Bphl							8436	CAVIN2	caveolae associated protein 2 [Source:HGNC Symbol;Acc:HGNC:10690]		HALLMARK_ADIPOGENESIS
					C1qtnf3							2326	FMO1	flavin containing dimethylaniline monoxygenase 1 [Source:HGNC Symbol;Acc:HGNC:3769]			HALLMARK_XENOBIOTIC_METABOLISM		HALLMARK_FATTY_ACID_METABOLISM
					C330013E15Rik							670	BPHL	biphenyl hydrolase like [Source:HGNC Symbol;Acc:HGNC:1094]			HALLMARK_XENOBIOTIC_METABOLISM		HALLMARK_FATTY_ACID_METABOLISM
					C330018D20Rik							3398	ID2	inhibitor of DNA binding 2 [Source:HGNC Symbol;Acc:HGNC:5361]			HALLMARK_XENOBIOTIC_METABOLISM				HALLMARK_ESTROGEN_RESPONSE_LATE	HALLMARK_KRAS_SIGNALING_UP
					Cab39l							51181	DCXR	dicarbonyl and L-xylulose reductase [Source:HGNC Symbol;Acc:HGNC:18985]			HALLMARK_XENOBIOTIC_METABOLISM				HALLMARK_ESTROGEN_RESPONSE_LATE
					Calr3							27232	GNMT	glycine N-methyltransferase [Source:HGNC Symbol;Acc:HGNC:4415]			HALLMARK_XENOBIOTIC_METABOLISM								HALLMARK_BILE_ACID_METABOLISM
					Car4							10776	ARPP19	cAMP regulated phosphoprotein 19 [Source:HGNC Symbol;Acc:HGNC:16967]			HALLMARK_XENOBIOTIC_METABOLISM
					Carkd							2203	FBP1	fructose-bisphosphatase 1 [Source:HGNC Symbol;Acc:HGNC:3606]			HALLMARK_XENOBIOTIC_METABOLISM
					Ccdc141							115817	DHRS1	dehydrogenase/reductase 1 [Source:HGNC Symbol;Acc:HGNC:16445]			HALLMARK_XENOBIOTIC_METABOLISM
					Ccdc158							51733	UPB1	beta-ureidopropionase 1 [Source:HGNC Symbol;Acc:HGNC:16297]			HALLMARK_XENOBIOTIC_METABOLISM
					Ccdc28a							64087	MCCC2	methylcrotonyl-CoA carboxylase subunit 2 [Source:HGNC Symbol;Acc:HGNC:6937]			HALLMARK_XENOBIOTIC_METABOLISM
					Ccdc43							3422	IDI1	isopentenyl-diphosphate delta isomerase 1 [Source:HGNC Symbol;Acc:HGNC:5387]				HALLMARK_PEROXISOME	HALLMARK_FATTY_ACID_METABOLISM				HALLMARK_MTORC1_SIGNALING		HALLMARK_BILE_ACID_METABOLISM
					Ccs							10455	ECI2	enoyl-CoA delta isomerase 2 [Source:HGNC Symbol;Acc:HGNC:14601]				HALLMARK_PEROXISOME	HALLMARK_FATTY_ACID_METABOLISM
					Cd300lg							51179	HAO2	hydroxyacid oxidase 2 [Source:HGNC Symbol;Acc:HGNC:4810]				HALLMARK_PEROXISOME	HALLMARK_FATTY_ACID_METABOLISM
					Cd320							25824	PRDX5	peroxiredoxin 5 [Source:HGNC Symbol;Acc:HGNC:9355]				HALLMARK_PEROXISOME							HALLMARK_BILE_ACID_METABOLISM
					Cd59a							5828	PEX2	peroxisomal biogenesis factor 2 [Source:HGNC Symbol;Acc:HGNC:9717]				HALLMARK_PEROXISOME
					Cdc123							60386	SLC25A19	solute carrier family 25 member 19 [Source:HGNC Symbol;Acc:HGNC:14409]				HALLMARK_PEROXISOME
					Cdkn2c							9270	ITGB1BP1	integrin subunit beta 1 binding protein 1 [Source:HGNC Symbol;Acc:HGNC:23927]				HALLMARK_PEROXISOME
					Cecr2							6611	SMS	spermine synthase [Source:HGNC Symbol;Acc:HGNC:11123]					HALLMARK_FATTY_ACID_METABOLISM
					Cenpv							2639	GCDH	glutaryl-CoA dehydrogenase [Source:HGNC Symbol;Acc:HGNC:4189]					HALLMARK_FATTY_ACID_METABOLISM
					Ces2c							5092	PCBD1	pterin-4 alpha-carbinolamine dehydratase 1 [Source:HGNC Symbol;Acc:HGNC:8646]					HALLMARK_FATTY_ACID_METABOLISM
					Cetn2							762	CA4	carbonic anhydrase 4 [Source:HGNC Symbol;Acc:HGNC:1375]					HALLMARK_FATTY_ACID_METABOLISM
					Chst7							4860	PNP	purine nucleoside phosphorylase [Source:HGNC Symbol;Acc:HGNC:7892]						HALLMARK_DNA_REPAIR			HALLMARK_MTORC1_SIGNALING
					Cisd1							1069	CETN2	centrin 2 [Source:HGNC Symbol;Acc:HGNC:1867]						HALLMARK_DNA_REPAIR
					Cisd3							1687	GSDME	gasdermin E [Source:HGNC Symbol;Acc:HGNC:2810]						HALLMARK_DNA_REPAIR
					Cldn5							4350	MPG	N-methylpurine DNA glycosylase [Source:HGNC Symbol;Acc:HGNC:7211]						HALLMARK_DNA_REPAIR
					Cmbl							4833	NME4	NME/NM23 nucleoside diphosphate kinase 4 [Source:HGNC Symbol;Acc:HGNC:7852]						HALLMARK_DNA_REPAIR
					Cmc1							5440	POLR2K	RNA polymerase II, I and III subunit K [Source:HGNC Symbol;Acc:HGNC:9198]						HALLMARK_DNA_REPAIR
					Coa6							6884	TAF13	TATA-box binding protein associated factor 13 [Source:HGNC Symbol;Acc:HGNC:11546]						HALLMARK_DNA_REPAIR
					Coasy							6652	SORD	sorbitol dehydrogenase [Source:HGNC Symbol;Acc:HGNC:11184]							HALLMARK_ESTROGEN_RESPONSE_LATE		HALLMARK_MTORC1_SIGNALING
					Commd1							573	BAG1	BAG cochaperone 1 [Source:HGNC Symbol;Acc:HGNC:937]							HALLMARK_ESTROGEN_RESPONSE_LATE
					Coq3							55540	IL17RB	interleukin 17 receptor B [Source:HGNC Symbol;Acc:HGNC:18015]							HALLMARK_ESTROGEN_RESPONSE_LATE
					Cox17							445	ASS1	argininosuccinate synthase 1 [Source:HGNC Symbol;Acc:HGNC:758]							HALLMARK_ESTROGEN_RESPONSE_LATE
					Cox6a1							56521	DNAJC12	DnaJ heat shock protein family (Hsp40) member C12 [Source:HGNC Symbol;Acc:HGNC:28908]							HALLMARK_ESTROGEN_RESPONSE_LATE
					Cox6b1							3486	IGFBP3	insulin like growth factor binding protein 3 [Source:HGNC Symbol;Acc:HGNC:5472]								HALLMARK_KRAS_SIGNALING_UP
					Cox6c							2022	ENG	endoglin [Source:HGNC Symbol;Acc:HGNC:3349]								HALLMARK_KRAS_SIGNALING_UP
					Cox7a2							2517	FUCA1	alpha-L-fucosidase 1 [Source:HGNC Symbol;Acc:HGNC:4006]								HALLMARK_KRAS_SIGNALING_UP
					Cox7c							1839	HBEGF	heparin binding EGF like growth factor [Source:HGNC Symbol;Acc:HGNC:3059]								HALLMARK_KRAS_SIGNALING_UP
					Cox8a							81617	CAB39L	calcium binding protein 39 like [Source:HGNC Symbol;Acc:HGNC:20290]								HALLMARK_KRAS_SIGNALING_UP
					Crym							11179	ZNF277	zinc finger protein 277 [Source:HGNC Symbol;Acc:HGNC:13070]								HALLMARK_KRAS_SIGNALING_UP
					Csrnp3							3481	IGF2	insulin like growth factor 2 [Source:HGNC Symbol;Acc:HGNC:5466]								HALLMARK_KRAS_SIGNALING_UP
					Cth							5178	PEG3	paternally expressed 3 [Source:HGNC Symbol;Acc:HGNC:8826]								HALLMARK_KRAS_SIGNALING_UP
					Cul1							1491	CTH	cystathionine gamma-lyase [Source:HGNC Symbol;Acc:HGNC:2501]									HALLMARK_MTORC1_SIGNALING
					Cycs							7037	TFRC	transferrin receptor [Source:HGNC Symbol;Acc:HGNC:11763]									HALLMARK_MTORC1_SIGNALING
					Cyp4b1							8624	PSMG1	proteasome assembly chaperone 1 [Source:HGNC Symbol;Acc:HGNC:3043]									HALLMARK_MTORC1_SIGNALING
					Cyp51							1595	CYP51A1	cytochrome P450 family 51 subfamily A member 1 [Source:HGNC Symbol;Acc:HGNC:2649]									HALLMARK_MTORC1_SIGNALING
					Cystm1							8819	SAP30	Sin3A associated protein 30 [Source:HGNC Symbol;Acc:HGNC:10532]										HALLMARK_NOTCH_SIGNALING
					D630029K05Rik							8454	CUL1	cullin 1 [Source:HGNC Symbol;Acc:HGNC:2551]										HALLMARK_NOTCH_SIGNALING
					D8Ertd738e							55851	PSENEN	presenilin enhancer, gamma-secretase subunit [Source:HGNC Symbol;Acc:HGNC:30100]										HALLMARK_NOTCH_SIGNALING
					Dcun1d5							5827	PXMP2	peroxisomal membrane protein 2 [Source:HGNC Symbol;Acc:HGNC:9716]											HALLMARK_BILE_ACID_METABOLISM
					Dcxr							5836	PYGL	glycogen phosphorylase L [Source:HGNC Symbol;Acc:HGNC:9725]
					Ddt							9456	HOMER1	homer scaffold protein 1 [Source:HGNC Symbol;Acc:HGNC:17512]
					Defb29							10098	TSPAN5	tetraspanin 5 [Source:HGNC Symbol;Acc:HGNC:17753]
					Dennd2c							10158	PDZK1IP1	PDZK1 interacting protein 1 [Source:HGNC Symbol;Acc:HGNC:16887]
					Dfna5							25901	CCDC28A	coiled-coil domain containing 28A [Source:HGNC Symbol;Acc:HGNC:21098]
					Dgke							26502	NARF	nuclear prelamin A recognition factor [Source:HGNC Symbol;Acc:HGNC:29916]
					Dhrs1							6583	SLC22A4	solute carrier family 22 member 4 [Source:HGNC Symbol;Acc:HGNC:10968]
					Dleu7							3397	ID1	inhibitor of DNA binding 1 [Source:HGNC Symbol;Acc:HGNC:5360]
					Dll4							79696	ZC2HC1C	zinc finger C2HC-type containing 1C [Source:HGNC Symbol;Acc:HGNC:20354]
					Dnajc12							4225	MEP1B	meprin A subunit beta [Source:HGNC Symbol;Acc:HGNC:7020]
					Dnase1							8100	IFT88	intraflagellar transport 88 [Source:HGNC Symbol;Acc:HGNC:20606]
					Dnm3							966	CD59	CD59 molecule (CD59 blood group) [Source:HGNC Symbol;Acc:HGNC:1689]
					Dpm3							51056	LAP3	leucine aminopeptidase 3 [Source:HGNC Symbol;Acc:HGNC:18449]
					Dusp23							11216	AKAP10	A-kinase anchoring protein 10 [Source:HGNC Symbol;Acc:HGNC:368]
					Dym							51734	MSRB1	methionine sulfoxide reductase B1 [Source:HGNC Symbol;Acc:HGNC:14133]
					Eapp							1893	ECM1	extracellular matrix protein 1 [Source:HGNC Symbol;Acc:HGNC:3153]
					Ears2							1942	EFNA1	ephrin A1 [Source:HGNC Symbol;Acc:HGNC:3221]
					Ebpl							5737	PTGFR	prostaglandin F receptor [Source:HGNC Symbol;Acc:HGNC:9600]
					Eci3							10240	MRPS31	mitochondrial ribosomal protein S31 [Source:HGNC Symbol;Acc:HGNC:16632]
					Ecm1							5607	MAP2K5	mitogen-activated protein kinase kinase 5 [Source:HGNC Symbol;Acc:HGNC:6845]
					Efna1							6502	SKP2	S-phase kinase associated protein 2 [Source:HGNC Symbol;Acc:HGNC:10901]
					Ehd3							4482	MSRA	methionine sulfoxide reductase A [Source:HGNC Symbol;Acc:HGNC:7377]
					Eif3j1							25842	ASF1A	anti-silencing function 1A histone chaperone [Source:HGNC Symbol;Acc:HGNC:20995]
					Eng							54556	ING3	inhibitor of growth family member 3 [Source:HGNC Symbol;Acc:HGNC:14587]
					Eny2							54463	RETREG1	reticulophagy regulator 1 [Source:HGNC Symbol;Acc:HGNC:25964]
					Erc2							744	MPPED2	metallophosphoesterase domain containing 2 [Source:HGNC Symbol;Acc:HGNC:1180]
					Esco1							9585	KIF20B	kinesin family member 20B [Source:HGNC Symbol;Acc:HGNC:7212]
					Esd							79629	OCEL1	occludin/ELL domain containing 1 [Source:HGNC Symbol;Acc:HGNC:26221]
					Faf1							3709	ITPR2	inositol 1,4,5-trisphosphate receptor type 2 [Source:HGNC Symbol;Acc:HGNC:6181]
					Fah							55258	THNSL2	threonine synthase like 2 [Source:HGNC Symbol;Acc:HGNC:25602]
					Fahd2a							8669	EIF3J	eukaryotic translation initiation factor 3 subunit J [Source:HGNC Symbol;Acc:HGNC:3270]
					Fam118b							2739	GLO1	glyoxalase I [Source:HGNC Symbol;Acc:HGNC:4323]
					Fam122b							2876	GPX1	glutathione peroxidase 1 [Source:HGNC Symbol;Acc:HGNC:4553]
					Fam134b							7122	CLDN5	claudin 5 [Source:HGNC Symbol;Acc:HGNC:2047]
					Fam173a							5624	PROC	protein C, inactivator of coagulation factors Va and VIIIa [Source:HGNC Symbol;Acc:HGNC:9451]
					Fam195a							9554	SEC22B	SEC22 homolog B, vesicle trafficking protein [Source:HGNC Symbol;Acc:HGNC:10700]
					Fam92a							10008	KCNE3	potassium voltage-gated channel subfamily E regulatory subunit 3 [Source:HGNC Symbol;Acc:HGNC:6243]
					Fancl							100127983	C8orf88	chromosome 8 open reading frame 88 [Source:HGNC Symbol;Acc:HGNC:44672]
					Farsb							100128731	OST4	oligosaccharyltransferase complex subunit 4, non-catalytic [Source:HGNC Symbol;Acc:HGNC:32483]
					Fbp1							100505741	SPATA1	spermatogenesis associated 1 [Source:HGNC Symbol;Acc:HGNC:14682]
					Fbxl18							100507203	SMLR1	small leucine rich protein 1 [Source:HGNC Symbol;Acc:HGNC:44670]
					Fbxo47							10056	FARSB	phenylalanyl-tRNA synthetase subunit beta [Source:HGNC Symbol;Acc:HGNC:17800]
					Fdx1							10076	PTPRU	protein tyrosine phosphatase receptor type U [Source:HGNC Symbol;Acc:HGNC:9683]
					Flad1							10110	SGK2	serum/glucocorticoid regulated kinase 2 [Source:HGNC Symbol;Acc:HGNC:13900]
					Fmn1							10131	TRAP1	TNF receptor associated protein 1 [Source:HGNC Symbol;Acc:HGNC:16264]
					Fmo1							101410538	MMP24OS	MMP24 opposite strand [Source:HGNC Symbol;Acc:HGNC:44421]
					Fn3krp							10157	AASS	aminoadipate-semialdehyde synthase [Source:HGNC Symbol;Acc:HGNC:17366]
					Folh1							102466515	MIR1199	microRNA 1199 [Source:HGNC Symbol;Acc:HGNC:50081]
					Frrs1							10252	SPRY1	sprouty RTK signaling antagonist 1 [Source:HGNC Symbol;Acc:HGNC:11269]
					Fth1							10360	NPM3	nucleophosmin/nucleoplasmin 3 [Source:HGNC Symbol;Acc:HGNC:7931]
					Fuca1							10420	TESK2	testis associated actin remodelling kinase 2 [Source:HGNC Symbol;Acc:HGNC:11732]
					Fuca2							10809	STARD10	StAR related lipid transfer domain containing 10 [Source:HGNC Symbol;Acc:HGNC:10666]
					Fundc1							10923	SUB1	SUB1 regulator of transcription [Source:HGNC Symbol;Acc:HGNC:19985]
					Galnt14							11107	PRDM5	PR/SET domain 5 [Source:HGNC Symbol;Acc:HGNC:9349]
					Gatad1							11124	FAF1	Fas associated factor 1 [Source:HGNC Symbol;Acc:HGNC:3578]
					Gcdh							11162	NUDT6	nudix hydrolase 6 [Source:HGNC Symbol;Acc:HGNC:8053]
					Gcsh							11315	PARK7	Parkinsonism associated deglycase [Source:HGNC Symbol;Acc:HGNC:16369]
					Ggct							113246	C12orf57	chromosome 12 open reading frame 57 [Source:HGNC Symbol;Acc:HGNC:29521]
					Glo1							11342	RNF13	ring finger protein 13 [Source:HGNC Symbol;Acc:HGNC:10057]
					Gm11837							114799	ESCO1	establishment of sister chromatid cohesion N-acetyltransferase 1 [Source:HGNC Symbol;Acc:HGNC:24645]
					Gm15217							114899	C1QTNF3	C1q and TNF related 3 [Source:HGNC Symbol;Acc:HGNC:14326]
					Gm16833							114987	WDR31	WD repeat domain 31 [Source:HGNC Symbol;Acc:HGNC:21421]
					Gm4013							115106	HAUS1	HAUS augmin like complex subunit 1 [Source:HGNC Symbol;Acc:HGNC:25174]
					Gm561							116442	RAB39B	RAB39B, member RAS oncogene family [Source:HGNC Symbol;Acc:HGNC:16499]
					Gm7120							116461	TSEN15	tRNA splicing endonuclease subunit 15 [Source:HGNC Symbol;Acc:HGNC:16791]
					Gnmt							117289	TAGAP	T cell activation RhoGTPase activating protein [Source:HGNC Symbol;Acc:HGNC:15669]
					Gorasp1							120939	TMEM52B	transmembrane protein 52B [Source:HGNC Symbol;Acc:HGNC:26438]
					Gpx1							123876	ACSM2A	acyl-CoA synthetase medium chain family member 2A [Source:HGNC Symbol;Acc:HGNC:32017]
					Gpx6							124454	EARS2	glutamyl-tRNA synthetase 2, mitochondrial [Source:HGNC Symbol;Acc:HGNC:29419]
					Grcc10							124808	CCDC43	coiled-coil domain containing 43 [Source:HGNC Symbol;Acc:HGNC:26472]
					Grtp1							125061	AFMID	arylformamidase [Source:HGNC Symbol;Acc:HGNC:20910]
					Guca2b							125150	ZSWIM7	zinc finger SWIM-type containing 7 [Source:HGNC Symbol;Acc:HGNC:26993]
					Hao2							125972	CALR3	calreticulin 3 [Source:HGNC Symbol;Acc:HGNC:20407]
					Haus1							126119	JOSD2	Josephin domain containing 2 [Source:HGNC Symbol;Acc:HGNC:28853]
					Hbegf							129531	MITD1	microtubule interacting and trafficking domain containing 1 [Source:HGNC Symbol;Acc:HGNC:25207]
					Hcfc1r1							132	ADK	adenosine kinase [Source:HGNC Symbol;Acc:HGNC:257]
					Hddc3							134526	ACOT12	acyl-CoA thioesterase 12 [Source:HGNC Symbol;Acc:HGNC:24436]
					Hdhd2							137392	CIBAR1	CBY1 interacting BAR domain containing 1 [Source:HGNC Symbol;Acc:HGNC:30452]
					Herc4							137872	ADHFE1	alcohol dehydrogenase iron containing 1 [Source:HGNC Symbol;Acc:HGNC:16354]
					Hexb							138065	RNF183	ring finger protein 183 [Source:HGNC Symbol;Acc:HGNC:28721]
					Higd1a							139322	APOOL	apolipoprotein O like [Source:HGNC Symbol;Acc:HGNC:24009]
					Hist2h2aa1							139341	FUNDC1	FUN14 domain containing 1 [Source:HGNC Symbol;Acc:HGNC:28746]
					Hnf4g							140606	SELENOM	selenoprotein M [Source:HGNC Symbol;Acc:HGNC:30397]
					Homer1							140803	TRPM6	transient receptor potential cation channel subfamily M member 6 [Source:HGNC Symbol;Acc:HGNC:17995]
					Hoxd3							140823	ROMO1	reactive oxygen species modulator 1 [Source:HGNC Symbol;Acc:HGNC:16185]
					Hyi							1428	CRYM	crystallin mu [Source:HGNC Symbol;Acc:HGNC:2418]
					Id1							146556	C16orf89	chromosome 16 open reading frame 89 [Source:HGNC Symbol;Acc:HGNC:28687]
					Id2							146894	CD300LG	CD300 molecule like family member g [Source:HGNC Symbol;Acc:HGNC:30455]
					Idh2							148423	C1orf52	chromosome 1 open reading frame 52 [Source:HGNC Symbol;Acc:HGNC:24871]
					Idi1							148581	UBE2U	ubiquitin conjugating enzyme E2 U [Source:HGNC Symbol;Acc:HGNC:28559]
					Ido2							149466	C1orf210	chromosome 1 open reading frame 210 [Source:HGNC Symbol;Acc:HGNC:28755]
					Ift88							149840	SHLD1	shieldin complex subunit 1 [Source:HGNC Symbol;Acc:HGNC:26318]
					Igf2							150678	COPS9	COP9 signalosome subunit 9 [Source:HGNC Symbol;Acc:HGNC:21314]
					Igfbp3							150684	COMMD1	copper metabolism domain containing 1 [Source:HGNC Symbol;Acc:HGNC:23024]
					Il17rb							152100	CMC1	C-X9-C motif containing 1 [Source:HGNC Symbol;Acc:HGNC:28783]
					Ing3							152217	NCBP2AS2	NCBP2 antisense 2 (head to head) [Source:HGNC Symbol;Acc:HGNC:25121]
					Iqcc							153328	SLC25A48	solute carrier family 25 member 48 [Source:HGNC Symbol;Acc:HGNC:30451]
					Isoc2a							153443	SRFBP1	serum response factor binding protein 1 [Source:HGNC Symbol;Acc:HGNC:26333]
					Isoc2b							154091	SLC2A12	solute carrier family 2 member 12 [Source:HGNC Symbol;Acc:HGNC:18067]
					Itgb1bp1							154791	FMC1	formation of mitochondrial complex V assembly factor 1 homolog [Source:HGNC Symbol;Acc:HGNC:26946]
					Itpr2							157378	TMEM65	transmembrane protein 65 [Source:HGNC Symbol;Acc:HGNC:25203]
					Iyd							159090	PABIR2	PABIR family member 2 [Source:HGNC Symbol;Acc:HGNC:30490]
					Josd2							163081	ZNF567	zinc finger protein 567 [Source:HGNC Symbol;Acc:HGNC:28696]
					Kcne3							163259	DENND2C	DENN domain containing 2C [Source:HGNC Symbol;Acc:HGNC:24748]
					Kdr							166336	PRICKLE2	prickle planar cell polarity protein 2 [Source:HGNC Symbol;Acc:HGNC:20340]
					Khk							169355	IDO2	indoleamine 2,3-dioxygenase 2 [Source:HGNC Symbol;Acc:HGNC:27269]
					Kif20b							170961	ANKRD24	ankyrin repeat domain 24 [Source:HGNC Symbol;Acc:HGNC:29424]
					Kif24							1773	DNASE1	deoxyribonuclease 1 [Source:HGNC Symbol;Acc:HGNC:2956]
					Klf15							195827	PRXL2C	peroxiredoxin like 2C [Source:HGNC Symbol;Acc:HGNC:16881]
					Klhl15							201161	CENPV	centromere protein V [Source:HGNC Symbol;Acc:HGNC:29920]
					Klhl3							203547	VMA21	vacuolar ATPase assembly factor VMA21 [Source:HGNC Symbol;Acc:HGNC:22082]
					Kmo							2098	ESD	esterase D [Source:HGNC Symbol;Acc:HGNC:3465]
					Kng2							220107	DLEU7	deleted in lymphocytic leukemia 7 [Source:HGNC Symbol;Acc:HGNC:17567]
					Kri1							221120	ALKBH3	alkB homolog 3, alpha-ketoglutarate dependent dioxygenase [Source:HGNC Symbol;Acc:HGNC:30141]
					Ksr2							223082	ZNRF2	zinc and ring finger 2 [Source:HGNC Symbol;Acc:HGNC:22316]
					Kxd1							22998	LIMCH1	LIM and calponin homology domains 1 [Source:HGNC Symbol;Acc:HGNC:29191]
					Lage3							23195	MDN1	midasin AAA ATPase 1 [Source:HGNC Symbol;Acc:HGNC:18302]
					Lamtor4							2346	FOLH1	folate hydrolase 1 [Source:HGNC Symbol;Acc:HGNC:3788]
					Lap3							23480	SEC61G	SEC61 translocon subunit gamma [Source:HGNC Symbol;Acc:HGNC:18277]
					Limch1							23548	TTC33	tetratricopeptide repeat domain 33 [Source:HGNC Symbol;Acc:HGNC:29959]
					Lmbr1							245930	DEFB116	defensin beta 116 [Source:HGNC Symbol;Acc:HGNC:18097]
					Lrrn1							245973	ATP6V1C2	ATPase H+ transporting V1 subunit C2 [Source:HGNC Symbol;Acc:HGNC:18264]
					Lyrm4							2495	FTH1	ferritin heavy chain 1 [Source:HGNC Symbol;Acc:HGNC:3976]
					Magoh							2519	FUCA2	alpha-L-fucosidase 2 [Source:HGNC Symbol;Acc:HGNC:4008]
					Map2k5							255758	DYNLT2B	dynein light chain Tctex-type 2B [Source:HGNC Symbol;Acc:HGNC:28482]
					March2							257202	GPX6	glutathione peroxidase 6 [Source:HGNC Symbol;Acc:HGNC:4558]
					March3							25864	ABHD14A	abhydrolase domain containing 14A [Source:HGNC Symbol;Acc:HGNC:24538]
					Mcc							25912	C1orf43	chromosome 1 open reading frame 43 [Source:HGNC Symbol;Acc:HGNC:29876]
					Mccc2							25917	THUMPD3	THUMP domain containing 3 [Source:HGNC Symbol;Acc:HGNC:24493]
					Mcts1							25924	MYRIP	myosin VIIA and Rab interacting protein [Source:HGNC Symbol;Acc:HGNC:19156]
					Mdn1							25953	PNKD	PNKD metallo-beta-lactamase domain containing [Source:HGNC Symbol;Acc:HGNC:9153]
					Mep1b							25994	HIGD1A	HIG1 hypoxia inducible domain family member 1A [Source:HGNC Symbol;Acc:HGNC:29527]
					Mir1199							25996	REXO2	RNA exonuclease 2 [Source:HGNC Symbol;Acc:HGNC:17851]
					Mitd1							26052	DNM3	dynamin 3 [Source:HGNC Symbol;Acc:HGNC:29125]
					Mks1							26059	ERC2	ELKS/RAB6-interacting/CAST family member 2 [Source:HGNC Symbol;Acc:HGNC:31922]
					Mpg							26091	HERC4	HECT and RLD domain containing E3 ubiquitin protein ligase 4 [Source:HGNC Symbol;Acc:HGNC:24521]
					Mpped2							26249	KLHL3	kelch like family member 3 [Source:HGNC Symbol;Acc:HGNC:6354]
					Mrpl13							2653	GCSH	glycine cleavage system protein H [Source:HGNC Symbol;Acc:HGNC:4208]
					Mrpl35							26762	HAVCR1	hepatitis A virus cellular receptor 1 [Source:HGNC Symbol;Acc:HGNC:17866]
					Mrpl36							27068	PPA2	inorganic pyrophosphatase 2 [Source:HGNC Symbol;Acc:HGNC:28883]
					Mrpl47							27443	CECR2	CECR2 histone acetyl-lysine reader [Source:HGNC Symbol;Acc:HGNC:1840]
					Mrps10							283455	KSR2	kinase suppressor of ras 2 [Source:HGNC Symbol;Acc:HGNC:18610]
					Mrps28							283951	C16orf91	chromosome 16 open reading frame 91 [Source:HGNC Symbol;Acc:HGNC:27558]
					Mrps31							284106	CISD3	CDGSH iron sulfur domain 3 [Source:HGNC Symbol;Acc:HGNC:27578]
					Mrps36							285025	CCDC141	coiled-coil domain containing 141 [Source:HGNC Symbol;Acc:HGNC:26821]
					Mrrf							28957	MRPS28	mitochondrial ribosomal protein S28 [Source:HGNC Symbol;Acc:HGNC:14513]
					Msra							28974	C19orf53	chromosome 19 open reading frame 53 [Source:HGNC Symbol;Acc:HGNC:24991]
					Msrb1							28978	TMEM14A	transmembrane protein 14A [Source:HGNC Symbol;Acc:HGNC:21076]
					Mtg1							28985	MCTS1	MCTS1 re-initiation and release factor [Source:HGNC Symbol;Acc:HGNC:23357]
					Mtrf1							28998	MRPL13	mitochondrial ribosomal protein L13 [Source:HGNC Symbol;Acc:HGNC:14278]
					Mtx1							28999	KLF15	KLF transcription factor 15 [Source:HGNC Symbol;Acc:HGNC:14536]
					Myef2							29058	TMEM230	transmembrane protein 230 [Source:HGNC Symbol;Acc:HGNC:15876]
					Myeov2							29063	ZCCHC4	zinc finger CCHC-type containing 4 [Source:HGNC Symbol;Acc:HGNC:22917]
					Myrip							2981	GUCA2B	guanylate cyclase activator 2B [Source:HGNC Symbol;Acc:HGNC:4683]
					Napsa							3074	HEXB	hexosaminidase subunit beta [Source:HGNC Symbol;Acc:HGNC:4879]
					Narf							30845	EHD3	EH domain containing 3 [Source:HGNC Symbol;Acc:HGNC:3244]
					Ndufa13							3174	HNF4G	hepatocyte nuclear factor 4 gamma [Source:HGNC Symbol;Acc:HGNC:5026]
					Ndufa4							3232	HOXD3	homeobox D3 [Source:HGNC Symbol;Acc:HGNC:5137]
					Ndufa4l2							339965	CCDC158	coiled-coil domain containing 158 [Source:HGNC Symbol;Acc:HGNC:26374]
					Ndufa6							340351	AGBL3	AGBL carboxypeptidase 3 [Source:HGNC Symbol;Acc:HGNC:27981]
					Ndufa9							340554	ZC3H12B	zinc finger CCCH-type containing 12B [Source:HGNC Symbol;Acc:HGNC:17407]
					Ndufb10							342184	FMN1	formin 1 [Source:HGNC Symbol;Acc:HGNC:3768]
					Ndufc2							347240	KIF24	kinesin family member 24 [Source:HGNC Symbol;Acc:HGNC:19916]
					Ndufs6							374659	HDDC3	HD domain containing 3 [Source:HGNC Symbol;Acc:HGNC:30522]
					Ndufs7							3791	KDR	kinase insert domain receptor [Source:HGNC Symbol;Acc:HGNC:6307]
					Ndufv2							3795	KHK	ketohexokinase [Source:HGNC Symbol;Acc:HGNC:6315]
					Nme4							3827	KNG1	kininogen 1 [Source:HGNC Symbol;Acc:HGNC:6383]
					Nmral1							387496	RASL11A	RAS like family 11 member A [Source:HGNC Symbol;Acc:HGNC:23802]
					Nol12							388753	COA6	cytochrome c oxidase assembly factor 6 [Source:HGNC Symbol;Acc:HGNC:18025]
					Nop10							388789	SMIM26	small integral membrane protein 26 [Source:HGNC Symbol;Acc:HGNC:43430]
					Npas2							388962	BOLA3	bolA family member 3 [Source:HGNC Symbol;Acc:HGNC:24415]
					Npm3							389434	IYD	iodotyrosine deiodinase [Source:HGNC Symbol;Acc:HGNC:21071]
					Nubpl							389541	LAMTOR4	late endosomal/lysosomal adaptor, MAPK and MTOR activator 4 [Source:HGNC Symbol;Acc:HGNC:33772]
					Nudt6							391059	FRRS1	ferric chelate reductase 1 [Source:HGNC Symbol;Acc:HGNC:27622]
					Ocel1							401207	C5orf63	chromosome 5 open reading frame 63 [Source:HGNC Symbol;Acc:HGNC:40051]
					Osgin2							4116	MAGOH	mago homolog, exon junction complex subunit [Source:HGNC Symbol;Acc:HGNC:6815]
					Ost4							4163	MCC	MCC regulator of WNT signaling pathway [Source:HGNC Symbol;Acc:HGNC:6935]
					Park7							440957	SMIM4	small integral membrane protein 4 [Source:HGNC Symbol;Acc:HGNC:37257]
					Parl							443	ASPA	aspartoacylase [Source:HGNC Symbol;Acc:HGNC:756]
					Pbld1							4580	MTX1	metaxin 1 [Source:HGNC Symbol;Acc:HGNC:7504]
					Pcbd1							4716	NDUFB10	NADH:ubiquinone oxidoreductase subunit B10 [Source:HGNC Symbol;Acc:HGNC:7696]
					Pcbd2							4862	NPAS2	neuronal PAS domain protein 2 [Source:HGNC Symbol;Acc:HGNC:7895]
					Pcdh12							494188	FBXO47	F-box protein 47 [Source:HGNC Symbol;Acc:HGNC:31969]
					Pced1b							49855	SCAPER	S-phase cyclin A associated protein in the ER [Source:HGNC Symbol;Acc:HGNC:13081]
					Pde6d							50804	MYEF2	myelin expression factor 2 [Source:HGNC Symbol;Acc:HGNC:17940]
					Pdrg1							51008	ASCC1	activating signal cointegrator 1 complex subunit 1 [Source:HGNC Symbol;Acc:HGNC:24268]
					Pdzk1ip1							51011	FAHD2A	fumarylacetoacetate hydrolase domain containing 2A [Source:HGNC Symbol;Acc:HGNC:24252]
					Peg3							51027	BOLA1	bolA family member 1 [Source:HGNC Symbol;Acc:HGNC:24263]
					Pelo							51078	THAP4	THAP domain containing 4 [Source:HGNC Symbol;Acc:HGNC:23187]
					Pex2							51079	NDUFA13	NADH:ubiquinone oxidoreductase subunit A13 [Source:HGNC Symbol;Acc:HGNC:17194]
					Pex5l							51106	TFB1M	transcription factor B1, mitochondrial [Source:HGNC Symbol;Acc:HGNC:17037]
					Pfdn2							51293	CD320	CD320 molecule [Source:HGNC Symbol;Acc:HGNC:16692]
					Pggt1b							51294	PCDH12	protocadherin 12 [Source:HGNC Symbol;Acc:HGNC:8657]
					Phkb							51364	ZMYND10	zinc finger MYND-type containing 10 [Source:HGNC Symbol;Acc:HGNC:19412]
					Plekha5							51371	POMP	proteasome maturation protein [Source:HGNC Symbol;Acc:HGNC:20330]
					Pnkd							5147	PDE6D	phosphodiesterase 6D [Source:HGNC Symbol;Acc:HGNC:8788]
					Pnp							51555	PEX5L	peroxisomal biogenesis factor 5 like [Source:HGNC Symbol;Acc:HGNC:30024]
					Polr2k							5202	PFDN2	prefoldin subunit 2 [Source:HGNC Symbol;Acc:HGNC:8867]
					Pomp							5229	PGGT1B	protein geranylgeranyltransferase type I subunit beta [Source:HGNC Symbol;Acc:HGNC:8895]
					Ppa2							5257	PHKB	phosphorylase kinase regulatory subunit beta [Source:HGNC Symbol;Acc:HGNC:8927]
					Prdm5							53340	SPA17	sperm autoantigenic protein 17 [Source:HGNC Symbol;Acc:HGNC:11210]
					Prdx5							53820	RIPPLY3	ripply transcriptional repressor 3 [Source:HGNC Symbol;Acc:HGNC:3047]
					Prepl							53918	PELO	pelota mRNA surveillance and ribosome rescue factor [Source:HGNC Symbol;Acc:HGNC:8829]
					Prickle2							54344	DPM3	dolichyl-phosphate mannosyltransferase subunit 3, regulatory [Source:HGNC Symbol;Acc:HGNC:3007]
					Prmt6							54470	ARMCX6	armadillo repeat containing X-linked 6 [Source:HGNC Symbol;Acc:HGNC:26094]
					Proc							54477	PLEKHA5	pleckstrin homology domain containing A5 [Source:HGNC Symbol;Acc:HGNC:30036]
					Psenen							54567	DLL4	delta like canonical Notch ligand 4 [Source:HGNC Symbol;Acc:HGNC:2910]
					Psmg1							54808	DYM	dymeclin [Source:HGNC Symbol;Acc:HGNC:21317]
					Ptgfr							54816	ZNF280D	zinc finger protein 280D [Source:HGNC Symbol;Acc:HGNC:25953]
					Ptpru							54853	WDR55	WD repeat domain 55 [Source:HGNC Symbol;Acc:HGNC:25971]
					Pxmp2							548593	SLX1A	SLX1 homolog A, structure-specific endonuclease subunit [Source:HGNC Symbol;Acc:HGNC:20922]
					Pygl							54903	MKS1	MKS transition zone complex subunit 1 [Source:HGNC Symbol;Acc:HGNC:7121]
					Qdpr							54935	DUSP23	dual specificity phosphatase 23 [Source:HGNC Symbol;Acc:HGNC:21480]
					Rab25							54985	HCFC1R1	host cell factor C1 regulator 1 [Source:HGNC Symbol;Acc:HGNC:21198]
					Rab28							54987	CZIB	CXXC motif containing zinc binding protein [Source:HGNC Symbol;Acc:HGNC:26059]
					Rab39b							55101	DMAC2	distal membrane arm assembly component 2 [Source:HGNC Symbol;Acc:HGNC:25496]
					Rabggta							55120	FANCL	FA complementation group L [Source:HGNC Symbol;Acc:HGNC:20748]
					Ralgps1							55128	TRIM68	tripartite motif containing 68 [Source:HGNC Symbol;Acc:HGNC:21161]
					Raph1							55151	TMEM38B	transmembrane protein 38B [Source:HGNC Symbol;Acc:HGNC:25535]
					Rasl11a							55170	PRMT6	protein arginine methyltransferase 6 [Source:HGNC Symbol;Acc:HGNC:18241]
					Reep5							55173	MRPS10	mitochondrial ribosomal protein S10 [Source:HGNC Symbol;Acc:HGNC:14502]
					Rexo2							55248	PACC1	proton activated chloride channel 1 [Source:HGNC Symbol;Acc:HGNC:25593]
					Ripply3							55311	ZNF444	zinc finger protein 444 [Source:HGNC Symbol;Acc:HGNC:16052]
					Rnf13							55331	ACER3	alkaline ceramidase 3 [Source:HGNC Symbol;Acc:HGNC:16066]
					Rnf183							55486	PARL	presenilin associated rhomboid like [Source:HGNC Symbol;Acc:HGNC:18253]
					Romo1							55505	NOP10	NOP10 ribonucleoprotein [Source:HGNC Symbol;Acc:HGNC:14378]
					Rpf2							55609	ZNF280C	zinc finger protein 280C [Source:HGNC Symbol;Acc:HGNC:25955]
					Rpl13							55721	IQCC	IQ motif containing C [Source:HGNC Symbol;Acc:HGNC:25545]
					Rpl15							55739	NAXD	NAD(P)HX dehydratase [Source:HGNC Symbol;Acc:HGNC:25576]
					Rpl27							55750	AGK	acylglycerol kinase [Source:HGNC Symbol;Acc:HGNC:21869]
					Rpl28							55837	EAPP	E2F associated phosphoprotein [Source:HGNC Symbol;Acc:HGNC:19312]
					Rps26							55847	CISD1	CDGSH iron sulfur domain 1 [Source:HGNC Symbol;Acc:HGNC:30880]
					Rps29							55856	ACOT13	acyl-CoA thioesterase 13 [Source:HGNC Symbol;Acc:HGNC:20999]
					Sap30							55860	ACTR10	actin related protein 10 [Source:HGNC Symbol;Acc:HGNC:17372]
					Scaper							56548	CHST7	carbohydrate sulfotransferase 7 [Source:HGNC Symbol;Acc:HGNC:13817]
					Sdhaf1							56683	CFAP298	cilia and flagella associated protein 298 [Source:HGNC Symbol;Acc:HGNC:1301]
					Sdhb							56899	ANKS1B	ankyrin repeat and sterile alpha motif domain containing 1B [Source:HGNC Symbol;Acc:HGNC:24600]
					Sdpr							56901	NDUFA4L2	NDUFA4 mitochondrial complex associated like 2 [Source:HGNC Symbol;Acc:HGNC:29836]
					Sec22b							56943	ENY2	ENY2 transcription and export complex 2 subunit [Source:HGNC Symbol;Acc:HGNC:24449]
					Sec61g							57111	RAB25	RAB25, member RAS oncogene family [Source:HGNC Symbol;Acc:HGNC:18238]
					Selm							57128	LYRM4	LYR motif containing 4 [Source:HGNC Symbol;Acc:HGNC:21365]
					Setd3							57129	MRPL47	mitochondrial ribosomal protein L47 [Source:HGNC Symbol;Acc:HGNC:16652]
					Sf3b5							57150	SMIM8	small integral membrane protein 8 [Source:HGNC Symbol;Acc:HGNC:21401]
					Sgk2							57407	NMRAL1	NmrA like redox sensor 1 [Source:HGNC Symbol;Acc:HGNC:24987]
					Shfm1							57533	TBC1D14	TBC1 domain family member 14 [Source:HGNC Symbol;Acc:HGNC:29246]
					Skp2							57606	SLAIN2	SLAIN motif family member 2 [Source:HGNC Symbol;Acc:HGNC:29282]
					Slain2							57633	LRRN1	leucine rich repeat neuronal 1 [Source:HGNC Symbol;Acc:HGNC:20980]
					Slc22a4							57798	GATAD1	GATA zinc finger domain containing 1 [Source:HGNC Symbol;Acc:HGNC:29941]
					Slc25a19							585	BBS4	Bardet-Biedl syndrome 4 [Source:HGNC Symbol;Acc:HGNC:969]
					Slc25a48							5875	RABGGTA	Rab geranylgeranyltransferase subunit alpha [Source:HGNC Symbol;Acc:HGNC:9795]
					Slc2a12							6137	RPL13	ribosomal protein L13 [Source:HGNC Symbol;Acc:HGNC:10303]
					Slc8a1							6138	RPL15	ribosomal protein L15 [Source:HGNC Symbol;Acc:HGNC:10306]
					Slx1b							6155	RPL27	ribosomal protein L27 [Source:HGNC Symbol;Acc:HGNC:10328]
					Smim4							6158	RPL28	ribosomal protein L28 [Source:HGNC Symbol;Acc:HGNC:10330]
					Smim8							6231	RPS26	ribosomal protein S26 [Source:HGNC Symbol;Acc:HGNC:10414]
					Smlr1							6235	RPS29	ribosomal protein S29 [Source:HGNC Symbol;Acc:HGNC:10419]
					Sms							636	BICD1	BICD cargo adaptor 1 [Source:HGNC Symbol;Acc:HGNC:1049]
					Snhg3							64081	PBLD	phenazine biosynthesis like protein domain containing [Source:HGNC Symbol;Acc:HGNC:23301]
					Snora78							64327	LMBR1	limb development membrane protein 1 [Source:HGNC Symbol;Acc:HGNC:13243]
					Sord							644096	SDHAF1	succinate dehydrogenase complex assembly factor 1 [Source:HGNC Symbol;Acc:HGNC:33867]
					Sox7							64417	TMEM267	transmembrane protein 267 [Source:HGNC Symbol;Acc:HGNC:26139]
					Sp2							64689	GORASP1	golgi reassembly stacking protein 1 [Source:HGNC Symbol;Acc:HGNC:16769]
					Spa17							647087	STMP1	short transmembrane mitochondrial protein 1 [Source:HGNC Symbol;Acc:HGNC:41909]
					Spata1							64979	MRPL36	mitochondrial ribosomal protein L36 [Source:HGNC Symbol;Acc:HGNC:14490]
					Spry1							65059	RAPH1	Ras association (RalGDS/AF-6) and pleckstrin homology domains 1 [Source:HGNC Symbol;Acc:HGNC:14436]
					Srd5a2							65095	KRI1	KRI1 homolog [Source:HGNC Symbol;Acc:HGNC:25769]
					Srfbp1							6546	SLC8A1	solute carrier family 8 member A1 [Source:HGNC Symbol;Acc:HGNC:11068]
					Stard10							65990	ANTKMT	adenine nucleotide translocase lysine methyltransferase [Source:HGNC Symbol;Acc:HGNC:14152]
					Sub1							6668	SP2	Sp2 transcription factor [Source:HGNC Symbol;Acc:HGNC:11207]
					Syap1							6716	SRD5A2	steroid 5 alpha-reductase 2 [Source:HGNC Symbol;Acc:HGNC:11285]
					Taf13							677844	SNORA78	small nucleolar RNA, H/ACA box 78 [Source:HGNC Symbol;Acc:HGNC:32664]
					Tagap1							6902	TBCA	tubulin folding cofactor A [Source:HGNC Symbol;Acc:HGNC:11579]
					Tbc1d14							6919	TCEA2	transcription elongation factor A2 [Source:HGNC Symbol;Acc:HGNC:11614]
					Tbca							723790	H2AC19	H2A clustered histone 19 [Source:HGNC Symbol;Acc:HGNC:29668]
					Tcea2							728568	C12orf73	chromosome 12 open reading frame 73 [Source:HGNC Symbol;Acc:HGNC:34450]
					Tctex1d2							734	OSGIN2	oxidative stress induced growth inhibitor family member 2 [Source:HGNC Symbol;Acc:HGNC:1355]
					Tesk2							7594	ZNF43	zinc finger protein 43 [Source:HGNC Symbol;Acc:HGNC:13109]
					Tex30							7678	ZNF124	zinc finger protein 124 [Source:HGNC Symbol;Acc:HGNC:12907]
					Tfb1m							78996	CYREN	cell cycle regulator of NHEJ [Source:HGNC Symbol;Acc:HGNC:22432]
					Tfrc							79002	TRIR	telomerase RNA component interacting RNase [Source:HGNC Symbol;Acc:HGNC:28424]
					Thap4							79017	GGCT	gamma-glutamylcyclotransferase [Source:HGNC Symbol;Acc:HGNC:21705]
					Thnsl2							79036	KXD1	KxDL motif containing 1 [Source:HGNC Symbol;Acc:HGNC:28420]
					Thumpd3							79159	NOL12	nucleolar protein 12 [Source:HGNC Symbol;Acc:HGNC:28585]
					Timd2							79607	FAM118B	family with sequence similarity 118 member B [Source:HGNC Symbol;Acc:HGNC:26110]
					Timm50							79623	GALNT14	polypeptide N-acetylgalactosaminyltransferase 14 [Source:HGNC Symbol;Acc:HGNC:22946]
					Timm9							79672	FN3KRP	fructosamine 3 kinase related protein [Source:HGNC Symbol;Acc:HGNC:25700]
					Tmc7							79763	ISOC2	isochorismatase domain containing 2 [Source:HGNC Symbol;Acc:HGNC:26278]
					Tmem14a							79774	GRTP1	growth hormone regulated TBC protein 1 [Source:HGNC Symbol;Acc:HGNC:20310]
					Tmem206							7979	SEM1	SEM1 26S proteasome subunit [Source:HGNC Symbol;Acc:HGNC:10845]
					Tmem230							79905	TMC7	transmembrane channel like 7 [Source:HGNC Symbol;Acc:HGNC:23000]
					Tmem38b							80028	FBXL18	F-box and leucine rich repeat protein 18 [Source:HGNC Symbol;Acc:HGNC:21874]
					Tmem52b							80034	CSRNP3	cysteine and serine rich nuclear protein 3 [Source:HGNC Symbol;Acc:HGNC:30729]
					Tmem65							80224	NUBPL	NUBP iron-sulfur cluster assembly factor, mitochondrial [Source:HGNC Symbol;Acc:HGNC:20278]
					Tmub1							80308	FLAD1	flavin adenine dinucleotide synthetase 1 [Source:HGNC Symbol;Acc:HGNC:24671]
					Trap1							80311	KLHL15	kelch like family member 15 [Source:HGNC Symbol;Acc:HGNC:29347]
					Trim68							80347	COASY	Coenzyme A synthase [Source:HGNC Symbol;Acc:HGNC:29932]
					Trmt61b							80705	TSGA10	testis specific 10 [Source:HGNC Symbol;Acc:HGNC:14927]
					Trpm6							81572	PDRG1	p53 and DNA damage regulated 1 [Source:HGNC Symbol;Acc:HGNC:16119]
					Tsen15							81888	HYI	hydroxypyruvate isomerase (putative) [Source:HGNC Symbol;Acc:HGNC:26948]
					Tsga10							8270	LAGE3	L antigen family member 3 [Source:HGNC Symbol;Acc:HGNC:26058]
					Tspan5							83443	SF3B5	splicing factor 3b subunit 5 [Source:HGNC Symbol;Acc:HGNC:21083]
					Ttc33							83590	TMUB1	transmembrane and ubiquitin like domain containing 1 [Source:HGNC Symbol;Acc:HGNC:21709]
					Ube2u							83595	SOX7	SRY-box transcription factor 7 [Source:HGNC Symbol;Acc:HGNC:18196]
					Upb1							83875	BCO2	beta-carotene oxygenase 2 [Source:HGNC Symbol;Acc:HGNC:18503]
					Uqcr10							84064	HDHD2	haloacid dehalogenase like hydrolase domain containing 2 [Source:HGNC Symbol;Acc:HGNC:25364]
					Uqcrb							84105	PCBD2	pterin-4 alpha-carbinolamine dehydratase 2 [Source:HGNC Symbol;Acc:HGNC:24474]
					Uqcrfs1							84126	ATRIP	ATR interacting protein [Source:HGNC Symbol;Acc:HGNC:33499]
					Vma21							84154	RPF2	ribosome production factor 2 homolog [Source:HGNC Symbol;Acc:HGNC:20870]
					Wdr31							84186	ZCCHC7	zinc finger CCHC-type containing 7 [Source:HGNC Symbol;Acc:HGNC:26209]
					Wdr55							84193	SETD3	SET domain containing 3, actin histidine methyltransferase [Source:HGNC Symbol;Acc:HGNC:20493]
					Zc2hc1c							8420	SNHG3	small nucleolar RNA host gene 3 [Source:HGNC Symbol;Acc:HGNC:10118]
					Zc3h12b							84259	DCUN1D5	defective in cullin neddylation 1 domain containing 5 [Source:HGNC Symbol;Acc:HGNC:28409]
					Zcchc4							84326	METTL26	methyltransferase like 26 [Source:HGNC Symbol;Acc:HGNC:14141]
					Zcchc7							84331	MCRIP2	MAPK regulated corepressor interacting protein 2 [Source:HGNC Symbol;Acc:HGNC:14142]
					Zfp101							84418	CYSTM1	cysteine rich transmembrane module containing 1 [Source:HGNC Symbol;Acc:HGNC:30239]
					Zfp277							84650	EBPL	EBP like [Source:HGNC Symbol;Acc:HGNC:18061]
					Zfp280c							8526	DGKE	diacylglycerol kinase epsilon [Source:HGNC Symbol;Acc:HGNC:2852]
					Zfp280d							8564	KMO	kynurenine 3-monooxygenase [Source:HGNC Symbol;Acc:HGNC:6381]
					Zfp300							8824	CES2	carboxylesterase 2 [Source:HGNC Symbol;Acc:HGNC:1864]
					Zfp444							8872	CDC123	cell division cycle 123 [Source:HGNC Symbol;Acc:HGNC:16827]
					Zfp458							91523	PCED1B	PC-esterase domain containing 1B [Source:HGNC Symbol;Acc:HGNC:28255]
					Zfp763							91894	C11orf52	chromosome 11 open reading frame 52 [Source:HGNC Symbol;Acc:HGNC:30531]
					Zfp764							92170	MTG1	mitochondrial ribosome associated GTPase 1 [Source:HGNC Symbol;Acc:HGNC:32159]
					Zfp773							92259	MRPS36	mitochondrial ribosomal protein S36 [Source:HGNC Symbol;Acc:HGNC:16631]
					Zim1							92399	MRRF	mitochondrial ribosome recycling factor [Source:HGNC Symbol;Acc:HGNC:7234]
					Zmynd10							92595	ZNF764	zinc finger protein 764 [Source:HGNC Symbol;Acc:HGNC:28200]
					Znrf2							93081	TEX30	testis expressed 30 [Source:HGNC Symbol;Acc:HGNC:25188]
					Zswim7							9364	RAB28	RAB28, member RAS oncogene family [Source:HGNC Symbol;Acc:HGNC:9768]
												94056	SYAP1	synapse associated protein 1 [Source:HGNC Symbol;Acc:HGNC:16273]
												94134	ARHGAP12	Rho GTPase activating protein 12 [Source:HGNC Symbol;Acc:HGNC:16348]
												9476	NAPSA	napsin A aspartic peptidase [Source:HGNC Symbol;Acc:HGNC:13395]
												9581	PREPL	prolyl endopeptidase like [Source:HGNC Symbol;Acc:HGNC:30228]
												9649	RALGPS1	Ral GEF with PH domain and SH3 binding motif 1 [Source:HGNC Symbol;Acc:HGNC:16851]
												9973	CCS	copper chaperone for superoxide dismutase [Source:HGNC Symbol;Acc:HGNC:1613]
