## Supplemental Table 6 for "Deletion of NuRD component *Mta2* in nephron progenitor cells causes developmentally programmed FSGS"

### Sheet: 443 genes_Trxn factor motif
Overlap Results
Collection(s):	C3
# overlaps shown:	10
# genesets in collections:	3725
# genes in comparison (n):	424
# genes in universe (N):	41014
Gene Set Name	# Genes in Gene Set (K)	Description	# Genes in Overlap (k)	k/K	p-value	FDR q-value
HOXA2_TARGET_GENES	1599	Genes containing one or more binding sites for UniProt:O43364 (HOXA2) in their promoter regions (TSS -1000,+100 bp) as identified by GTRD version 20.06 ChIP-seq harmonization.	58	0.0363	1.19e-16	4.42e-13
PHF2_TARGET_GENES	1498	Genes containing one or more binding sites for UniProt:O75151 (PHF2) in their promoter regions (TSS -1000,+100 bp) as identified by GTRD version 20.06 ChIP-seq harmonization.	54	0.036	1.93e-15	2.01e-12
HOXA1_TARGET_GENES	1111	Genes containing one or more binding sites for UniProt:P49639 (HOXA1) in their promoter regions (TSS -1000,+100 bp) as identified by GTRD version 20.06 ChIP-seq harmonization.	46	0.0414	1.94e-15	2.01e-12
MORC2_TARGET_GENES	1976	Genes containing one or more binding sites for UniProt:Q9Y6X9 (MORC2) in their promoter regions (TSS -1000,+100 bp) as identified by GTRD version 20.06 ChIP-seq harmonization.	63	0.0319	2.15e-15	2.01e-12
ZBTB7B_TARGET_GENES	1960	Genes containing one or more binding sites for UniProt:O15156 (ZBTB7B) in their promoter regions (TSS -1000,+100 bp) as identified by GTRD version 20.06 ChIP-seq harmonization.	62	0.0316	5.29e-15	3.67e-12
DIDO1_TARGET_GENES	1643	Genes containing one or more binding sites for UniProt:Q9BTC0 (DIDO1) in their promoter regions (TSS -1000,+100 bp) as identified by GTRD version 20.06 ChIP-seq harmonization.	56	0.0341	5.92e-15	3.67e-12
SETX_TARGET_GENES	1968	Genes containing one or more binding sites for UniProt:Q7Z333 (SETX) in their promoter regions (TSS -1000,+100 bp) as identified by GTRD version 20.06 ChIP-seq harmonization.	61	0.031	2.22e-14	1.18e-11
JDP2_TARGET_GENES	1917	Genes containing one or more binding sites for UniProt:Q8WYK2 (JDP2) in their promoter regions (TSS -1000,+100 bp) as identified by GTRD version 20.06 ChIP-seq harmonization.	57	0.0297	9.49e-13	4.42e-10
ZSCAN5DP_TARGET_GENES	1383	Genes containing one or more binding sites for UniProt:P0CG00 (ZSCAN5DP) in their promoter regions (TSS -1000,+100 bp) as identified by GTRD version 20.06 ChIP-seq harmonization.	47	0.034	1.21e-12	5e-10
ZSCAN31_TARGET_GENES	942	Genes containing one or more binding sites for UniProt:Q96LW9 (ZSCAN31) in their promoter regions (TSS -1000,+100 bp) as identified by GTRD version 20.06 ChIP-seq harmonization.	38	0.0403	1.36e-12	5.06e-10
Gene/Gene Set Overlap Matrix
Entrez Gene Id	Gene Symbol	Gene Description	HOXA2_TARGET_GENES	PHF2_TARGET_GENES	HOXA1_TARGET_GENES	MORC2_TARGET_GENES	ZBTB7B_TARGET_GENES	DIDO1_TARGET_GENES	SETX_TARGET_GENES	JDP2_TARGET_GENES	ZSCAN5DP_TARGET_GENES	ZSCAN31_TARGET_GENES
80224	NUBPL	NUBP iron-sulfur cluster assembly factor, mitochondrial [Source:HGNC Symbol;Acc:HGNC:20278]	HOXA2_TARGET_GENES	PHF2_TARGET_GENES	HOXA1_TARGET_GENES		ZBTB7B_TARGET_GENES			JDP2_TARGET_GENES	ZSCAN5DP_TARGET_GENES	ZSCAN31_TARGET_GENES
1350	COX7C	cytochrome c oxidase subunit 7C [Source:HGNC Symbol;Acc:HGNC:2292]	HOXA2_TARGET_GENES	PHF2_TARGET_GENES	HOXA1_TARGET_GENES		ZBTB7B_TARGET_GENES			JDP2_TARGET_GENES	ZSCAN5DP_TARGET_GENES
340351	AGBL3	AGBL carboxypeptidase 3 [Source:HGNC Symbol;Acc:HGNC:27981]	HOXA2_TARGET_GENES	PHF2_TARGET_GENES			ZBTB7B_TARGET_GENES	DIDO1_TARGET_GENES	SETX_TARGET_GENES
6155	RPL27	ribosomal protein L27 [Source:HGNC Symbol;Acc:HGNC:10328]	HOXA2_TARGET_GENES	PHF2_TARGET_GENES			ZBTB7B_TARGET_GENES		SETX_TARGET_GENES	JDP2_TARGET_GENES		ZSCAN31_TARGET_GENES
54903	MKS1	MKS transition zone complex subunit 1 [Source:HGNC Symbol;Acc:HGNC:7121]	HOXA2_TARGET_GENES		HOXA1_TARGET_GENES	MORC2_TARGET_GENES	ZBTB7B_TARGET_GENES			JDP2_TARGET_GENES
10063	COX17	cytochrome c oxidase copper chaperone COX17 [Source:HGNC Symbol;Acc:HGNC:2264]	HOXA2_TARGET_GENES		HOXA1_TARGET_GENES	MORC2_TARGET_GENES	ZBTB7B_TARGET_GENES
114987	WDR31	WD repeat domain 31 [Source:HGNC Symbol;Acc:HGNC:21421]	HOXA2_TARGET_GENES			MORC2_TARGET_GENES	ZBTB7B_TARGET_GENES	DIDO1_TARGET_GENES
23480	SEC61G	SEC61 translocon subunit gamma [Source:HGNC Symbol;Acc:HGNC:18277]	HOXA2_TARGET_GENES				ZBTB7B_TARGET_GENES		SETX_TARGET_GENES
79696	ZC2HC1C	zinc finger C2HC-type containing 1C [Source:HGNC Symbol;Acc:HGNC:20354]	HOXA2_TARGET_GENES				ZBTB7B_TARGET_GENES
94056	SYAP1	synapse associated protein 1 [Source:HGNC Symbol;Acc:HGNC:16273]		PHF2_TARGET_GENES	HOXA1_TARGET_GENES		ZBTB7B_TARGET_GENES
10240	MRPS31	mitochondrial ribosomal protein S31 [Source:HGNC Symbol;Acc:HGNC:16632]		PHF2_TARGET_GENES		MORC2_TARGET_GENES	ZBTB7B_TARGET_GENES	DIDO1_TARGET_GENES	SETX_TARGET_GENES			ZSCAN31_TARGET_GENES
134147	CMBL	carboxymethylenebutenolidase homolog [Source:HGNC Symbol;Acc:HGNC:25090]		PHF2_TARGET_GENES		MORC2_TARGET_GENES	ZBTB7B_TARGET_GENES				ZSCAN5DP_TARGET_GENES
55486	PARL	presenilin associated rhomboid like [Source:HGNC Symbol;Acc:HGNC:18253]		PHF2_TARGET_GENES			ZBTB7B_TARGET_GENES	DIDO1_TARGET_GENES
84154	RPF2	ribosome production factor 2 homolog [Source:HGNC Symbol;Acc:HGNC:20870]		PHF2_TARGET_GENES			ZBTB7B_TARGET_GENES	DIDO1_TARGET_GENES
137392	CIBAR1	CBY1 interacting BAR domain containing 1 [Source:HGNC Symbol;Acc:HGNC:30452]		PHF2_TARGET_GENES			ZBTB7B_TARGET_GENES		SETX_TARGET_GENES
9270	ITGB1BP1	integrin subunit beta 1 binding protein 1 [Source:HGNC Symbol;Acc:HGNC:23927]		PHF2_TARGET_GENES			ZBTB7B_TARGET_GENES			JDP2_TARGET_GENES
54853	WDR55	WD repeat domain 55 [Source:HGNC Symbol;Acc:HGNC:25971]		PHF2_TARGET_GENES			ZBTB7B_TARGET_GENES				ZSCAN5DP_TARGET_GENES
56683	CFAP298	cilia and flagella associated protein 298 [Source:HGNC Symbol;Acc:HGNC:1301]		PHF2_TARGET_GENES			ZBTB7B_TARGET_GENES					ZSCAN31_TARGET_GENES
92595	ZNF764	zinc finger protein 764 [Source:HGNC Symbol;Acc:HGNC:28200]		PHF2_TARGET_GENES			ZBTB7B_TARGET_GENES
64689	GORASP1	golgi reassembly stacking protein 1 [Source:HGNC Symbol;Acc:HGNC:16769]		PHF2_TARGET_GENES			ZBTB7B_TARGET_GENES
57111	RAB25	RAB25, member RAS oncogene family [Source:HGNC Symbol;Acc:HGNC:18238]		PHF2_TARGET_GENES			ZBTB7B_TARGET_GENES
728568	C12orf73	chromosome 12 open reading frame 73 [Source:HGNC Symbol;Acc:HGNC:34450]			HOXA1_TARGET_GENES	MORC2_TARGET_GENES	ZBTB7B_TARGET_GENES	DIDO1_TARGET_GENES	SETX_TARGET_GENES		ZSCAN5DP_TARGET_GENES
150684	COMMD1	copper metabolism domain containing 1 [Source:HGNC Symbol;Acc:HGNC:23024]			HOXA1_TARGET_GENES	MORC2_TARGET_GENES	ZBTB7B_TARGET_GENES	DIDO1_TARGET_GENES	SETX_TARGET_GENES		ZSCAN5DP_TARGET_GENES
80028	FBXL18	F-box and leucine rich repeat protein 18 [Source:HGNC Symbol;Acc:HGNC:21874]			HOXA1_TARGET_GENES		ZBTB7B_TARGET_GENES	DIDO1_TARGET_GENES
55311	ZNF444	zinc finger protein 444 [Source:HGNC Symbol;Acc:HGNC:16052]			HOXA1_TARGET_GENES		ZBTB7B_TARGET_GENES		SETX_TARGET_GENES		ZSCAN5DP_TARGET_GENES
83443	SF3B5	splicing factor 3b subunit 5 [Source:HGNC Symbol;Acc:HGNC:21083]			HOXA1_TARGET_GENES		ZBTB7B_TARGET_GENES			JDP2_TARGET_GENES
84331	MCRIP2	MAPK regulated corepressor interacting protein 2 [Source:HGNC Symbol;Acc:HGNC:14142]			HOXA1_TARGET_GENES		ZBTB7B_TARGET_GENES				ZSCAN5DP_TARGET_GENES	ZSCAN31_TARGET_GENES
585	BBS4	Bardet-Biedl syndrome 4 [Source:HGNC Symbol;Acc:HGNC:969]			HOXA1_TARGET_GENES		ZBTB7B_TARGET_GENES					ZSCAN31_TARGET_GENES
129531	MITD1	microtubule interacting and trafficking domain containing 1 [Source:HGNC Symbol;Acc:HGNC:25207]				MORC2_TARGET_GENES	ZBTB7B_TARGET_GENES	DIDO1_TARGET_GENES		JDP2_TARGET_GENES	ZSCAN5DP_TARGET_GENES	ZSCAN31_TARGET_GENES
6231	RPS26	ribosomal protein S26 [Source:HGNC Symbol;Acc:HGNC:10414]				MORC2_TARGET_GENES	ZBTB7B_TARGET_GENES	DIDO1_TARGET_GENES
6502	SKP2	S-phase kinase associated protein 2 [Source:HGNC Symbol;Acc:HGNC:10901]				MORC2_TARGET_GENES	ZBTB7B_TARGET_GENES		SETX_TARGET_GENES			ZSCAN31_TARGET_GENES
9581	PREPL	prolyl endopeptidase like [Source:HGNC Symbol;Acc:HGNC:30228]				MORC2_TARGET_GENES	ZBTB7B_TARGET_GENES		SETX_TARGET_GENES
29063	ZCCHC4	zinc finger CCHC-type containing 4 [Source:HGNC Symbol;Acc:HGNC:22917]				MORC2_TARGET_GENES	ZBTB7B_TARGET_GENES			JDP2_TARGET_GENES
8872	CDC123	cell division cycle 123 [Source:HGNC Symbol;Acc:HGNC:16827]					ZBTB7B_TARGET_GENES	DIDO1_TARGET_GENES	SETX_TARGET_GENES			ZSCAN31_TARGET_GENES
55505	NOP10	NOP10 ribonucleoprotein [Source:HGNC Symbol;Acc:HGNC:14378]					ZBTB7B_TARGET_GENES	DIDO1_TARGET_GENES	SETX_TARGET_GENES
79607	FAM118B	family with sequence similarity 118 member B [Source:HGNC Symbol;Acc:HGNC:26110]					ZBTB7B_TARGET_GENES	DIDO1_TARGET_GENES			ZSCAN5DP_TARGET_GENES
6668	SP2	Sp2 transcription factor [Source:HGNC Symbol;Acc:HGNC:11207]					ZBTB7B_TARGET_GENES	DIDO1_TARGET_GENES
55721	IQCC	IQ motif containing C [Source:HGNC Symbol;Acc:HGNC:25545]					ZBTB7B_TARGET_GENES	DIDO1_TARGET_GENES
153443	SRFBP1	serum response factor binding protein 1 [Source:HGNC Symbol;Acc:HGNC:26333]					ZBTB7B_TARGET_GENES		SETX_TARGET_GENES		ZSCAN5DP_TARGET_GENES
124808	CCDC43	coiled-coil domain containing 43 [Source:HGNC Symbol;Acc:HGNC:26472]					ZBTB7B_TARGET_GENES		SETX_TARGET_GENES		ZSCAN5DP_TARGET_GENES
4860	PNP	purine nucleoside phosphorylase [Source:HGNC Symbol;Acc:HGNC:7892]					ZBTB7B_TARGET_GENES		SETX_TARGET_GENES
9973	CCS	copper chaperone for superoxide dismutase [Source:HGNC Symbol;Acc:HGNC:1613]					ZBTB7B_TARGET_GENES			JDP2_TARGET_GENES		ZSCAN31_TARGET_GENES
56943	ENY2	ENY2 transcription and export complex 2 subunit [Source:HGNC Symbol;Acc:HGNC:24449]					ZBTB7B_TARGET_GENES			JDP2_TARGET_GENES
55851	PSENEN	presenilin enhancer, gamma-secretase subunit [Source:HGNC Symbol;Acc:HGNC:30100]					ZBTB7B_TARGET_GENES			JDP2_TARGET_GENES
1351	COX8A	cytochrome c oxidase subunit 8A [Source:HGNC Symbol;Acc:HGNC:2294]					ZBTB7B_TARGET_GENES			JDP2_TARGET_GENES
255758	DYNLT2B	dynein light chain Tctex-type 2B [Source:HGNC Symbol;Acc:HGNC:28482]					ZBTB7B_TARGET_GENES			JDP2_TARGET_GENES
1069	CETN2	centrin 2 [Source:HGNC Symbol;Acc:HGNC:1867]					ZBTB7B_TARGET_GENES			JDP2_TARGET_GENES
124454	EARS2	glutamyl-tRNA synthetase 2, mitochondrial [Source:HGNC Symbol;Acc:HGNC:29419]					ZBTB7B_TARGET_GENES				ZSCAN5DP_TARGET_GENES
81617	CAB39L	calcium binding protein 39 like [Source:HGNC Symbol;Acc:HGNC:20290]					ZBTB7B_TARGET_GENES
80705	TSGA10	testis specific 10 [Source:HGNC Symbol;Acc:HGNC:14927]					ZBTB7B_TARGET_GENES
28957	MRPS28	mitochondrial ribosomal protein S28 [Source:HGNC Symbol;Acc:HGNC:14513]					ZBTB7B_TARGET_GENES
60386	SLC25A19	solute carrier family 25 member 19 [Source:HGNC Symbol;Acc:HGNC:14409]					ZBTB7B_TARGET_GENES
647087	STMP1	short transmembrane mitochondrial protein 1 [Source:HGNC Symbol;Acc:HGNC:41909]					ZBTB7B_TARGET_GENES
92609	TIMM50	translocase of inner mitochondrial membrane 50 [Source:HGNC Symbol;Acc:HGNC:23656]					ZBTB7B_TARGET_GENES
25901	CCDC28A	coiled-coil domain containing 28A [Source:HGNC Symbol;Acc:HGNC:21098]					ZBTB7B_TARGET_GENES
91894	C11orf52	chromosome 11 open reading frame 52 [Source:HGNC Symbol;Acc:HGNC:30531]					ZBTB7B_TARGET_GENES
55837	EAPP	E2F associated phosphoprotein [Source:HGNC Symbol;Acc:HGNC:19312]					ZBTB7B_TARGET_GENES
84418	CYSTM1	cysteine rich transmembrane module containing 1 [Source:HGNC Symbol;Acc:HGNC:30239]					ZBTB7B_TARGET_GENES
51364	ZMYND10	zinc finger MYND-type containing 10 [Source:HGNC Symbol;Acc:HGNC:19412]					ZBTB7B_TARGET_GENES
83875	BCO2	beta-carotene oxygenase 2 [Source:HGNC Symbol;Acc:HGNC:18503]					ZBTB7B_TARGET_GENES
1428	CRYM	crystallin mu [Source:HGNC Symbol;Acc:HGNC:2418]					ZBTB7B_TARGET_GENES
4580	MTX1	metaxin 1 [Source:HGNC Symbol;Acc:HGNC:7504]					ZBTB7B_TARGET_GENES
51027	BOLA1	bolA family member 1 [Source:HGNC Symbol;Acc:HGNC:24263]	HOXA2_TARGET_GENES	PHF2_TARGET_GENES	HOXA1_TARGET_GENES
26502	NARF	nuclear prelamin A recognition factor [Source:HGNC Symbol;Acc:HGNC:29916]	HOXA2_TARGET_GENES	PHF2_TARGET_GENES		MORC2_TARGET_GENES			SETX_TARGET_GENES
10923	SUB1	SUB1 regulator of transcription [Source:HGNC Symbol;Acc:HGNC:19985]	HOXA2_TARGET_GENES	PHF2_TARGET_GENES				DIDO1_TARGET_GENES			ZSCAN5DP_TARGET_GENES	ZSCAN31_TARGET_GENES
221120	ALKBH3	alkB homolog 3, alpha-ketoglutarate dependent dioxygenase [Source:HGNC Symbol;Acc:HGNC:30141]	HOXA2_TARGET_GENES	PHF2_TARGET_GENES				DIDO1_TARGET_GENES				ZSCAN31_TARGET_GENES
4718	NDUFC2	NADH:ubiquinone oxidoreductase subunit C2 [Source:HGNC Symbol;Acc:HGNC:7706]	HOXA2_TARGET_GENES		HOXA1_TARGET_GENES	MORC2_TARGET_GENES		DIDO1_TARGET_GENES	SETX_TARGET_GENES			ZSCAN31_TARGET_GENES
6884	TAF13	TATA-box binding protein associated factor 13 [Source:HGNC Symbol;Acc:HGNC:11546]	HOXA2_TARGET_GENES		HOXA1_TARGET_GENES	MORC2_TARGET_GENES		DIDO1_TARGET_GENES
25917	THUMPD3	THUMP domain containing 3 [Source:HGNC Symbol;Acc:HGNC:24493]	HOXA2_TARGET_GENES		HOXA1_TARGET_GENES			DIDO1_TARGET_GENES	SETX_TARGET_GENES
80308	FLAD1	flavin adenine dinucleotide synthetase 1 [Source:HGNC Symbol;Acc:HGNC:24671]	HOXA2_TARGET_GENES		HOXA1_TARGET_GENES			DIDO1_TARGET_GENES
10252	SPRY1	sprouty RTK signaling antagonist 1 [Source:HGNC Symbol;Acc:HGNC:11269]	HOXA2_TARGET_GENES		HOXA1_TARGET_GENES
9554	SEC22B	SEC22 homolog B, vesicle trafficking protein [Source:HGNC Symbol;Acc:HGNC:10700]	HOXA2_TARGET_GENES			MORC2_TARGET_GENES		DIDO1_TARGET_GENES	SETX_TARGET_GENES
5875	RABGGTA	Rab geranylgeranyltransferase subunit alpha [Source:HGNC Symbol;Acc:HGNC:9795]	HOXA2_TARGET_GENES			MORC2_TARGET_GENES		DIDO1_TARGET_GENES	SETX_TARGET_GENES
116461	TSEN15	tRNA splicing endonuclease subunit 15 [Source:HGNC Symbol;Acc:HGNC:16791]	HOXA2_TARGET_GENES			MORC2_TARGET_GENES		DIDO1_TARGET_GENES		JDP2_TARGET_GENES
1347	COX7A2	cytochrome c oxidase subunit 7A2 [Source:HGNC Symbol;Acc:HGNC:2288]	HOXA2_TARGET_GENES			MORC2_TARGET_GENES		DIDO1_TARGET_GENES
28985	MCTS1	MCTS1 re-initiation and release factor [Source:HGNC Symbol;Acc:HGNC:23357]	HOXA2_TARGET_GENES			MORC2_TARGET_GENES		DIDO1_TARGET_GENES
5828	PEX2	peroxisomal biogenesis factor 2 [Source:HGNC Symbol;Acc:HGNC:9717]	HOXA2_TARGET_GENES			MORC2_TARGET_GENES
4697	NDUFA4	NDUFA4 mitochondrial complex associated [Source:HGNC Symbol;Acc:HGNC:7687]	HOXA2_TARGET_GENES			MORC2_TARGET_GENES
154791	FMC1	formation of mitochondrial complex V assembly factor 1 homolog [Source:HGNC Symbol;Acc:HGNC:26946]	HOXA2_TARGET_GENES					DIDO1_TARGET_GENES	SETX_TARGET_GENES	JDP2_TARGET_GENES	ZSCAN5DP_TARGET_GENES
80347	COASY	Coenzyme A synthase [Source:HGNC Symbol;Acc:HGNC:29932]	HOXA2_TARGET_GENES					DIDO1_TARGET_GENES	SETX_TARGET_GENES		ZSCAN5DP_TARGET_GENES	ZSCAN31_TARGET_GENES
4704	NDUFA9	NADH:ubiquinone oxidoreductase subunit A9 [Source:HGNC Symbol;Acc:HGNC:7693]	HOXA2_TARGET_GENES					DIDO1_TARGET_GENES	SETX_TARGET_GENES		ZSCAN5DP_TARGET_GENES
78996	CYREN	cell cycle regulator of NHEJ [Source:HGNC Symbol;Acc:HGNC:22432]	HOXA2_TARGET_GENES					DIDO1_TARGET_GENES	SETX_TARGET_GENES			ZSCAN31_TARGET_GENES
1345	COX6C	cytochrome c oxidase subunit 6C [Source:HGNC Symbol;Acc:HGNC:2285]	HOXA2_TARGET_GENES					DIDO1_TARGET_GENES
7979	SEM1	SEM1 26S proteasome subunit [Source:HGNC Symbol;Acc:HGNC:10845]	HOXA2_TARGET_GENES						SETX_TARGET_GENES
26091	HERC4	HECT and RLD domain containing E3 ubiquitin protein ligase 4 [Source:HGNC Symbol;Acc:HGNC:24521]	HOXA2_TARGET_GENES							JDP2_TARGET_GENES
7037	TFRC	transferrin receptor [Source:HGNC Symbol;Acc:HGNC:11763]	HOXA2_TARGET_GENES							JDP2_TARGET_GENES
1337	COX6A1	cytochrome c oxidase subunit 6A1 [Source:HGNC Symbol;Acc:HGNC:2277]	HOXA2_TARGET_GENES							JDP2_TARGET_GENES
8819	SAP30	Sin3A associated protein 30 [Source:HGNC Symbol;Acc:HGNC:10532]	HOXA2_TARGET_GENES							JDP2_TARGET_GENES
57150	SMIM8	small integral membrane protein 8 [Source:HGNC Symbol;Acc:HGNC:21401]	HOXA2_TARGET_GENES								ZSCAN5DP_TARGET_GENES	ZSCAN31_TARGET_GENES
5229	PGGT1B	protein geranylgeranyltransferase type I subunit beta [Source:HGNC Symbol;Acc:HGNC:8895]	HOXA2_TARGET_GENES									ZSCAN31_TARGET_GENES
4163	MCC	MCC regulator of WNT signaling pathway [Source:HGNC Symbol;Acc:HGNC:6935]	HOXA2_TARGET_GENES									ZSCAN31_TARGET_GENES
49855	SCAPER	S-phase cyclin A associated protein in the ER [Source:HGNC Symbol;Acc:HGNC:13081]	HOXA2_TARGET_GENES
25824	PRDX5	peroxiredoxin 5 [Source:HGNC Symbol;Acc:HGNC:9355]	HOXA2_TARGET_GENES
55750	AGK	acylglycerol kinase [Source:HGNC Symbol;Acc:HGNC:21869]	HOXA2_TARGET_GENES
670	BPHL	biphenyl hydrolase like [Source:HGNC Symbol;Acc:HGNC:1094]	HOXA2_TARGET_GENES
163259	DENND2C	DENN domain containing 2C [Source:HGNC Symbol;Acc:HGNC:24748]	HOXA2_TARGET_GENES
7386	UQCRFS1	ubiquinol-cytochrome c reductase, Rieske iron-sulfur polypeptide 1 [Source:HGNC Symbol;Acc:HGNC:12587]	HOXA2_TARGET_GENES
391059	FRRS1	ferric chelate reductase 1 [Source:HGNC Symbol;Acc:HGNC:27622]	HOXA2_TARGET_GENES
2098	ESD	esterase D [Source:HGNC Symbol;Acc:HGNC:3465]	HOXA2_TARGET_GENES
10420	TESK2	testis associated actin remodelling kinase 2 [Source:HGNC Symbol;Acc:HGNC:11732]	HOXA2_TARGET_GENES
64087	MCCC2	methylcrotonyl-CoA carboxylase subunit 2 [Source:HGNC Symbol;Acc:HGNC:6937]	HOXA2_TARGET_GENES
10110	SGK2	serum/glucocorticoid regulated kinase 2 [Source:HGNC Symbol;Acc:HGNC:13900]	HOXA2_TARGET_GENES
5092	PCBD1	pterin-4 alpha-carbinolamine dehydratase 1 [Source:HGNC Symbol;Acc:HGNC:8646]	HOXA2_TARGET_GENES
734	OSGIN2	oxidative stress induced growth inhibitor family member 2 [Source:HGNC Symbol;Acc:HGNC:1355]	HOXA2_TARGET_GENES
4482	MSRA	methionine sulfoxide reductase A [Source:HGNC Symbol;Acc:HGNC:7377]	HOXA2_TARGET_GENES
3232	HOXD3	homeobox D3 [Source:HGNC Symbol;Acc:HGNC:5137]	HOXA2_TARGET_GENES
10157	AASS	aminoadipate-semialdehyde synthase [Source:HGNC Symbol;Acc:HGNC:17366]	HOXA2_TARGET_GENES
342184	FMN1	formin 1 [Source:HGNC Symbol;Acc:HGNC:3768]	HOXA2_TARGET_GENES
7381	UQCRB	ubiquinol-cytochrome c reductase binding protein [Source:HGNC Symbol;Acc:HGNC:12582]	HOXA2_TARGET_GENES
139341	FUNDC1	FUN14 domain containing 1 [Source:HGNC Symbol;Acc:HGNC:28746]	HOXA2_TARGET_GENES
100507203	SMLR1	small leucine rich protein 1 [Source:HGNC Symbol;Acc:HGNC:44670]	HOXA2_TARGET_GENES
51008	ASCC1	activating signal cointegrator 1 complex subunit 1 [Source:HGNC Symbol;Acc:HGNC:24268]		PHF2_TARGET_GENES	HOXA1_TARGET_GENES	MORC2_TARGET_GENES				JDP2_TARGET_GENES
6137	RPL13	ribosomal protein L13 [Source:HGNC Symbol;Acc:HGNC:10303]		PHF2_TARGET_GENES	HOXA1_TARGET_GENES	MORC2_TARGET_GENES
10809	STARD10	StAR related lipid transfer domain containing 10 [Source:HGNC Symbol;Acc:HGNC:10666]		PHF2_TARGET_GENES	HOXA1_TARGET_GENES			DIDO1_TARGET_GENES				ZSCAN31_TARGET_GENES
51078	THAP4	THAP domain containing 4 [Source:HGNC Symbol;Acc:HGNC:23187]		PHF2_TARGET_GENES	HOXA1_TARGET_GENES						ZSCAN5DP_TARGET_GENES
38	ACAT1	acetyl-CoA acetyltransferase 1 [Source:HGNC Symbol;Acc:HGNC:93]		PHF2_TARGET_GENES	HOXA1_TARGET_GENES
83590	TMUB1	transmembrane and ubiquitin like domain containing 1 [Source:HGNC Symbol;Acc:HGNC:21709]		PHF2_TARGET_GENES	HOXA1_TARGET_GENES
374291	NDUFS7	NADH:ubiquinone oxidoreductase core subunit S7 [Source:HGNC Symbol;Acc:HGNC:7714]		PHF2_TARGET_GENES		MORC2_TARGET_GENES		DIDO1_TARGET_GENES	SETX_TARGET_GENES		ZSCAN5DP_TARGET_GENES	ZSCAN31_TARGET_GENES
28974	C19orf53	chromosome 19 open reading frame 53 [Source:HGNC Symbol;Acc:HGNC:24991]		PHF2_TARGET_GENES		MORC2_TARGET_GENES			SETX_TARGET_GENES
11315	PARK7	Parkinsonism associated deglycase [Source:HGNC Symbol;Acc:HGNC:16369]		PHF2_TARGET_GENES		MORC2_TARGET_GENES				JDP2_TARGET_GENES
93081	TEX30	testis expressed 30 [Source:HGNC Symbol;Acc:HGNC:25188]		PHF2_TARGET_GENES		MORC2_TARGET_GENES				JDP2_TARGET_GENES
84105	PCBD2	pterin-4 alpha-carbinolamine dehydratase 2 [Source:HGNC Symbol;Acc:HGNC:24474]		PHF2_TARGET_GENES		MORC2_TARGET_GENES						ZSCAN31_TARGET_GENES
3486	IGFBP3	insulin like growth factor binding protein 3 [Source:HGNC Symbol;Acc:HGNC:5472]		PHF2_TARGET_GENES		MORC2_TARGET_GENES
25996	REXO2	RNA exonuclease 2 [Source:HGNC Symbol;Acc:HGNC:17851]		PHF2_TARGET_GENES		MORC2_TARGET_GENES
81888	HYI	hydroxypyruvate isomerase (putative) [Source:HGNC Symbol;Acc:HGNC:26948]		PHF2_TARGET_GENES		MORC2_TARGET_GENES
5257	PHKB	phosphorylase kinase regulatory subunit beta [Source:HGNC Symbol;Acc:HGNC:8927]		PHF2_TARGET_GENES		MORC2_TARGET_GENES
54344	DPM3	dolichyl-phosphate mannosyltransferase subunit 3, regulatory [Source:HGNC Symbol;Acc:HGNC:3007]		PHF2_TARGET_GENES				DIDO1_TARGET_GENES	SETX_TARGET_GENES
5440	POLR2K	RNA polymerase II, I and III subunit K [Source:HGNC Symbol;Acc:HGNC:9198]		PHF2_TARGET_GENES				DIDO1_TARGET_GENES			ZSCAN5DP_TARGET_GENES
389541	LAMTOR4	late endosomal/lysosomal adaptor, MAPK and MTOR activator 4 [Source:HGNC Symbol;Acc:HGNC:33772]		PHF2_TARGET_GENES					SETX_TARGET_GENES
11342	RNF13	ring finger protein 13 [Source:HGNC Symbol;Acc:HGNC:10057]		PHF2_TARGET_GENES					SETX_TARGET_GENES
5836	PYGL	glycogen phosphorylase L [Source:HGNC Symbol;Acc:HGNC:9725]		PHF2_TARGET_GENES					SETX_TARGET_GENES
64327	LMBR1	limb development membrane protein 1 [Source:HGNC Symbol;Acc:HGNC:13243]		PHF2_TARGET_GENES						JDP2_TARGET_GENES	ZSCAN5DP_TARGET_GENES
11216	AKAP10	A-kinase anchoring protein 10 [Source:HGNC Symbol;Acc:HGNC:368]		PHF2_TARGET_GENES						JDP2_TARGET_GENES
4729	NDUFV2	NADH:ubiquinone oxidoreductase core subunit V2 [Source:HGNC Symbol;Acc:HGNC:7717]		PHF2_TARGET_GENES						JDP2_TARGET_GENES
6919	TCEA2	transcription elongation factor A2 [Source:HGNC Symbol;Acc:HGNC:11614]		PHF2_TARGET_GENES							ZSCAN5DP_TARGET_GENES
8824	CES2	carboxylesterase 2 [Source:HGNC Symbol;Acc:HGNC:1864]		PHF2_TARGET_GENES								ZSCAN31_TARGET_GENES
3709	ITPR2	inositol 1,4,5-trisphosphate receptor type 2 [Source:HGNC Symbol;Acc:HGNC:6181]		PHF2_TARGET_GENES								ZSCAN31_TARGET_GENES
84259	DCUN1D5	defective in cullin neddylation 1 domain containing 5 [Source:HGNC Symbol;Acc:HGNC:28409]		PHF2_TARGET_GENES
11162	NUDT6	nudix hydrolase 6 [Source:HGNC Symbol;Acc:HGNC:8053]		PHF2_TARGET_GENES
677844	SNORA78	small nucleolar RNA, H/ACA box 78 [Source:HGNC Symbol;Acc:HGNC:32664]		PHF2_TARGET_GENES
7905	REEP5	receptor accessory protein 5 [Source:HGNC Symbol;Acc:HGNC:30077]		PHF2_TARGET_GENES
8624	PSMG1	proteasome assembly chaperone 1 [Source:HGNC Symbol;Acc:HGNC:3043]		PHF2_TARGET_GENES
79629	OCEL1	occludin/ELL domain containing 1 [Source:HGNC Symbol;Acc:HGNC:26221]		PHF2_TARGET_GENES
166336	PRICKLE2	prickle planar cell polarity protein 2 [Source:HGNC Symbol;Acc:HGNC:20340]		PHF2_TARGET_GENES
10455	ECI2	enoyl-CoA delta isomerase 2 [Source:HGNC Symbol;Acc:HGNC:14601]		PHF2_TARGET_GENES
1031	CDKN2C	cyclin dependent kinase inhibitor 2C [Source:HGNC Symbol;Acc:HGNC:1789]			HOXA1_TARGET_GENES	MORC2_TARGET_GENES		DIDO1_TARGET_GENES		JDP2_TARGET_GENES	ZSCAN5DP_TARGET_GENES	ZSCAN31_TARGET_GENES
11124	FAF1	Fas associated factor 1 [Source:HGNC Symbol;Acc:HGNC:3578]			HOXA1_TARGET_GENES	MORC2_TARGET_GENES		DIDO1_TARGET_GENES		JDP2_TARGET_GENES	ZSCAN5DP_TARGET_GENES
64979	MRPL36	mitochondrial ribosomal protein L36 [Source:HGNC Symbol;Acc:HGNC:14490]			HOXA1_TARGET_GENES	MORC2_TARGET_GENES				JDP2_TARGET_GENES	ZSCAN5DP_TARGET_GENES
115817	DHRS1	dehydrogenase/reductase 1 [Source:HGNC Symbol;Acc:HGNC:16445]			HOXA1_TARGET_GENES	MORC2_TARGET_GENES					ZSCAN5DP_TARGET_GENES
55856	ACOT13	acyl-CoA thioesterase 13 [Source:HGNC Symbol;Acc:HGNC:20999]			HOXA1_TARGET_GENES	MORC2_TARGET_GENES						ZSCAN31_TARGET_GENES
283951	C16orf91	chromosome 16 open reading frame 91 [Source:HGNC Symbol;Acc:HGNC:27558]			HOXA1_TARGET_GENES			DIDO1_TARGET_GENES	SETX_TARGET_GENES	JDP2_TARGET_GENES	ZSCAN5DP_TARGET_GENES
4116	MAGOH	mago homolog, exon junction complex subunit [Source:HGNC Symbol;Acc:HGNC:6815]			HOXA1_TARGET_GENES			DIDO1_TARGET_GENES		JDP2_TARGET_GENES	ZSCAN5DP_TARGET_GENES
29058	TMEM230	transmembrane protein 230 [Source:HGNC Symbol;Acc:HGNC:15876]			HOXA1_TARGET_GENES			DIDO1_TARGET_GENES
55847	CISD1	CDGSH iron sulfur domain 1 [Source:HGNC Symbol;Acc:HGNC:30880]			HOXA1_TARGET_GENES				SETX_TARGET_GENES	JDP2_TARGET_GENES
28978	TMEM14A	transmembrane protein 14A [Source:HGNC Symbol;Acc:HGNC:21076]			HOXA1_TARGET_GENES				SETX_TARGET_GENES			ZSCAN31_TARGET_GENES
55120	FANCL	FA complementation group L [Source:HGNC Symbol;Acc:HGNC:20748]			HOXA1_TARGET_GENES				SETX_TARGET_GENES
6235	RPS29	ribosomal protein S29 [Source:HGNC Symbol;Acc:HGNC:10419]			HOXA1_TARGET_GENES					JDP2_TARGET_GENES	ZSCAN5DP_TARGET_GENES
54808	DYM	dymeclin [Source:HGNC Symbol;Acc:HGNC:21317]			HOXA1_TARGET_GENES						ZSCAN5DP_TARGET_GENES
84326	METTL26	methyltransferase like 26 [Source:HGNC Symbol;Acc:HGNC:14141]			HOXA1_TARGET_GENES						ZSCAN5DP_TARGET_GENES
153328	SLC25A48	solute carrier family 25 member 48 [Source:HGNC Symbol;Acc:HGNC:30451]			HOXA1_TARGET_GENES							ZSCAN31_TARGET_GENES
84126	ATRIP	ATR interacting protein [Source:HGNC Symbol;Acc:HGNC:33499]			HOXA1_TARGET_GENES
1942	EFNA1	ephrin A1 [Source:HGNC Symbol;Acc:HGNC:3221]			HOXA1_TARGET_GENES
6138	RPL15	ribosomal protein L15 [Source:HGNC Symbol;Acc:HGNC:10306]			HOXA1_TARGET_GENES
6158	RPL28	ribosomal protein L28 [Source:HGNC Symbol;Acc:HGNC:10330]			HOXA1_TARGET_GENES
51293	CD320	CD320 molecule [Source:HGNC Symbol;Acc:HGNC:16692]			HOXA1_TARGET_GENES
51734	MSRB1	methionine sulfoxide reductase B1 [Source:HGNC Symbol;Acc:HGNC:14133]			HOXA1_TARGET_GENES
9456	HOMER1	homer scaffold protein 1 [Source:HGNC Symbol;Acc:HGNC:17512]			HOXA1_TARGET_GENES
57407	NMRAL1	NmrA like redox sensor 1 [Source:HGNC Symbol;Acc:HGNC:24987]				MORC2_TARGET_GENES		DIDO1_TARGET_GENES	SETX_TARGET_GENES			ZSCAN31_TARGET_GENES
10776	ARPP19	cAMP regulated phosphoprotein 19 [Source:HGNC Symbol;Acc:HGNC:16967]				MORC2_TARGET_GENES		DIDO1_TARGET_GENES	SETX_TARGET_GENES
28998	MRPL13	mitochondrial ribosomal protein L13 [Source:HGNC Symbol;Acc:HGNC:14278]				MORC2_TARGET_GENES		DIDO1_TARGET_GENES	SETX_TARGET_GENES
152217	NCBP2AS2	NCBP2 antisense 2 (head to head) [Source:HGNC Symbol;Acc:HGNC:25121]				MORC2_TARGET_GENES		DIDO1_TARGET_GENES			ZSCAN5DP_TARGET_GENES
5147	PDE6D	phosphodiesterase 6D [Source:HGNC Symbol;Acc:HGNC:8788]				MORC2_TARGET_GENES		DIDO1_TARGET_GENES				ZSCAN31_TARGET_GENES
79159	NOL12	nucleolar protein 12 [Source:HGNC Symbol;Acc:HGNC:28585]				MORC2_TARGET_GENES		DIDO1_TARGET_GENES
84186	ZCCHC7	zinc finger CCHC-type containing 7 [Source:HGNC Symbol;Acc:HGNC:26209]				MORC2_TARGET_GENES		DIDO1_TARGET_GENES
54205	CYCS	cytochrome c, somatic [Source:HGNC Symbol;Acc:HGNC:19986]				MORC2_TARGET_GENES			SETX_TARGET_GENES	JDP2_TARGET_GENES	ZSCAN5DP_TARGET_GENES
23548	TTC33	tetratricopeptide repeat domain 33 [Source:HGNC Symbol;Acc:HGNC:29959]				MORC2_TARGET_GENES			SETX_TARGET_GENES
1687	GSDME	gasdermin E [Source:HGNC Symbol;Acc:HGNC:2810]				MORC2_TARGET_GENES			SETX_TARGET_GENES
65990	ANTKMT	adenine nucleotide translocase lysine methyltransferase [Source:HGNC Symbol;Acc:HGNC:14152]				MORC2_TARGET_GENES				JDP2_TARGET_GENES
8420	SNHG3	small nucleolar RNA host gene 3 [Source:HGNC Symbol;Acc:HGNC:10118]				MORC2_TARGET_GENES				JDP2_TARGET_GENES
100505741	SPATA1	spermatogenesis associated 1 [Source:HGNC Symbol;Acc:HGNC:14682]				MORC2_TARGET_GENES				JDP2_TARGET_GENES
54987	CZIB	CXXC motif containing zinc binding protein [Source:HGNC Symbol;Acc:HGNC:26059]				MORC2_TARGET_GENES						ZSCAN31_TARGET_GENES
54816	ZNF280D	zinc finger protein 280D [Source:HGNC Symbol;Acc:HGNC:25953]				MORC2_TARGET_GENES
1595	CYP51A1	cytochrome P450 family 51 subfamily A member 1 [Source:HGNC Symbol;Acc:HGNC:2649]				MORC2_TARGET_GENES
51181	DCXR	dicarbonyl and L-xylulose reductase [Source:HGNC Symbol;Acc:HGNC:18985]				MORC2_TARGET_GENES
4700	NDUFA6	NADH:ubiquinone oxidoreductase subunit A6 [Source:HGNC Symbol;Acc:HGNC:7690]				MORC2_TARGET_GENES
27068	PPA2	inorganic pyrophosphatase 2 [Source:HGNC Symbol;Acc:HGNC:28883]				MORC2_TARGET_GENES
64417	TMEM267	transmembrane protein 267 [Source:HGNC Symbol;Acc:HGNC:26139]				MORC2_TARGET_GENES
113246	C12orf57	chromosome 12 open reading frame 57 [Source:HGNC Symbol;Acc:HGNC:29521]				MORC2_TARGET_GENES
2739	GLO1	glyoxalase I [Source:HGNC Symbol;Acc:HGNC:4323]				MORC2_TARGET_GENES
223082	ZNRF2	zinc and ring finger 2 [Source:HGNC Symbol;Acc:HGNC:22316]				MORC2_TARGET_GENES
153579	BTNL9	butyrophilin like 9 [Source:HGNC Symbol;Acc:HGNC:24176]				MORC2_TARGET_GENES
79017	GGCT	gamma-glutamylcyclotransferase [Source:HGNC Symbol;Acc:HGNC:21705]				MORC2_TARGET_GENES
57129	MRPL47	mitochondrial ribosomal protein L47 [Source:HGNC Symbol;Acc:HGNC:16652]						DIDO1_TARGET_GENES	SETX_TARGET_GENES
25912	C1orf43	chromosome 1 open reading frame 43 [Source:HGNC Symbol;Acc:HGNC:29876]						DIDO1_TARGET_GENES	SETX_TARGET_GENES
25953	PNKD	PNKD metallo-beta-lactamase domain containing [Source:HGNC Symbol;Acc:HGNC:9153]						DIDO1_TARGET_GENES		JDP2_TARGET_GENES	ZSCAN5DP_TARGET_GENES
6390	SDHB	succinate dehydrogenase complex iron sulfur subunit B [Source:HGNC Symbol;Acc:HGNC:10681]						DIDO1_TARGET_GENES		JDP2_TARGET_GENES
57128	LYRM4	LYR motif containing 4 [Source:HGNC Symbol;Acc:HGNC:21365]						DIDO1_TARGET_GENES			ZSCAN5DP_TARGET_GENES
9617	MTRF1	mitochondrial translation release factor 1 [Source:HGNC Symbol;Acc:HGNC:7469]						DIDO1_TARGET_GENES
140823	ROMO1	reactive oxygen species modulator 1 [Source:HGNC Symbol;Acc:HGNC:16185]						DIDO1_TARGET_GENES
51805	COQ3	coenzyme Q3, methyltransferase [Source:HGNC Symbol;Acc:HGNC:18175]						DIDO1_TARGET_GENES
139322	APOOL	apolipoprotein O like [Source:HGNC Symbol;Acc:HGNC:24009]						DIDO1_TARGET_GENES
152100	CMC1	C-X9-C motif containing 1 [Source:HGNC Symbol;Acc:HGNC:28783]							SETX_TARGET_GENES	JDP2_TARGET_GENES
125061	AFMID	arylformamidase [Source:HGNC Symbol;Acc:HGNC:20910]							SETX_TARGET_GENES	JDP2_TARGET_GENES
26520	TIMM9	translocase of inner mitochondrial membrane 9 [Source:HGNC Symbol;Acc:HGNC:11819]							SETX_TARGET_GENES	JDP2_TARGET_GENES
81572	PDRG1	p53 and DNA damage regulated 1 [Source:HGNC Symbol;Acc:HGNC:16119]							SETX_TARGET_GENES	JDP2_TARGET_GENES
2639	GCDH	glutaryl-CoA dehydrogenase [Source:HGNC Symbol;Acc:HGNC:4189]							SETX_TARGET_GENES	JDP2_TARGET_GENES
92170	MTG1	mitochondrial ribosome associated GTPase 1 [Source:HGNC Symbol;Acc:HGNC:32159]							SETX_TARGET_GENES	JDP2_TARGET_GENES
388789	SMIM26	small integral membrane protein 26 [Source:HGNC Symbol;Acc:HGNC:43430]							SETX_TARGET_GENES	JDP2_TARGET_GENES
94134	ARHGAP12	Rho GTPase activating protein 12 [Source:HGNC Symbol;Acc:HGNC:16348]							SETX_TARGET_GENES		ZSCAN5DP_TARGET_GENES
92399	MRRF	mitochondrial ribosome recycling factor [Source:HGNC Symbol;Acc:HGNC:7234]							SETX_TARGET_GENES		ZSCAN5DP_TARGET_GENES
3422	IDI1	isopentenyl-diphosphate delta isomerase 1 [Source:HGNC Symbol;Acc:HGNC:5387]							SETX_TARGET_GENES			ZSCAN31_TARGET_GENES
644096	SDHAF1	succinate dehydrogenase complex assembly factor 1 [Source:HGNC Symbol;Acc:HGNC:33867]							SETX_TARGET_GENES
54985	HCFC1R1	host cell factor C1 regulator 1 [Source:HGNC Symbol;Acc:HGNC:21198]							SETX_TARGET_GENES
11179	ZNF277	zinc finger protein 277 [Source:HGNC Symbol;Acc:HGNC:13070]							SETX_TARGET_GENES
55101	DMAC2	distal membrane arm assembly component 2 [Source:HGNC Symbol;Acc:HGNC:25496]							SETX_TARGET_GENES
51318	MRPL35	mitochondrial ribosomal protein L35 [Source:HGNC Symbol;Acc:HGNC:14489]							SETX_TARGET_GENES
125150	ZSWIM7	zinc finger SWIM-type containing 7 [Source:HGNC Symbol;Acc:HGNC:26993]							SETX_TARGET_GENES
5202	PFDN2	prefoldin subunit 2 [Source:HGNC Symbol;Acc:HGNC:8867]							SETX_TARGET_GENES
2517	FUCA1	alpha-L-fucosidase 1 [Source:HGNC Symbol;Acc:HGNC:4006]							SETX_TARGET_GENES
10131	TRAP1	TNF receptor associated protein 1 [Source:HGNC Symbol;Acc:HGNC:16264]								JDP2_TARGET_GENES	ZSCAN5DP_TARGET_GENES
79036	KXD1	KxDL motif containing 1 [Source:HGNC Symbol;Acc:HGNC:28420]								JDP2_TARGET_GENES	ZSCAN5DP_TARGET_GENES
9550	ATP6V1G1	ATPase H+ transporting V1 subunit G1 [Source:HGNC Symbol;Acc:HGNC:864]								JDP2_TARGET_GENES	ZSCAN5DP_TARGET_GENES
114799	ESCO1	establishment of sister chromatid cohesion N-acetyltransferase 1 [Source:HGNC Symbol;Acc:HGNC:24645]								JDP2_TARGET_GENES
573	BAG1	BAG cochaperone 1 [Source:HGNC Symbol;Acc:HGNC:937]								JDP2_TARGET_GENES
6902	TBCA	tubulin folding cofactor A [Source:HGNC Symbol;Acc:HGNC:11579]								JDP2_TARGET_GENES
8100	IFT88	intraflagellar transport 88 [Source:HGNC Symbol;Acc:HGNC:20606]								JDP2_TARGET_GENES
203547	VMA21	vacuolar ATPase assembly factor VMA21 [Source:HGNC Symbol;Acc:HGNC:22082]								JDP2_TARGET_GENES
1773	DNASE1	deoxyribonuclease 1 [Source:HGNC Symbol;Acc:HGNC:2956]								JDP2_TARGET_GENES
3795	KHK	ketohexokinase [Source:HGNC Symbol;Acc:HGNC:6315]								JDP2_TARGET_GENES
163081	ZNF567	zinc finger protein 567 [Source:HGNC Symbol;Acc:HGNC:28696]								JDP2_TARGET_GENES
23195	MDN1	midasin AAA ATPase 1 [Source:HGNC Symbol;Acc:HGNC:18302]									ZSCAN5DP_TARGET_GENES	ZSCAN31_TARGET_GENES
9551	ATP5MF	ATP synthase membrane subunit f [Source:HGNC Symbol;Acc:HGNC:848]									ZSCAN5DP_TARGET_GENES
125972	CALR3	calreticulin 3 [Source:HGNC Symbol;Acc:HGNC:20407]									ZSCAN5DP_TARGET_GENES
54556	ING3	inhibitor of growth family member 3 [Source:HGNC Symbol;Acc:HGNC:14587]									ZSCAN5DP_TARGET_GENES
55860	ACTR10	actin related protein 10 [Source:HGNC Symbol;Acc:HGNC:17372]									ZSCAN5DP_TARGET_GENES
170961	ANKRD24	ankyrin repeat domain 24 [Source:HGNC Symbol;Acc:HGNC:29424]									ZSCAN5DP_TARGET_GENES
57798	GATAD1	GATA zinc finger domain containing 1 [Source:HGNC Symbol;Acc:HGNC:29941]										ZSCAN31_TARGET_GENES
5607	MAP2K5	mitogen-activated protein kinase kinase 5 [Source:HGNC Symbol;Acc:HGNC:6845]										ZSCAN31_TARGET_GENES
388753	COA6	cytochrome c oxidase assembly factor 6 [Source:HGNC Symbol;Acc:HGNC:18025]										ZSCAN31_TARGET_GENES
744	MPPED2	metallophosphoesterase domain containing 2 [Source:HGNC Symbol;Acc:HGNC:1180]										ZSCAN31_TARGET_GENES
100127983	C8orf88	chromosome 8 open reading frame 88 [Source:HGNC Symbol;Acc:HGNC:44672]										ZSCAN31_TARGET_GENES
30845	EHD3	EH domain containing 3 [Source:HGNC Symbol;Acc:HGNC:3244]										ZSCAN31_TARGET_GENES
6583	SLC22A4	solute carrier family 22 member 4 [Source:HGNC Symbol;Acc:HGNC:10968]
126119	JOSD2	Josephin domain containing 2 [Source:HGNC Symbol;Acc:HGNC:28853]
148423	C1orf52	chromosome 1 open reading frame 52 [Source:HGNC Symbol;Acc:HGNC:24871]
374659	HDDC3	HD domain containing 3 [Source:HGNC Symbol;Acc:HGNC:30522]
132	ADK	adenosine kinase [Source:HGNC Symbol;Acc:HGNC:257]
284106	CISD3	CDGSH iron sulfur domain 3 [Source:HGNC Symbol;Acc:HGNC:27578]
92259	MRPS36	mitochondrial ribosomal protein S36 [Source:HGNC Symbol;Acc:HGNC:16631]
54935	DUSP23	dual specificity phosphatase 23 [Source:HGNC Symbol;Acc:HGNC:21480]
140606	SELENOM	selenoprotein M [Source:HGNC Symbol;Acc:HGNC:30397]
84064	HDHD2	haloacid dehalogenase like hydrolase domain containing 2 [Source:HGNC Symbol;Acc:HGNC:25364]
56898	BDH2	3-hydroxybutyrate dehydrogenase 2 [Source:HGNC Symbol;Acc:HGNC:32389]
79905	TMC7	transmembrane channel like 7 [Source:HGNC Symbol;Acc:HGNC:23000]
636	BICD1	BICD cargo adaptor 1 [Source:HGNC Symbol;Acc:HGNC:1049]
54567	DLL4	delta like canonical Notch ligand 4 [Source:HGNC Symbol;Acc:HGNC:2910]
27232	GNMT	glycine N-methyltransferase [Source:HGNC Symbol;Acc:HGNC:4415]
5624	PROC	protein C, inactivator of coagulation factors Va and VIIIa [Source:HGNC Symbol;Acc:HGNC:9451]
5827	PXMP2	peroxisomal membrane protein 2 [Source:HGNC Symbol;Acc:HGNC:9716]
51079	NDUFA13	NADH:ubiquinone oxidoreductase subunit A13 [Source:HGNC Symbol;Acc:HGNC:17194]
2876	GPX1	glutathione peroxidase 1 [Source:HGNC Symbol;Acc:HGNC:4553]
4350	MPG	N-methylpurine DNA glycosylase [Source:HGNC Symbol;Acc:HGNC:7211]
79672	FN3KRP	fructosamine 3 kinase related protein [Source:HGNC Symbol;Acc:HGNC:25700]
283455	KSR2	kinase suppressor of ras 2 [Source:HGNC Symbol;Acc:HGNC:18610]
80034	CSRNP3	cysteine and serine rich nuclear protein 3 [Source:HGNC Symbol;Acc:HGNC:30729]
10360	NPM3	nucleophosmin/nucleoplasmin 3 [Source:HGNC Symbol;Acc:HGNC:7931]
79763	ISOC2	isochorismatase domain containing 2 [Source:HGNC Symbol;Acc:HGNC:26278]
3398	ID2	inhibitor of DNA binding 2 [Source:HGNC Symbol;Acc:HGNC:5361]
9585	KIF20B	kinesin family member 20B [Source:HGNC Symbol;Acc:HGNC:7212]
10098	TSPAN5	tetraspanin 5 [Source:HGNC Symbol;Acc:HGNC:17753]
3074	HEXB	hexosaminidase subunit beta [Source:HGNC Symbol;Acc:HGNC:4879]
1839	HBEGF	heparin binding EGF like growth factor [Source:HGNC Symbol;Acc:HGNC:3059]
64081	PBLD	phenazine biosynthesis like protein domain containing [Source:HGNC Symbol;Acc:HGNC:23301]
157378	TMEM65	transmembrane protein 65 [Source:HGNC Symbol;Acc:HGNC:25203]
388962	BOLA3	bolA family member 3 [Source:HGNC Symbol;Acc:HGNC:24415]
55248	PACC1	proton activated chloride channel 1 [Source:HGNC Symbol;Acc:HGNC:25593]
53340	SPA17	sperm autoantigenic protein 17 [Source:HGNC Symbol;Acc:HGNC:11210]
150678	COPS9	COP9 signalosome subunit 9 [Source:HGNC Symbol;Acc:HGNC:21314]
51555	PEX5L	peroxisomal biogenesis factor 5 like [Source:HGNC Symbol;Acc:HGNC:30024]
401207	C5orf63	chromosome 5 open reading frame 63 [Source:HGNC Symbol;Acc:HGNC:40051]
84650	EBPL	EBP like [Source:HGNC Symbol;Acc:HGNC:18061]
65095	KRI1	KRI1 homolog [Source:HGNC Symbol;Acc:HGNC:25769]
149840	SHLD1	shieldin complex subunit 1 [Source:HGNC Symbol;Acc:HGNC:26318]
2184	FAH	fumarylacetoacetate hydrolase [Source:HGNC Symbol;Acc:HGNC:3579]
55609	ZNF280C	zinc finger protein 280C [Source:HGNC Symbol;Acc:HGNC:25955]
3418	IDH2	isocitrate dehydrogenase (NADP(+)) 2 [Source:HGNC Symbol;Acc:HGNC:5383]
8526	DGKE	diacylglycerol kinase epsilon [Source:HGNC Symbol;Acc:HGNC:2852]
79623	GALNT14	polypeptide N-acetylgalactosaminyltransferase 14 [Source:HGNC Symbol;Acc:HGNC:22946]
115106	HAUS1	HAUS augmin like complex subunit 1 [Source:HGNC Symbol;Acc:HGNC:25174]
10158	PDZK1IP1	PDZK1 interacting protein 1 [Source:HGNC Symbol;Acc:HGNC:16887]
4726	NDUFS6	NADH:ubiquinone oxidoreductase subunit S6 [Source:HGNC Symbol;Acc:HGNC:7713]
1340	COX6B1	cytochrome c oxidase subunit 6B1 [Source:HGNC Symbol;Acc:HGNC:2280]
55173	MRPS10	mitochondrial ribosomal protein S10 [Source:HGNC Symbol;Acc:HGNC:14502]
2495	FTH1	ferritin heavy chain 1 [Source:HGNC Symbol;Acc:HGNC:3976]
51371	POMP	proteasome maturation protein [Source:HGNC Symbol;Acc:HGNC:20330]
57533	TBC1D14	TBC1 domain family member 14 [Source:HGNC Symbol;Acc:HGNC:29246]
51106	TFB1M	transcription factor B1, mitochondrial [Source:HGNC Symbol;Acc:HGNC:17037]
25994	HIGD1A	HIG1 hypoxia inducible domain family member 1A [Source:HGNC Symbol;Acc:HGNC:29527]
7122	CLDN5	claudin 5 [Source:HGNC Symbol;Acc:HGNC:2047]
149466	C1orf210	chromosome 1 open reading frame 210 [Source:HGNC Symbol;Acc:HGNC:28755]
29796	UQCR10	ubiquinol-cytochrome c reductase, complex III subunit X [Source:HGNC Symbol;Acc:HGNC:30863]
6611	SMS	spermine synthase [Source:HGNC Symbol;Acc:HGNC:11123]
54470	ARMCX6	armadillo repeat containing X-linked 6 [Source:HGNC Symbol;Acc:HGNC:26094]
159090	PABIR2	PABIR family member 2 [Source:HGNC Symbol;Acc:HGNC:30490]
51011	FAHD2A	fumarylacetoacetate hydrolase domain containing 2A [Source:HGNC Symbol;Acc:HGNC:24252]
26249	KLHL3	kelch like family member 3 [Source:HGNC Symbol;Acc:HGNC:6354]
8270	LAGE3	L antigen family member 3 [Source:HGNC Symbol;Acc:HGNC:26058]
56521	DNAJC12	DnaJ heat shock protein family (Hsp40) member C12 [Source:HGNC Symbol;Acc:HGNC:28908]
9476	NAPSA	napsin A aspartic peptidase [Source:HGNC Symbol;Acc:HGNC:13395]
55331	ACER3	alkaline ceramidase 3 [Source:HGNC Symbol;Acc:HGNC:16066]
101410538	MMP24OS	MMP24 opposite strand [Source:HGNC Symbol;Acc:HGNC:44421]
966	CD59	CD59 molecule (CD59 blood group) [Source:HGNC Symbol;Acc:HGNC:1689]
3174	HNF4G	hepatocyte nuclear factor 4 gamma [Source:HGNC Symbol;Acc:HGNC:5026]
27443	CECR2	CECR2 histone acetyl-lysine reader [Source:HGNC Symbol;Acc:HGNC:1840]
2653	GCSH	glycine cleavage system protein H [Source:HGNC Symbol;Acc:HGNC:4208]
55128	TRIM68	tripartite motif containing 68 [Source:HGNC Symbol;Acc:HGNC:21161]
56899	ANKS1B	ankyrin repeat and sterile alpha motif domain containing 1B [Source:HGNC Symbol;Acc:HGNC:24600]
53918	PELO	pelota mRNA surveillance and ribosome rescue factor [Source:HGNC Symbol;Acc:HGNC:8829]
11107	PRDM5	PR/SET domain 5 [Source:HGNC Symbol;Acc:HGNC:9349]
25842	ASF1A	anti-silencing function 1A histone chaperone [Source:HGNC Symbol;Acc:HGNC:20995]
65059	RAPH1	Ras association (RalGDS/AF-6) and pleckstrin homology domains 1 [Source:HGNC Symbol;Acc:HGNC:14436]
494188	FBXO47	F-box protein 47 [Source:HGNC Symbol;Acc:HGNC:31969]
26052	DNM3	dynamin 3 [Source:HGNC Symbol;Acc:HGNC:29125]
100128731	OST4	oligosaccharyltransferase complex subunit 4, non-catalytic [Source:HGNC Symbol;Acc:HGNC:32483]
7594	ZNF43	zinc finger protein 43 [Source:HGNC Symbol;Acc:HGNC:13109]
2230	FDX1	ferredoxin 1 [Source:HGNC Symbol;Acc:HGNC:3638]
10056	FARSB	phenylalanyl-tRNA synthetase subunit beta [Source:HGNC Symbol;Acc:HGNC:17800]
57606	SLAIN2	SLAIN motif family member 2 [Source:HGNC Symbol;Acc:HGNC:29282]
9364	RAB28	RAB28, member RAS oncogene family [Source:HGNC Symbol;Acc:HGNC:9768]
22998	LIMCH1	LIM and calponin homology domains 1 [Source:HGNC Symbol;Acc:HGNC:29191]
25864	ABHD14A	abhydrolase domain containing 14A [Source:HGNC Symbol;Acc:HGNC:24538]
4716	NDUFB10	NADH:ubiquinone oxidoreductase subunit B10 [Source:HGNC Symbol;Acc:HGNC:7696]
445	ASS1	argininosuccinate synthase 1 [Source:HGNC Symbol;Acc:HGNC:758]
51294	PCDH12	protocadherin 12 [Source:HGNC Symbol;Acc:HGNC:8657]
3481	IGF2	insulin like growth factor 2 [Source:HGNC Symbol;Acc:HGNC:5466]
5816	PVALB	parvalbumin [Source:HGNC Symbol;Acc:HGNC:9704]
91523	PCED1B	PC-esterase domain containing 1B [Source:HGNC Symbol;Acc:HGNC:28255]
56901	NDUFA4L2	NDUFA4 mitochondrial complex associated like 2 [Source:HGNC Symbol;Acc:HGNC:29836]
1491	CTH	cystathionine gamma-lyase [Source:HGNC Symbol;Acc:HGNC:2501]
79002	TRIR	telomerase RNA component interacting RNase [Source:HGNC Symbol;Acc:HGNC:28424]
137872	ADHFE1	alcohol dehydrogenase iron containing 1 [Source:HGNC Symbol;Acc:HGNC:16354]
55151	TMEM38B	transmembrane protein 38B [Source:HGNC Symbol;Acc:HGNC:25535]
10076	PTPRU	protein tyrosine phosphatase receptor type U [Source:HGNC Symbol;Acc:HGNC:9683]
51056	LAP3	leucine aminopeptidase 3 [Source:HGNC Symbol;Acc:HGNC:18449]
140803	TRPM6	transient receptor potential cation channel subfamily M member 6 [Source:HGNC Symbol;Acc:HGNC:17995]
8564	KMO	kynurenine 3-monooxygenase [Source:HGNC Symbol;Acc:HGNC:6381]
1580	CYP4B1	cytochrome P450 family 4 subfamily B member 1 [Source:HGNC Symbol;Acc:HGNC:2644]
8669	EIF3J	eukaryotic translation initiation factor 3 subunit J [Source:HGNC Symbol;Acc:HGNC:3270]
117289	TAGAP	T cell activation RhoGTPase activating protein [Source:HGNC Symbol;Acc:HGNC:15669]
55170	PRMT6	protein arginine methyltransferase 6 [Source:HGNC Symbol;Acc:HGNC:18241]
389434	IYD	iodotyrosine deiodinase [Source:HGNC Symbol;Acc:HGNC:21071]
123876	ACSM2A	acyl-CoA synthetase medium chain family member 2A [Source:HGNC Symbol;Acc:HGNC:32017]
84193	SETD3	SET domain containing 3, actin histidine methyltransferase [Source:HGNC Symbol;Acc:HGNC:20493]
9649	RALGPS1	Ral GEF with PH domain and SH3 binding motif 1 [Source:HGNC Symbol;Acc:HGNC:16851]
55739	NAXD	NAD(P)HX dehydratase [Source:HGNC Symbol;Acc:HGNC:25576]
28999	KLF15	Kruppel like factor 15 [Source:HGNC Symbol;Acc:HGNC:14536]
443	ASPA	aspartoacylase [Source:HGNC Symbol;Acc:HGNC:756]
50804	MYEF2	myelin expression factor 2 [Source:HGNC Symbol;Acc:HGNC:17940]
339965	CCDC158	coiled-coil domain containing 158 [Source:HGNC Symbol;Acc:HGNC:26374]
8436	CAVIN2	caveolae associated protein 2 [Source:HGNC Symbol;Acc:HGNC:10690]
3827	KNG1	kininogen 1 [Source:HGNC Symbol;Acc:HGNC:6383]
3397	ID1	inhibitor of DNA binding 1, HLH protein [Source:HGNC Symbol;Acc:HGNC:5360]
440957	SMIM4	small integral membrane protein 4 [Source:HGNC Symbol;Acc:HGNC:37257]
26059	ERC2	ELKS/RAB6-interacting/CAST family member 2 [Source:HGNC Symbol;Acc:HGNC:31922]
7678	ZNF124	zinc finger protein 124 [Source:HGNC Symbol;Acc:HGNC:12907]
51179	HAO2	hydroxyacid oxidase 2 [Source:HGNC Symbol;Acc:HGNC:4810]
285025	CCDC141	coiled-coil domain containing 141 [Source:HGNC Symbol;Acc:HGNC:26821]
4862	NPAS2	neuronal PAS domain protein 2 [Source:HGNC Symbol;Acc:HGNC:7895]
154091	SLC2A12	solute carrier family 2 member 12 [Source:HGNC Symbol;Acc:HGNC:18067]
114899	C1QTNF3	C1q and TNF related 3 [Source:HGNC Symbol;Acc:HGNC:14326]
148581	UBE2U	ubiquitin conjugating enzyme E2 U [Source:HGNC Symbol;Acc:HGNC:28559]
55540	IL17RB	interleukin 17 receptor B [Source:HGNC Symbol;Acc:HGNC:18015]
54463	RETREG1	reticulophagy regulator 1 [Source:HGNC Symbol;Acc:HGNC:25964]
6652	SORD	sorbitol dehydrogenase [Source:HGNC Symbol;Acc:HGNC:11184]
201161	CENPV	centromere protein V [Source:HGNC Symbol;Acc:HGNC:29920]
5860	QDPR	quinoid dihydropteridine reductase [Source:HGNC Symbol;Acc:HGNC:9752]
6546	SLC8A1	solute carrier family 8 member A1 [Source:HGNC Symbol;Acc:HGNC:11068]
4833	NME4	NME/NM23 nucleoside diphosphate kinase 4 [Source:HGNC Symbol;Acc:HGNC:7852]
25924	MYRIP	myosin VIIA and Rab interacting protein [Source:HGNC Symbol;Acc:HGNC:19156]
387496	RASL11A	RAS like family 11 member A [Source:HGNC Symbol;Acc:HGNC:23802]
8454	CUL1	cullin 1 [Source:HGNC Symbol;Acc:HGNC:2551]
5178	PEG3	paternally expressed 3 [Source:HGNC Symbol;Acc:HGNC:8826]
5737	PTGFR	prostaglandin F receptor [Source:HGNC Symbol;Acc:HGNC:9600]
134526	ACOT12	acyl-CoA thioesterase 12 [Source:HGNC Symbol;Acc:HGNC:24436]
56548	CHST7	carbohydrate sulfotransferase 7 [Source:HGNC Symbol;Acc:HGNC:13817]
2022	ENG	endoglin [Source:HGNC Symbol;Acc:HGNC:3349]
257202	GPX6	glutathione peroxidase 6 [Source:HGNC Symbol;Acc:HGNC:4558]
55258	THNSL2	threonine synthase like 2 [Source:HGNC Symbol;Acc:HGNC:25602]
57633	LRRN1	leucine rich repeat neuronal 1 [Source:HGNC Symbol;Acc:HGNC:20980]
220107	DLEU7	deleted in lymphocytic leukemia 7 [Source:HGNC Symbol;Acc:HGNC:17567]
2203	FBP1	fructose-bisphosphatase 1 [Source:HGNC Symbol;Acc:HGNC:3606]
80311	KLHL15	kelch like family member 15 [Source:HGNC Symbol;Acc:HGNC:29347]
3791	KDR	kinase insert domain receptor [Source:HGNC Symbol;Acc:HGNC:6307]
2519	FUCA2	alpha-L-fucosidase 2 [Source:HGNC Symbol;Acc:HGNC:4008]
54477	PLEKHA5	pleckstrin homology domain containing A5 [Source:HGNC Symbol;Acc:HGNC:30036]
79774	GRTP1	growth hormone regulated TBC protein 1 [Source:HGNC Symbol;Acc:HGNC:20310]
116442	RAB39B	RAB39B, member RAS oncogene family [Source:HGNC Symbol;Acc:HGNC:16499]
195827	PRXL2C	peroxiredoxin like 2C [Source:HGNC Symbol;Acc:HGNC:16881]
120939	TMEM52B	transmembrane protein 52B [Source:HGNC Symbol;Acc:HGNC:26438]
340554	ZC3H12B	zinc finger CCCH-type containing 12B [Source:HGNC Symbol;Acc:HGNC:17407]
10008	KCNE3	potassium voltage-gated channel subfamily E regulatory subunit 3 [Source:HGNC Symbol;Acc:HGNC:6243]
51733	UPB1	beta-ureidopropionase 1 [Source:HGNC Symbol;Acc:HGNC:16297]
26762	HAVCR1	hepatitis A virus cellular receptor 1 [Source:HGNC Symbol;Acc:HGNC:17866]
138065	RNF183	ring finger protein 183 [Source:HGNC Symbol;Acc:HGNC:28721]
2346	FOLH1	folate hydrolase 1 [Source:HGNC Symbol;Acc:HGNC:3788]
245973	ATP6V1C2	ATPase H+ transporting V1 subunit C2 [Source:HGNC Symbol;Acc:HGNC:18264]
83595	SOX7	SRY-box transcription factor 7 [Source:HGNC Symbol;Acc:HGNC:18196]
4593	MUSK	muscle associated receptor tyrosine kinase [Source:HGNC Symbol;Acc:HGNC:7525]
1652	DDT	D-dopachrome tautomerase [Source:HGNC Symbol;Acc:HGNC:2732]
1893	ECM1	extracellular matrix protein 1 [Source:HGNC Symbol;Acc:HGNC:3153]
762	CA4	carbonic anhydrase 4 [Source:HGNC Symbol;Acc:HGNC:1375]
169355	IDO2	indoleamine 2,3-dioxygenase 2 [Source:HGNC Symbol;Acc:HGNC:27269]
2326	FMO1	flavin containing dimethylaniline monoxygenase 1 [Source:HGNC Symbol;Acc:HGNC:3769]
2981	GUCA2B	guanylate cyclase activator 2B [Source:HGNC Symbol;Acc:HGNC:4683]
53820	RIPPLY3	ripply transcriptional repressor 3 [Source:HGNC Symbol;Acc:HGNC:3047]
347240	KIF24	kinesin family member 24 [Source:HGNC Symbol;Acc:HGNC:19916]
146894	CD300LG	CD300 molecule like family member g [Source:HGNC Symbol;Acc:HGNC:30455]
6716	SRD5A2	steroid 5 alpha-reductase 2 [Source:HGNC Symbol;Acc:HGNC:11285]
146556	C16orf89	chromosome 16 open reading frame 89 [Source:HGNC Symbol;Acc:HGNC:28687]
4225	MEP1B	meprin A subunit beta [Source:HGNC Symbol;Acc:HGNC:7020]
102466515	MIR1199	microRNA 1199 [Source:HGNC Symbol;Acc:HGNC:50081]
245930	DEFB116	defensin beta 116 [Source:HGNC Symbol;Acc:HGNC:18097]
548593	SLX1A	SLX1 homolog A, structure-specific endonuclease subunit [Source:HGNC Symbol;Acc:HGNC:20922]
723790	H2AC19	H2A clustered histone 19 [Source:HGNC Symbol;Acc:HGNC:29668]
