## Supplemental Table 5 for "Deletion of NuRD component *Mta2* in nephron progenitor cells causes developmentally programmed FSGS"

### Sheet: 443 gene subset_GSEA
						443 common elements in "Mta2 down 1.5" and "Mta2 act promo":							Collection(s):	Hallmark
						0610011F06Rik							# overlaps shown:	10
						0610012G03Rik							# genesets in collections:	50
						0610037L13Rik							# genes in comparison (n):	424
						1110001J03Rik							# genes in universe (N):	41014
						1110004E09Rik
						1110034G24Rik							Gene Set Name	# Genes in Gene Set (K)	Description	# Genes in Overlap (k)	k/K	p-value	FDR q-value
						1190007I07Rik							HALLMARK_OXIDATIVE_PHOSPHORYLATION	200	Genes encoding proteins involved in oxidative phosphorylation.	29	0.145	1.44e-24	7.2e-23
						1300002E11Rik							HALLMARK_ADIPOGENESIS	200	Genes up-regulated during adipocyte differentiation (adipogenesis).	13	0.065	1.98e-07	4.95e-06
						1700007L15Rik							HALLMARK_XENOBIOTIC_METABOLISM	200	Genes encoding proteins involved in processing of drugs and other xenobiotics.	12	0.06	1.36e-06	2.27e-05
						1700049G17Rik							HALLMARK_PEROXISOME	104	Genes encoding components of peroxisome.	8	0.0769	1.32e-05	0.000166
						1700113A16Rik							HALLMARK_FATTY_ACID_METABOLISM	158	Genes encoding proteins involved in metabolism of fatty acids.	9	0.057	4.28e-05	0.000428
						1810058I24Rik							HALLMARK_DNA_REPAIR	150	Genes involved in DNA repair.	8	0.0533	0.000179	0.00149
						2310030G06Rik							HALLMARK_ESTROGEN_RESPONSE_LATE	200	Genes defining late response to estrogen.	9	0.045	0.000257	0.00161
						2310036O22Rik							HALLMARK_KRAS_SIGNALING_UP	200	Genes up-regulated by KRAS activation.	9	0.045	0.000257	0.00161
						2410004B18Rik							HALLMARK_MTORC1_SIGNALING	200	Genes up-regulated through activation of mTORC1 complex.	8	0.04	0.0012	0.00668
						2610528J11Rik							HALLMARK_NOTCH_SIGNALING	32	Genes up-regulated by activation of Notch signaling.	3	0.0938	0.00436	0.0218
						3110062M04Rik
						4933434E20Rik
						6330418K02Rik							Gene/Gene Set Overlap Matrix
						A430033K04Rik
						Aaed1							Entrez Gene Id	Gene Symbol	Gene Description	HALLMARK_OXIDATIVE_PHOSPHORYLATION	HALLMARK_ADIPOGENESIS	HALLMARK_XENOBIOTIC_METABOLISM	HALLMARK_PEROXISOME	HALLMARK_FATTY_ACID_METABOLISM	HALLMARK_DNA_REPAIR	HALLMARK_ESTROGEN_RESPONSE_LATE	HALLMARK_KRAS_SIGNALING_UP	HALLMARK_MTORC1_SIGNALING	HALLMARK_NOTCH_SIGNALING
						Aass							1337	COX6A1	cytochrome c oxidase subunit 6A1 [Source:HGNC Symbol;Acc:HGNC:2277]	HALLMARK_OXIDATIVE_PHOSPHORYLATION	HALLMARK_ADIPOGENESIS
						Abhd14a							1351	COX8A	cytochrome c oxidase subunit 8A [Source:HGNC Symbol;Acc:HGNC:2294]	HALLMARK_OXIDATIVE_PHOSPHORYLATION	HALLMARK_ADIPOGENESIS
						Acat1							29796	UQCR10	ubiquinol-cytochrome c reductase, complex III subunit X [Source:HGNC Symbol;Acc:HGNC:30863]	HALLMARK_OXIDATIVE_PHOSPHORYLATION	HALLMARK_ADIPOGENESIS
						Acer3							6390	SDHB	succinate dehydrogenase complex iron sulfur subunit B [Source:HGNC Symbol;Acc:HGNC:10681]	HALLMARK_OXIDATIVE_PHOSPHORYLATION	HALLMARK_ADIPOGENESIS
						Acot12							3418	IDH2	isocitrate dehydrogenase (NADP(+)) 2 [Source:HGNC Symbol;Acc:HGNC:5383]	HALLMARK_OXIDATIVE_PHOSPHORYLATION			HALLMARK_PEROXISOME			HALLMARK_ESTROGEN_RESPONSE_LATE
						Acot13							10063	COX17	cytochrome c oxidase copper chaperone COX17 [Source:HGNC Symbol;Acc:HGNC:2264]	HALLMARK_OXIDATIVE_PHOSPHORYLATION					HALLMARK_DNA_REPAIR
						Acsm2							1345	COX6C	cytochrome c oxidase subunit 6C [Source:HGNC Symbol;Acc:HGNC:2285]	HALLMARK_OXIDATIVE_PHOSPHORYLATION						HALLMARK_ESTROGEN_RESPONSE_LATE
						Actr10							2230	FDX1	ferredoxin 1 [Source:HGNC Symbol;Acc:HGNC:3638]	HALLMARK_OXIDATIVE_PHOSPHORYLATION
						Adhfe1							4700	NDUFA6	NADH:ubiquinone oxidoreductase subunit A6 [Source:HGNC Symbol;Acc:HGNC:7690]	HALLMARK_OXIDATIVE_PHOSPHORYLATION
						Adk							1340	COX6B1	cytochrome c oxidase subunit 6B1 [Source:HGNC Symbol;Acc:HGNC:2280]	HALLMARK_OXIDATIVE_PHOSPHORYLATION
						Afmid							1347	COX7A2	cytochrome c oxidase subunit 7A2 [Source:HGNC Symbol;Acc:HGNC:2288]	HALLMARK_OXIDATIVE_PHOSPHORYLATION
						Agbl3							1350	COX7C	cytochrome c oxidase subunit 7C [Source:HGNC Symbol;Acc:HGNC:2292]	HALLMARK_OXIDATIVE_PHOSPHORYLATION
						Agk							26520	TIMM9	translocase of inner mitochondrial membrane 9 [Source:HGNC Symbol;Acc:HGNC:11819]	HALLMARK_OXIDATIVE_PHOSPHORYLATION
						Akap10							374291	NDUFS7	NADH:ubiquinone oxidoreductase core subunit S7 [Source:HGNC Symbol;Acc:HGNC:7714]	HALLMARK_OXIDATIVE_PHOSPHORYLATION
						Alkbh3							38	ACAT1	acetyl-CoA acetyltransferase 1 [Source:HGNC Symbol;Acc:HGNC:93]	HALLMARK_OXIDATIVE_PHOSPHORYLATION
						Ankrd24							4697	NDUFA4	NDUFA4 mitochondrial complex associated [Source:HGNC Symbol;Acc:HGNC:7687]	HALLMARK_OXIDATIVE_PHOSPHORYLATION
						Anks1b							4704	NDUFA9	NADH:ubiquinone oxidoreductase subunit A9 [Source:HGNC Symbol;Acc:HGNC:7693]	HALLMARK_OXIDATIVE_PHOSPHORYLATION
						Apool							4718	NDUFC2	NADH:ubiquinone oxidoreductase subunit C2 [Source:HGNC Symbol;Acc:HGNC:7706]	HALLMARK_OXIDATIVE_PHOSPHORYLATION
						Arhgap12							4726	NDUFS6	NADH:ubiquinone oxidoreductase subunit S6 [Source:HGNC Symbol;Acc:HGNC:7713]	HALLMARK_OXIDATIVE_PHOSPHORYLATION
						Armcx6							4729	NDUFV2	NADH:ubiquinone oxidoreductase core subunit V2 [Source:HGNC Symbol;Acc:HGNC:7717]	HALLMARK_OXIDATIVE_PHOSPHORYLATION
						Arpp19							51318	MRPL35	mitochondrial ribosomal protein L35 [Source:HGNC Symbol;Acc:HGNC:14489]	HALLMARK_OXIDATIVE_PHOSPHORYLATION
						Ascc1							54205	CYCS	cytochrome c, somatic [Source:HGNC Symbol;Acc:HGNC:19986]	HALLMARK_OXIDATIVE_PHOSPHORYLATION
						Asf1a							56898	BDH2	3-hydroxybutyrate dehydrogenase 2 [Source:HGNC Symbol;Acc:HGNC:32389]	HALLMARK_OXIDATIVE_PHOSPHORYLATION
						Aspa							7381	UQCRB	ubiquinol-cytochrome c reductase binding protein [Source:HGNC Symbol;Acc:HGNC:12582]	HALLMARK_OXIDATIVE_PHOSPHORYLATION
						Ass1							7386	UQCRFS1	ubiquinol-cytochrome c reductase, Rieske iron-sulfur polypeptide 1 [Source:HGNC Symbol;Acc:HGNC:12587]	HALLMARK_OXIDATIVE_PHOSPHORYLATION
						Atp5j2							92609	TIMM50	translocase of inner mitochondrial membrane 50 [Source:HGNC Symbol;Acc:HGNC:23656]	HALLMARK_OXIDATIVE_PHOSPHORYLATION
						Atp5sl							9550	ATP6V1G1	ATPase H+ transporting V1 subunit G1 [Source:HGNC Symbol;Acc:HGNC:864]	HALLMARK_OXIDATIVE_PHOSPHORYLATION
						Atp6v1c2							9551	ATP5MF	ATP synthase membrane subunit f [Source:HGNC Symbol;Acc:HGNC:848]	HALLMARK_OXIDATIVE_PHOSPHORYLATION
						Atp6v1g1							9617	MTRF1	mitochondrial translation release factor 1 [Source:HGNC Symbol;Acc:HGNC:7469]	HALLMARK_OXIDATIVE_PHOSPHORYLATION
						Atrip							2184	FAH	fumarylacetoacetate hydrolase [Source:HGNC Symbol;Acc:HGNC:3579]		HALLMARK_ADIPOGENESIS	HALLMARK_XENOBIOTIC_METABOLISM
						AU021092							1652	DDT	D-dopachrome tautomerase [Source:HGNC Symbol;Acc:HGNC:2732]		HALLMARK_ADIPOGENESIS	HALLMARK_XENOBIOTIC_METABOLISM
						Bag1							5860	QDPR	quinoid dihydropteridine reductase [Source:HGNC Symbol;Acc:HGNC:9752]		HALLMARK_ADIPOGENESIS							HALLMARK_MTORC1_SIGNALING
						Bbs4							1031	CDKN2C	cyclin dependent kinase inhibitor 2C [Source:HGNC Symbol;Acc:HGNC:1789]		HALLMARK_ADIPOGENESIS
						BC003965							134147	CMBL	carboxymethylenebutenolidase homolog [Source:HGNC Symbol;Acc:HGNC:25090]		HALLMARK_ADIPOGENESIS
						BC029722							1580	CYP4B1	cytochrome P450 family 4 subfamily B member 1 [Source:HGNC Symbol;Acc:HGNC:2644]		HALLMARK_ADIPOGENESIS
						BC051226							51805	COQ3	coenzyme Q3, methyltransferase [Source:HGNC Symbol;Acc:HGNC:18175]		HALLMARK_ADIPOGENESIS
						Bco2							7905	REEP5	receptor accessory protein 5 [Source:HGNC Symbol;Acc:HGNC:30077]		HALLMARK_ADIPOGENESIS
						Bdh2							8436	CAVIN2	caveolae associated protein 2 [Source:HGNC Symbol;Acc:HGNC:10690]		HALLMARK_ADIPOGENESIS
						Bicd1							2326	FMO1	flavin containing dimethylaniline monoxygenase 1 [Source:HGNC Symbol;Acc:HGNC:3769]			HALLMARK_XENOBIOTIC_METABOLISM		HALLMARK_FATTY_ACID_METABOLISM
						Bola1							670	BPHL	biphenyl hydrolase like [Source:HGNC Symbol;Acc:HGNC:1094]			HALLMARK_XENOBIOTIC_METABOLISM		HALLMARK_FATTY_ACID_METABOLISM
						Bola3							3398	ID2	inhibitor of DNA binding 2 [Source:HGNC Symbol;Acc:HGNC:5361]			HALLMARK_XENOBIOTIC_METABOLISM				HALLMARK_ESTROGEN_RESPONSE_LATE	HALLMARK_KRAS_SIGNALING_UP
						Bphl							51181	DCXR	dicarbonyl and L-xylulose reductase [Source:HGNC Symbol;Acc:HGNC:18985]			HALLMARK_XENOBIOTIC_METABOLISM				HALLMARK_ESTROGEN_RESPONSE_LATE
						Btnl9							27232	GNMT	glycine N-methyltransferase [Source:HGNC Symbol;Acc:HGNC:4415]			HALLMARK_XENOBIOTIC_METABOLISM
						C1qtnf3							10776	ARPP19	cAMP regulated phosphoprotein 19 [Source:HGNC Symbol;Acc:HGNC:16967]			HALLMARK_XENOBIOTIC_METABOLISM
						C330013E15Rik							2203	FBP1	fructose-bisphosphatase 1 [Source:HGNC Symbol;Acc:HGNC:3606]			HALLMARK_XENOBIOTIC_METABOLISM
						C330018D20Rik							115817	DHRS1	dehydrogenase/reductase 1 [Source:HGNC Symbol;Acc:HGNC:16445]			HALLMARK_XENOBIOTIC_METABOLISM
						Cab39l							51733	UPB1	beta-ureidopropionase 1 [Source:HGNC Symbol;Acc:HGNC:16297]			HALLMARK_XENOBIOTIC_METABOLISM
						Calr3							64087	MCCC2	methylcrotonyl-CoA carboxylase subunit 2 [Source:HGNC Symbol;Acc:HGNC:6937]			HALLMARK_XENOBIOTIC_METABOLISM
						Car4							3422	IDI1	isopentenyl-diphosphate delta isomerase 1 [Source:HGNC Symbol;Acc:HGNC:5387]				HALLMARK_PEROXISOME	HALLMARK_FATTY_ACID_METABOLISM				HALLMARK_MTORC1_SIGNALING
						Carkd							10455	ECI2	enoyl-CoA delta isomerase 2 [Source:HGNC Symbol;Acc:HGNC:14601]				HALLMARK_PEROXISOME	HALLMARK_FATTY_ACID_METABOLISM
						Ccdc141							51179	HAO2	hydroxyacid oxidase 2 [Source:HGNC Symbol;Acc:HGNC:4810]				HALLMARK_PEROXISOME	HALLMARK_FATTY_ACID_METABOLISM
						Ccdc158							25824	PRDX5	peroxiredoxin 5 [Source:HGNC Symbol;Acc:HGNC:9355]				HALLMARK_PEROXISOME
						Ccdc28a							5828	PEX2	peroxisomal biogenesis factor 2 [Source:HGNC Symbol;Acc:HGNC:9717]				HALLMARK_PEROXISOME
						Ccdc43							60386	SLC25A19	solute carrier family 25 member 19 [Source:HGNC Symbol;Acc:HGNC:14409]				HALLMARK_PEROXISOME
						Ccs							9270	ITGB1BP1	integrin subunit beta 1 binding protein 1 [Source:HGNC Symbol;Acc:HGNC:23927]				HALLMARK_PEROXISOME
						Cd300lg							6611	SMS	spermine synthase [Source:HGNC Symbol;Acc:HGNC:11123]					HALLMARK_FATTY_ACID_METABOLISM
						Cd320							2639	GCDH	glutaryl-CoA dehydrogenase [Source:HGNC Symbol;Acc:HGNC:4189]					HALLMARK_FATTY_ACID_METABOLISM
						Cd59a							5092	PCBD1	pterin-4 alpha-carbinolamine dehydratase 1 [Source:HGNC Symbol;Acc:HGNC:8646]					HALLMARK_FATTY_ACID_METABOLISM
						Cdc123							762	CA4	carbonic anhydrase 4 [Source:HGNC Symbol;Acc:HGNC:1375]					HALLMARK_FATTY_ACID_METABOLISM
						Cdkn2c							4860	PNP	purine nucleoside phosphorylase [Source:HGNC Symbol;Acc:HGNC:7892]						HALLMARK_DNA_REPAIR			HALLMARK_MTORC1_SIGNALING
						Cecr2							1069	CETN2	centrin 2 [Source:HGNC Symbol;Acc:HGNC:1867]						HALLMARK_DNA_REPAIR
						Cenpv							1687	GSDME	gasdermin E [Source:HGNC Symbol;Acc:HGNC:2810]						HALLMARK_DNA_REPAIR
						Ces2c							4350	MPG	N-methylpurine DNA glycosylase [Source:HGNC Symbol;Acc:HGNC:7211]						HALLMARK_DNA_REPAIR
						Cetn2							4833	NME4	NME/NM23 nucleoside diphosphate kinase 4 [Source:HGNC Symbol;Acc:HGNC:7852]						HALLMARK_DNA_REPAIR
						Chst7							5440	POLR2K	RNA polymerase II, I and III subunit K [Source:HGNC Symbol;Acc:HGNC:9198]						HALLMARK_DNA_REPAIR
						Cisd1							6884	TAF13	TATA-box binding protein associated factor 13 [Source:HGNC Symbol;Acc:HGNC:11546]						HALLMARK_DNA_REPAIR
						Cisd3							6652	SORD	sorbitol dehydrogenase [Source:HGNC Symbol;Acc:HGNC:11184]							HALLMARK_ESTROGEN_RESPONSE_LATE		HALLMARK_MTORC1_SIGNALING
						Cldn5							573	BAG1	BAG cochaperone 1 [Source:HGNC Symbol;Acc:HGNC:937]							HALLMARK_ESTROGEN_RESPONSE_LATE
						Cmbl							55540	IL17RB	interleukin 17 receptor B [Source:HGNC Symbol;Acc:HGNC:18015]							HALLMARK_ESTROGEN_RESPONSE_LATE
						Cmc1							445	ASS1	argininosuccinate synthase 1 [Source:HGNC Symbol;Acc:HGNC:758]							HALLMARK_ESTROGEN_RESPONSE_LATE
						Coa6							56521	DNAJC12	DnaJ heat shock protein family (Hsp40) member C12 [Source:HGNC Symbol;Acc:HGNC:28908]							HALLMARK_ESTROGEN_RESPONSE_LATE
						Coasy							3486	IGFBP3	insulin like growth factor binding protein 3 [Source:HGNC Symbol;Acc:HGNC:5472]								HALLMARK_KRAS_SIGNALING_UP
						Commd1							2022	ENG	endoglin [Source:HGNC Symbol;Acc:HGNC:3349]								HALLMARK_KRAS_SIGNALING_UP
						Coq3							2517	FUCA1	alpha-L-fucosidase 1 [Source:HGNC Symbol;Acc:HGNC:4006]								HALLMARK_KRAS_SIGNALING_UP
						Cox17							1839	HBEGF	heparin binding EGF like growth factor [Source:HGNC Symbol;Acc:HGNC:3059]								HALLMARK_KRAS_SIGNALING_UP
						Cox6a1							81617	CAB39L	calcium binding protein 39 like [Source:HGNC Symbol;Acc:HGNC:20290]								HALLMARK_KRAS_SIGNALING_UP
						Cox6b1							11179	ZNF277	zinc finger protein 277 [Source:HGNC Symbol;Acc:HGNC:13070]								HALLMARK_KRAS_SIGNALING_UP
						Cox6c							3481	IGF2	insulin like growth factor 2 [Source:HGNC Symbol;Acc:HGNC:5466]								HALLMARK_KRAS_SIGNALING_UP
						Cox7a2							5178	PEG3	paternally expressed 3 [Source:HGNC Symbol;Acc:HGNC:8826]								HALLMARK_KRAS_SIGNALING_UP
						Cox7c							1491	CTH	cystathionine gamma-lyase [Source:HGNC Symbol;Acc:HGNC:2501]									HALLMARK_MTORC1_SIGNALING
						Cox8a							7037	TFRC	transferrin receptor [Source:HGNC Symbol;Acc:HGNC:11763]									HALLMARK_MTORC1_SIGNALING
						Crym							8624	PSMG1	proteasome assembly chaperone 1 [Source:HGNC Symbol;Acc:HGNC:3043]									HALLMARK_MTORC1_SIGNALING
						Csrnp3							1595	CYP51A1	cytochrome P450 family 51 subfamily A member 1 [Source:HGNC Symbol;Acc:HGNC:2649]									HALLMARK_MTORC1_SIGNALING
						Cth							8819	SAP30	Sin3A associated protein 30 [Source:HGNC Symbol;Acc:HGNC:10532]										HALLMARK_NOTCH_SIGNALING
						Cul1							8454	CUL1	cullin 1 [Source:HGNC Symbol;Acc:HGNC:2551]										HALLMARK_NOTCH_SIGNALING
						Cycs							55851	PSENEN	presenilin enhancer, gamma-secretase subunit [Source:HGNC Symbol;Acc:HGNC:30100]										HALLMARK_NOTCH_SIGNALING
						Cyp4b1							5827	PXMP2	peroxisomal membrane protein 2 [Source:HGNC Symbol;Acc:HGNC:9716]
						Cyp51							5836	PYGL	glycogen phosphorylase L [Source:HGNC Symbol;Acc:HGNC:9725]
						Cystm1							9456	HOMER1	homer scaffold protein 1 [Source:HGNC Symbol;Acc:HGNC:17512]
						D630029K05Rik							10098	TSPAN5	tetraspanin 5 [Source:HGNC Symbol;Acc:HGNC:17753]
						D8Ertd738e							10158	PDZK1IP1	PDZK1 interacting protein 1 [Source:HGNC Symbol;Acc:HGNC:16887]
						Dcun1d5							25901	CCDC28A	coiled-coil domain containing 28A [Source:HGNC Symbol;Acc:HGNC:21098]
						Dcxr							26502	NARF	nuclear prelamin A recognition factor [Source:HGNC Symbol;Acc:HGNC:29916]
						Ddt							6583	SLC22A4	solute carrier family 22 member 4 [Source:HGNC Symbol;Acc:HGNC:10968]
						Defb29							3397	ID1	inhibitor of DNA binding 1, HLH protein [Source:HGNC Symbol;Acc:HGNC:5360]
						Dennd2c							79696	ZC2HC1C	zinc finger C2HC-type containing 1C [Source:HGNC Symbol;Acc:HGNC:20354]
						Dfna5							4225	MEP1B	meprin A subunit beta [Source:HGNC Symbol;Acc:HGNC:7020]
						Dgke							8100	IFT88	intraflagellar transport 88 [Source:HGNC Symbol;Acc:HGNC:20606]
						Dhrs1							966	CD59	CD59 molecule (CD59 blood group) [Source:HGNC Symbol;Acc:HGNC:1689]
						Dleu7							51056	LAP3	leucine aminopeptidase 3 [Source:HGNC Symbol;Acc:HGNC:18449]
						Dll4							11216	AKAP10	A-kinase anchoring protein 10 [Source:HGNC Symbol;Acc:HGNC:368]
						Dnajc12							51734	MSRB1	methionine sulfoxide reductase B1 [Source:HGNC Symbol;Acc:HGNC:14133]
						Dnase1							1893	ECM1	extracellular matrix protein 1 [Source:HGNC Symbol;Acc:HGNC:3153]
						Dnm3							1942	EFNA1	ephrin A1 [Source:HGNC Symbol;Acc:HGNC:3221]
						Dpm3							5816	PVALB	parvalbumin [Source:HGNC Symbol;Acc:HGNC:9704]
						Dusp23							79629	OCEL1	occludin/ELL domain containing 1 [Source:HGNC Symbol;Acc:HGNC:26221]
						Dym							5737	PTGFR	prostaglandin F receptor [Source:HGNC Symbol;Acc:HGNC:9600]
						Eapp							10240	MRPS31	mitochondrial ribosomal protein S31 [Source:HGNC Symbol;Acc:HGNC:16632]
						Ears2							5607	MAP2K5	mitogen-activated protein kinase kinase 5 [Source:HGNC Symbol;Acc:HGNC:6845]
						Ebpl							6502	SKP2	S-phase kinase associated protein 2 [Source:HGNC Symbol;Acc:HGNC:10901]
						Eci3							4482	MSRA	methionine sulfoxide reductase A [Source:HGNC Symbol;Acc:HGNC:7377]
						Ecm1							25842	ASF1A	anti-silencing function 1A histone chaperone [Source:HGNC Symbol;Acc:HGNC:20995]
						Efna1							54556	ING3	inhibitor of growth family member 3 [Source:HGNC Symbol;Acc:HGNC:14587]
						Ehd3							54463	RETREG1	reticulophagy regulator 1 [Source:HGNC Symbol;Acc:HGNC:25964]
						Eif3j1							744	MPPED2	metallophosphoesterase domain containing 2 [Source:HGNC Symbol;Acc:HGNC:1180]
						Eng							9585	KIF20B	kinesin family member 20B [Source:HGNC Symbol;Acc:HGNC:7212]
						Eny2							3709	ITPR2	inositol 1,4,5-trisphosphate receptor type 2 [Source:HGNC Symbol;Acc:HGNC:6181]
						Erc2							55258	THNSL2	threonine synthase like 2 [Source:HGNC Symbol;Acc:HGNC:25602]
						Esco1							8669	EIF3J	eukaryotic translation initiation factor 3 subunit J [Source:HGNC Symbol;Acc:HGNC:3270]
						Esd							2739	GLO1	glyoxalase I [Source:HGNC Symbol;Acc:HGNC:4323]
						Faf1							2876	GPX1	glutathione peroxidase 1 [Source:HGNC Symbol;Acc:HGNC:4553]
						Fah							7122	CLDN5	claudin 5 [Source:HGNC Symbol;Acc:HGNC:2047]
						Fahd2a							5624	PROC	protein C, inactivator of coagulation factors Va and VIIIa [Source:HGNC Symbol;Acc:HGNC:9451]
						Fam118b							9554	SEC22B	SEC22 homolog B, vesicle trafficking protein [Source:HGNC Symbol;Acc:HGNC:10700]
						Fam122b							10008	KCNE3	potassium voltage-gated channel subfamily E regulatory subunit 3 [Source:HGNC Symbol;Acc:HGNC:6243]
						Fam134b							100127983	C8orf88	chromosome 8 open reading frame 88 [Source:HGNC Symbol;Acc:HGNC:44672]
						Fam173a							100128731	OST4	oligosaccharyltransferase complex subunit 4, non-catalytic [Source:HGNC Symbol;Acc:HGNC:32483]
						Fam195a							100505741	SPATA1	spermatogenesis associated 1 [Source:HGNC Symbol;Acc:HGNC:14682]
						Fam92a							100507203	SMLR1	small leucine rich protein 1 [Source:HGNC Symbol;Acc:HGNC:44670]
						Fancl							10056	FARSB	phenylalanyl-tRNA synthetase subunit beta [Source:HGNC Symbol;Acc:HGNC:17800]
						Farsb							10076	PTPRU	protein tyrosine phosphatase receptor type U [Source:HGNC Symbol;Acc:HGNC:9683]
						Fbp1							10110	SGK2	serum/glucocorticoid regulated kinase 2 [Source:HGNC Symbol;Acc:HGNC:13900]
						Fbxl18							10131	TRAP1	TNF receptor associated protein 1 [Source:HGNC Symbol;Acc:HGNC:16264]
						Fbxo47							101410538	MMP24OS	MMP24 opposite strand [Source:HGNC Symbol;Acc:HGNC:44421]
						Fdx1							10157	AASS	aminoadipate-semialdehyde synthase [Source:HGNC Symbol;Acc:HGNC:17366]
						Flad1							102466515	MIR1199	microRNA 1199 [Source:HGNC Symbol;Acc:HGNC:50081]
						Fmn1							10252	SPRY1	sprouty RTK signaling antagonist 1 [Source:HGNC Symbol;Acc:HGNC:11269]
						Fmo1							10360	NPM3	nucleophosmin/nucleoplasmin 3 [Source:HGNC Symbol;Acc:HGNC:7931]
						Fn3krp							10420	TESK2	testis associated actin remodelling kinase 2 [Source:HGNC Symbol;Acc:HGNC:11732]
						Folh1							10809	STARD10	StAR related lipid transfer domain containing 10 [Source:HGNC Symbol;Acc:HGNC:10666]
						Frrs1							10923	SUB1	SUB1 regulator of transcription [Source:HGNC Symbol;Acc:HGNC:19985]
						Fth1							11107	PRDM5	PR/SET domain 5 [Source:HGNC Symbol;Acc:HGNC:9349]
						Fuca1							11124	FAF1	Fas associated factor 1 [Source:HGNC Symbol;Acc:HGNC:3578]
						Fuca2							11162	NUDT6	nudix hydrolase 6 [Source:HGNC Symbol;Acc:HGNC:8053]
						Fundc1							11315	PARK7	Parkinsonism associated deglycase [Source:HGNC Symbol;Acc:HGNC:16369]
						Galnt14							113246	C12orf57	chromosome 12 open reading frame 57 [Source:HGNC Symbol;Acc:HGNC:29521]
						Gatad1							11342	RNF13	ring finger protein 13 [Source:HGNC Symbol;Acc:HGNC:10057]
						Gcdh							114799	ESCO1	establishment of sister chromatid cohesion N-acetyltransferase 1 [Source:HGNC Symbol;Acc:HGNC:24645]
						Gcsh							114899	C1QTNF3	C1q and TNF related 3 [Source:HGNC Symbol;Acc:HGNC:14326]
						Ggct							114987	WDR31	WD repeat domain 31 [Source:HGNC Symbol;Acc:HGNC:21421]
						Glo1							115106	HAUS1	HAUS augmin like complex subunit 1 [Source:HGNC Symbol;Acc:HGNC:25174]
						Gm11837							116442	RAB39B	RAB39B, member RAS oncogene family [Source:HGNC Symbol;Acc:HGNC:16499]
						Gm15217							116461	TSEN15	tRNA splicing endonuclease subunit 15 [Source:HGNC Symbol;Acc:HGNC:16791]
						Gm16833							117289	TAGAP	T cell activation RhoGTPase activating protein [Source:HGNC Symbol;Acc:HGNC:15669]
						Gm4013							120939	TMEM52B	transmembrane protein 52B [Source:HGNC Symbol;Acc:HGNC:26438]
						Gm561							123876	ACSM2A	acyl-CoA synthetase medium chain family member 2A [Source:HGNC Symbol;Acc:HGNC:32017]
						Gm7120							124454	EARS2	glutamyl-tRNA synthetase 2, mitochondrial [Source:HGNC Symbol;Acc:HGNC:29419]
						Gnmt							124808	CCDC43	coiled-coil domain containing 43 [Source:HGNC Symbol;Acc:HGNC:26472]
						Gorasp1							125061	AFMID	arylformamidase [Source:HGNC Symbol;Acc:HGNC:20910]
						Gpx1							125150	ZSWIM7	zinc finger SWIM-type containing 7 [Source:HGNC Symbol;Acc:HGNC:26993]
						Gpx6							125972	CALR3	calreticulin 3 [Source:HGNC Symbol;Acc:HGNC:20407]
						Grcc10							126119	JOSD2	Josephin domain containing 2 [Source:HGNC Symbol;Acc:HGNC:28853]
						Grtp1							129531	MITD1	microtubule interacting and trafficking domain containing 1 [Source:HGNC Symbol;Acc:HGNC:25207]
						Guca2b							132	ADK	adenosine kinase [Source:HGNC Symbol;Acc:HGNC:257]
						Hao2							134526	ACOT12	acyl-CoA thioesterase 12 [Source:HGNC Symbol;Acc:HGNC:24436]
						Haus1							137392	CIBAR1	CBY1 interacting BAR domain containing 1 [Source:HGNC Symbol;Acc:HGNC:30452]
						Hbegf							137872	ADHFE1	alcohol dehydrogenase iron containing 1 [Source:HGNC Symbol;Acc:HGNC:16354]
						Hcfc1r1							138065	RNF183	ring finger protein 183 [Source:HGNC Symbol;Acc:HGNC:28721]
						Hddc3							139322	APOOL	apolipoprotein O like [Source:HGNC Symbol;Acc:HGNC:24009]
						Hdhd2							139341	FUNDC1	FUN14 domain containing 1 [Source:HGNC Symbol;Acc:HGNC:28746]
						Herc4							140606	SELENOM	selenoprotein M [Source:HGNC Symbol;Acc:HGNC:30397]
						Hexb							140803	TRPM6	transient receptor potential cation channel subfamily M member 6 [Source:HGNC Symbol;Acc:HGNC:17995]
						Higd1a							140823	ROMO1	reactive oxygen species modulator 1 [Source:HGNC Symbol;Acc:HGNC:16185]
						Hist2h2aa1							1428	CRYM	crystallin mu [Source:HGNC Symbol;Acc:HGNC:2418]
						Hnf4g							146556	C16orf89	chromosome 16 open reading frame 89 [Source:HGNC Symbol;Acc:HGNC:28687]
						Homer1							146894	CD300LG	CD300 molecule like family member g [Source:HGNC Symbol;Acc:HGNC:30455]
						Hoxd3							148423	C1orf52	chromosome 1 open reading frame 52 [Source:HGNC Symbol;Acc:HGNC:24871]
						Hyi							148581	UBE2U	ubiquitin conjugating enzyme E2 U [Source:HGNC Symbol;Acc:HGNC:28559]
						Id1							149466	C1orf210	chromosome 1 open reading frame 210 [Source:HGNC Symbol;Acc:HGNC:28755]
						Id2							149840	SHLD1	shieldin complex subunit 1 [Source:HGNC Symbol;Acc:HGNC:26318]
						Idh2							150678	COPS9	COP9 signalosome subunit 9 [Source:HGNC Symbol;Acc:HGNC:21314]
						Idi1							150684	COMMD1	copper metabolism domain containing 1 [Source:HGNC Symbol;Acc:HGNC:23024]
						Ido2							152100	CMC1	C-X9-C motif containing 1 [Source:HGNC Symbol;Acc:HGNC:28783]
						Ift88							152217	NCBP2AS2	NCBP2 antisense 2 (head to head) [Source:HGNC Symbol;Acc:HGNC:25121]
						Igf2							153328	SLC25A48	solute carrier family 25 member 48 [Source:HGNC Symbol;Acc:HGNC:30451]
						Igfbp3							153443	SRFBP1	serum response factor binding protein 1 [Source:HGNC Symbol;Acc:HGNC:26333]
						Il17rb							153579	BTNL9	butyrophilin like 9 [Source:HGNC Symbol;Acc:HGNC:24176]
						Ing3							154091	SLC2A12	solute carrier family 2 member 12 [Source:HGNC Symbol;Acc:HGNC:18067]
						Iqcc							154791	FMC1	formation of mitochondrial complex V assembly factor 1 homolog [Source:HGNC Symbol;Acc:HGNC:26946]
						Isoc2a							157378	TMEM65	transmembrane protein 65 [Source:HGNC Symbol;Acc:HGNC:25203]
						Isoc2b							159090	PABIR2	PABIR family member 2 [Source:HGNC Symbol;Acc:HGNC:30490]
						Itgb1bp1							163081	ZNF567	zinc finger protein 567 [Source:HGNC Symbol;Acc:HGNC:28696]
						Itpr2							163259	DENND2C	DENN domain containing 2C [Source:HGNC Symbol;Acc:HGNC:24748]
						Iyd							166336	PRICKLE2	prickle planar cell polarity protein 2 [Source:HGNC Symbol;Acc:HGNC:20340]
						Josd2							169355	IDO2	indoleamine 2,3-dioxygenase 2 [Source:HGNC Symbol;Acc:HGNC:27269]
						Kcne3							170961	ANKRD24	ankyrin repeat domain 24 [Source:HGNC Symbol;Acc:HGNC:29424]
						Kdr							1773	DNASE1	deoxyribonuclease 1 [Source:HGNC Symbol;Acc:HGNC:2956]
						Khk							195827	PRXL2C	peroxiredoxin like 2C [Source:HGNC Symbol;Acc:HGNC:16881]
						Kif20b							201161	CENPV	centromere protein V [Source:HGNC Symbol;Acc:HGNC:29920]
						Kif24							203547	VMA21	vacuolar ATPase assembly factor VMA21 [Source:HGNC Symbol;Acc:HGNC:22082]
						Klf15							2098	ESD	esterase D [Source:HGNC Symbol;Acc:HGNC:3465]
						Klhl15							220107	DLEU7	deleted in lymphocytic leukemia 7 [Source:HGNC Symbol;Acc:HGNC:17567]
						Klhl3							221120	ALKBH3	alkB homolog 3, alpha-ketoglutarate dependent dioxygenase [Source:HGNC Symbol;Acc:HGNC:30141]
						Kmo							223082	ZNRF2	zinc and ring finger 2 [Source:HGNC Symbol;Acc:HGNC:22316]
						Kng2							22998	LIMCH1	LIM and calponin homology domains 1 [Source:HGNC Symbol;Acc:HGNC:29191]
						Kri1							23195	MDN1	midasin AAA ATPase 1 [Source:HGNC Symbol;Acc:HGNC:18302]
						Ksr2							2346	FOLH1	folate hydrolase 1 [Source:HGNC Symbol;Acc:HGNC:3788]
						Kxd1							23480	SEC61G	SEC61 translocon subunit gamma [Source:HGNC Symbol;Acc:HGNC:18277]
						Lage3							23548	TTC33	tetratricopeptide repeat domain 33 [Source:HGNC Symbol;Acc:HGNC:29959]
						Lamtor4							245930	DEFB116	defensin beta 116 [Source:HGNC Symbol;Acc:HGNC:18097]
						Lap3							245973	ATP6V1C2	ATPase H+ transporting V1 subunit C2 [Source:HGNC Symbol;Acc:HGNC:18264]
						Limch1							2495	FTH1	ferritin heavy chain 1 [Source:HGNC Symbol;Acc:HGNC:3976]
						Lmbr1							2519	FUCA2	alpha-L-fucosidase 2 [Source:HGNC Symbol;Acc:HGNC:4008]
						Lrrn1							255758	DYNLT2B	dynein light chain Tctex-type 2B [Source:HGNC Symbol;Acc:HGNC:28482]
						Lyrm4							257202	GPX6	glutathione peroxidase 6 [Source:HGNC Symbol;Acc:HGNC:4558]
						Magoh							25864	ABHD14A	abhydrolase domain containing 14A [Source:HGNC Symbol;Acc:HGNC:24538]
						Map2k5							25912	C1orf43	chromosome 1 open reading frame 43 [Source:HGNC Symbol;Acc:HGNC:29876]
						March2							25917	THUMPD3	THUMP domain containing 3 [Source:HGNC Symbol;Acc:HGNC:24493]
						March3							25924	MYRIP	myosin VIIA and Rab interacting protein [Source:HGNC Symbol;Acc:HGNC:19156]
						Mcc							25953	PNKD	PNKD metallo-beta-lactamase domain containing [Source:HGNC Symbol;Acc:HGNC:9153]
						Mccc2							25994	HIGD1A	HIG1 hypoxia inducible domain family member 1A [Source:HGNC Symbol;Acc:HGNC:29527]
						Mcts1							25996	REXO2	RNA exonuclease 2 [Source:HGNC Symbol;Acc:HGNC:17851]
						Mdn1							26052	DNM3	dynamin 3 [Source:HGNC Symbol;Acc:HGNC:29125]
						Mep1b							26059	ERC2	ELKS/RAB6-interacting/CAST family member 2 [Source:HGNC Symbol;Acc:HGNC:31922]
						Mir1199							26091	HERC4	HECT and RLD domain containing E3 ubiquitin protein ligase 4 [Source:HGNC Symbol;Acc:HGNC:24521]
						Mitd1							26249	KLHL3	kelch like family member 3 [Source:HGNC Symbol;Acc:HGNC:6354]
						Mks1							2653	GCSH	glycine cleavage system protein H [Source:HGNC Symbol;Acc:HGNC:4208]
						Mpg							26762	HAVCR1	hepatitis A virus cellular receptor 1 [Source:HGNC Symbol;Acc:HGNC:17866]
						Mpped2							27068	PPA2	inorganic pyrophosphatase 2 [Source:HGNC Symbol;Acc:HGNC:28883]
						Mrpl13							27443	CECR2	CECR2 histone acetyl-lysine reader [Source:HGNC Symbol;Acc:HGNC:1840]
						Mrpl35							283455	KSR2	kinase suppressor of ras 2 [Source:HGNC Symbol;Acc:HGNC:18610]
						Mrpl36							283951	C16orf91	chromosome 16 open reading frame 91 [Source:HGNC Symbol;Acc:HGNC:27558]
						Mrpl47							284106	CISD3	CDGSH iron sulfur domain 3 [Source:HGNC Symbol;Acc:HGNC:27578]
						Mrps10							285025	CCDC141	coiled-coil domain containing 141 [Source:HGNC Symbol;Acc:HGNC:26821]
						Mrps28							28957	MRPS28	mitochondrial ribosomal protein S28 [Source:HGNC Symbol;Acc:HGNC:14513]
						Mrps31							28974	C19orf53	chromosome 19 open reading frame 53 [Source:HGNC Symbol;Acc:HGNC:24991]
						Mrps36							28978	TMEM14A	transmembrane protein 14A [Source:HGNC Symbol;Acc:HGNC:21076]
						Mrrf							28985	MCTS1	MCTS1 re-initiation and release factor [Source:HGNC Symbol;Acc:HGNC:23357]
						Msra							28998	MRPL13	mitochondrial ribosomal protein L13 [Source:HGNC Symbol;Acc:HGNC:14278]
						Msrb1							28999	KLF15	Kruppel like factor 15 [Source:HGNC Symbol;Acc:HGNC:14536]
						Mtg1							29058	TMEM230	transmembrane protein 230 [Source:HGNC Symbol;Acc:HGNC:15876]
						Mtrf1							29063	ZCCHC4	zinc finger CCHC-type containing 4 [Source:HGNC Symbol;Acc:HGNC:22917]
						Mtx1							2981	GUCA2B	guanylate cyclase activator 2B [Source:HGNC Symbol;Acc:HGNC:4683]
						Musk							3074	HEXB	hexosaminidase subunit beta [Source:HGNC Symbol;Acc:HGNC:4879]
						Myef2							30845	EHD3	EH domain containing 3 [Source:HGNC Symbol;Acc:HGNC:3244]
						Myeov2							3174	HNF4G	hepatocyte nuclear factor 4 gamma [Source:HGNC Symbol;Acc:HGNC:5026]
						Myrip							3232	HOXD3	homeobox D3 [Source:HGNC Symbol;Acc:HGNC:5137]
						Napsa							339965	CCDC158	coiled-coil domain containing 158 [Source:HGNC Symbol;Acc:HGNC:26374]
						Narf							340351	AGBL3	AGBL carboxypeptidase 3 [Source:HGNC Symbol;Acc:HGNC:27981]
						Ndufa13							340554	ZC3H12B	zinc finger CCCH-type containing 12B [Source:HGNC Symbol;Acc:HGNC:17407]
						Ndufa4							342184	FMN1	formin 1 [Source:HGNC Symbol;Acc:HGNC:3768]
						Ndufa4l2							347240	KIF24	kinesin family member 24 [Source:HGNC Symbol;Acc:HGNC:19916]
						Ndufa6							374659	HDDC3	HD domain containing 3 [Source:HGNC Symbol;Acc:HGNC:30522]
						Ndufa9							3791	KDR	kinase insert domain receptor [Source:HGNC Symbol;Acc:HGNC:6307]
						Ndufb10							3795	KHK	ketohexokinase [Source:HGNC Symbol;Acc:HGNC:6315]
						Ndufc2							3827	KNG1	kininogen 1 [Source:HGNC Symbol;Acc:HGNC:6383]
						Ndufs6							387496	RASL11A	RAS like family 11 member A [Source:HGNC Symbol;Acc:HGNC:23802]
						Ndufs7							388753	COA6	cytochrome c oxidase assembly factor 6 [Source:HGNC Symbol;Acc:HGNC:18025]
						Ndufv2							388789	SMIM26	small integral membrane protein 26 [Source:HGNC Symbol;Acc:HGNC:43430]
						Nme4							388962	BOLA3	bolA family member 3 [Source:HGNC Symbol;Acc:HGNC:24415]
						Nmral1							389434	IYD	iodotyrosine deiodinase [Source:HGNC Symbol;Acc:HGNC:21071]
						Nol12							389541	LAMTOR4	late endosomal/lysosomal adaptor, MAPK and MTOR activator 4 [Source:HGNC Symbol;Acc:HGNC:33772]
						Nop10							391059	FRRS1	ferric chelate reductase 1 [Source:HGNC Symbol;Acc:HGNC:27622]
						Npas2							401207	C5orf63	chromosome 5 open reading frame 63 [Source:HGNC Symbol;Acc:HGNC:40051]
						Npm3							4116	MAGOH	mago homolog, exon junction complex subunit [Source:HGNC Symbol;Acc:HGNC:6815]
						Nubpl							4163	MCC	MCC regulator of WNT signaling pathway [Source:HGNC Symbol;Acc:HGNC:6935]
						Nudt6							440957	SMIM4	small integral membrane protein 4 [Source:HGNC Symbol;Acc:HGNC:37257]
						Ocel1							443	ASPA	aspartoacylase [Source:HGNC Symbol;Acc:HGNC:756]
						Osgin2							4580	MTX1	metaxin 1 [Source:HGNC Symbol;Acc:HGNC:7504]
						Ost4							4593	MUSK	muscle associated receptor tyrosine kinase [Source:HGNC Symbol;Acc:HGNC:7525]
						Park7							4716	NDUFB10	NADH:ubiquinone oxidoreductase subunit B10 [Source:HGNC Symbol;Acc:HGNC:7696]
						Parl							4862	NPAS2	neuronal PAS domain protein 2 [Source:HGNC Symbol;Acc:HGNC:7895]
						Pbld1							494188	FBXO47	F-box protein 47 [Source:HGNC Symbol;Acc:HGNC:31969]
						Pcbd1							49855	SCAPER	S-phase cyclin A associated protein in the ER [Source:HGNC Symbol;Acc:HGNC:13081]
						Pcbd2							50804	MYEF2	myelin expression factor 2 [Source:HGNC Symbol;Acc:HGNC:17940]
						Pcdh12							51008	ASCC1	activating signal cointegrator 1 complex subunit 1 [Source:HGNC Symbol;Acc:HGNC:24268]
						Pced1b							51011	FAHD2A	fumarylacetoacetate hydrolase domain containing 2A [Source:HGNC Symbol;Acc:HGNC:24252]
						Pde6d							51027	BOLA1	bolA family member 1 [Source:HGNC Symbol;Acc:HGNC:24263]
						Pdrg1							51078	THAP4	THAP domain containing 4 [Source:HGNC Symbol;Acc:HGNC:23187]
						Pdzk1ip1							51079	NDUFA13	NADH:ubiquinone oxidoreductase subunit A13 [Source:HGNC Symbol;Acc:HGNC:17194]
						Peg3							51106	TFB1M	transcription factor B1, mitochondrial [Source:HGNC Symbol;Acc:HGNC:17037]
						Pelo							51293	CD320	CD320 molecule [Source:HGNC Symbol;Acc:HGNC:16692]
						Pex2							51294	PCDH12	protocadherin 12 [Source:HGNC Symbol;Acc:HGNC:8657]
						Pex5l							51364	ZMYND10	zinc finger MYND-type containing 10 [Source:HGNC Symbol;Acc:HGNC:19412]
						Pfdn2							51371	POMP	proteasome maturation protein [Source:HGNC Symbol;Acc:HGNC:20330]
						Pggt1b							5147	PDE6D	phosphodiesterase 6D [Source:HGNC Symbol;Acc:HGNC:8788]
						Phkb							51555	PEX5L	peroxisomal biogenesis factor 5 like [Source:HGNC Symbol;Acc:HGNC:30024]
						Plekha5							5202	PFDN2	prefoldin subunit 2 [Source:HGNC Symbol;Acc:HGNC:8867]
						Pnkd							5229	PGGT1B	protein geranylgeranyltransferase type I subunit beta [Source:HGNC Symbol;Acc:HGNC:8895]
						Pnp							5257	PHKB	phosphorylase kinase regulatory subunit beta [Source:HGNC Symbol;Acc:HGNC:8927]
						Polr2k							53340	SPA17	sperm autoantigenic protein 17 [Source:HGNC Symbol;Acc:HGNC:11210]
						Pomp							53820	RIPPLY3	ripply transcriptional repressor 3 [Source:HGNC Symbol;Acc:HGNC:3047]
						Ppa2							53918	PELO	pelota mRNA surveillance and ribosome rescue factor [Source:HGNC Symbol;Acc:HGNC:8829]
						Prdm5							54344	DPM3	dolichyl-phosphate mannosyltransferase subunit 3, regulatory [Source:HGNC Symbol;Acc:HGNC:3007]
						Prdx5							54470	ARMCX6	armadillo repeat containing X-linked 6 [Source:HGNC Symbol;Acc:HGNC:26094]
						Prepl							54477	PLEKHA5	pleckstrin homology domain containing A5 [Source:HGNC Symbol;Acc:HGNC:30036]
						Prickle2							54567	DLL4	delta like canonical Notch ligand 4 [Source:HGNC Symbol;Acc:HGNC:2910]
						Prmt6							54808	DYM	dymeclin [Source:HGNC Symbol;Acc:HGNC:21317]
						Proc							54816	ZNF280D	zinc finger protein 280D [Source:HGNC Symbol;Acc:HGNC:25953]
						Psenen							54853	WDR55	WD repeat domain 55 [Source:HGNC Symbol;Acc:HGNC:25971]
						Psmg1							548593	SLX1A	SLX1 homolog A, structure-specific endonuclease subunit [Source:HGNC Symbol;Acc:HGNC:20922]
						Ptgfr							54903	MKS1	MKS transition zone complex subunit 1 [Source:HGNC Symbol;Acc:HGNC:7121]
						Ptpru							54935	DUSP23	dual specificity phosphatase 23 [Source:HGNC Symbol;Acc:HGNC:21480]
						Pvalb							54985	HCFC1R1	host cell factor C1 regulator 1 [Source:HGNC Symbol;Acc:HGNC:21198]
						Pxmp2							54987	CZIB	CXXC motif containing zinc binding protein [Source:HGNC Symbol;Acc:HGNC:26059]
						Pygl							55101	DMAC2	distal membrane arm assembly component 2 [Source:HGNC Symbol;Acc:HGNC:25496]
						Qdpr							55120	FANCL	FA complementation group L [Source:HGNC Symbol;Acc:HGNC:20748]
						Rab25							55128	TRIM68	tripartite motif containing 68 [Source:HGNC Symbol;Acc:HGNC:21161]
						Rab28							55151	TMEM38B	transmembrane protein 38B [Source:HGNC Symbol;Acc:HGNC:25535]
						Rab39b							55170	PRMT6	protein arginine methyltransferase 6 [Source:HGNC Symbol;Acc:HGNC:18241]
						Rabggta							55173	MRPS10	mitochondrial ribosomal protein S10 [Source:HGNC Symbol;Acc:HGNC:14502]
						Ralgps1							55248	PACC1	proton activated chloride channel 1 [Source:HGNC Symbol;Acc:HGNC:25593]
						Raph1							55311	ZNF444	zinc finger protein 444 [Source:HGNC Symbol;Acc:HGNC:16052]
						Rasl11a							55331	ACER3	alkaline ceramidase 3 [Source:HGNC Symbol;Acc:HGNC:16066]
						Reep5							55486	PARL	presenilin associated rhomboid like [Source:HGNC Symbol;Acc:HGNC:18253]
						Rexo2							55505	NOP10	NOP10 ribonucleoprotein [Source:HGNC Symbol;Acc:HGNC:14378]
						Ripply3							55609	ZNF280C	zinc finger protein 280C [Source:HGNC Symbol;Acc:HGNC:25955]
						Rnf13							55721	IQCC	IQ motif containing C [Source:HGNC Symbol;Acc:HGNC:25545]
						Rnf183							55739	NAXD	NAD(P)HX dehydratase [Source:HGNC Symbol;Acc:HGNC:25576]
						Romo1							55750	AGK	acylglycerol kinase [Source:HGNC Symbol;Acc:HGNC:21869]
						Rpf2							55837	EAPP	E2F associated phosphoprotein [Source:HGNC Symbol;Acc:HGNC:19312]
						Rpl13							55847	CISD1	CDGSH iron sulfur domain 1 [Source:HGNC Symbol;Acc:HGNC:30880]
						Rpl15							55856	ACOT13	acyl-CoA thioesterase 13 [Source:HGNC Symbol;Acc:HGNC:20999]
						Rpl27							55860	ACTR10	actin related protein 10 [Source:HGNC Symbol;Acc:HGNC:17372]
						Rpl28							56548	CHST7	carbohydrate sulfotransferase 7 [Source:HGNC Symbol;Acc:HGNC:13817]
						Rps26							56683	CFAP298	cilia and flagella associated protein 298 [Source:HGNC Symbol;Acc:HGNC:1301]
						Rps29							56899	ANKS1B	ankyrin repeat and sterile alpha motif domain containing 1B [Source:HGNC Symbol;Acc:HGNC:24600]
						Sap30							56901	NDUFA4L2	NDUFA4 mitochondrial complex associated like 2 [Source:HGNC Symbol;Acc:HGNC:29836]
						Scaper							56943	ENY2	ENY2 transcription and export complex 2 subunit [Source:HGNC Symbol;Acc:HGNC:24449]
						Sdhaf1							57111	RAB25	RAB25, member RAS oncogene family [Source:HGNC Symbol;Acc:HGNC:18238]
						Sdhb							57128	LYRM4	LYR motif containing 4 [Source:HGNC Symbol;Acc:HGNC:21365]
						Sdpr							57129	MRPL47	mitochondrial ribosomal protein L47 [Source:HGNC Symbol;Acc:HGNC:16652]
						Sec22b							57150	SMIM8	small integral membrane protein 8 [Source:HGNC Symbol;Acc:HGNC:21401]
						Sec61g							57407	NMRAL1	NmrA like redox sensor 1 [Source:HGNC Symbol;Acc:HGNC:24987]
						Selm							57533	TBC1D14	TBC1 domain family member 14 [Source:HGNC Symbol;Acc:HGNC:29246]
						Setd3							57606	SLAIN2	SLAIN motif family member 2 [Source:HGNC Symbol;Acc:HGNC:29282]
						Sf3b5							57633	LRRN1	leucine rich repeat neuronal 1 [Source:HGNC Symbol;Acc:HGNC:20980]
						Sgk2							57798	GATAD1	GATA zinc finger domain containing 1 [Source:HGNC Symbol;Acc:HGNC:29941]
						Shfm1							585	BBS4	Bardet-Biedl syndrome 4 [Source:HGNC Symbol;Acc:HGNC:969]
						Skp2							5875	RABGGTA	Rab geranylgeranyltransferase subunit alpha [Source:HGNC Symbol;Acc:HGNC:9795]
						Slain2							6137	RPL13	ribosomal protein L13 [Source:HGNC Symbol;Acc:HGNC:10303]
						Slc22a4							6138	RPL15	ribosomal protein L15 [Source:HGNC Symbol;Acc:HGNC:10306]
						Slc25a19							6155	RPL27	ribosomal protein L27 [Source:HGNC Symbol;Acc:HGNC:10328]
						Slc25a48							6158	RPL28	ribosomal protein L28 [Source:HGNC Symbol;Acc:HGNC:10330]
						Slc2a12							6231	RPS26	ribosomal protein S26 [Source:HGNC Symbol;Acc:HGNC:10414]
						Slc8a1							6235	RPS29	ribosomal protein S29 [Source:HGNC Symbol;Acc:HGNC:10419]
						Slx1b							636	BICD1	BICD cargo adaptor 1 [Source:HGNC Symbol;Acc:HGNC:1049]
						Smim4							64081	PBLD	phenazine biosynthesis like protein domain containing [Source:HGNC Symbol;Acc:HGNC:23301]
						Smim8							64327	LMBR1	limb development membrane protein 1 [Source:HGNC Symbol;Acc:HGNC:13243]
						Smlr1							644096	SDHAF1	succinate dehydrogenase complex assembly factor 1 [Source:HGNC Symbol;Acc:HGNC:33867]
						Sms							64417	TMEM267	transmembrane protein 267 [Source:HGNC Symbol;Acc:HGNC:26139]
						Snhg3							64689	GORASP1	golgi reassembly stacking protein 1 [Source:HGNC Symbol;Acc:HGNC:16769]
						Snora78							647087	STMP1	short transmembrane mitochondrial protein 1 [Source:HGNC Symbol;Acc:HGNC:41909]
						Sord							64979	MRPL36	mitochondrial ribosomal protein L36 [Source:HGNC Symbol;Acc:HGNC:14490]
						Sox7							65059	RAPH1	Ras association (RalGDS/AF-6) and pleckstrin homology domains 1 [Source:HGNC Symbol;Acc:HGNC:14436]
						Sp2							65095	KRI1	KRI1 homolog [Source:HGNC Symbol;Acc:HGNC:25769]
						Spa17							6546	SLC8A1	solute carrier family 8 member A1 [Source:HGNC Symbol;Acc:HGNC:11068]
						Spata1							65990	ANTKMT	adenine nucleotide translocase lysine methyltransferase [Source:HGNC Symbol;Acc:HGNC:14152]
						Spry1							6668	SP2	Sp2 transcription factor [Source:HGNC Symbol;Acc:HGNC:11207]
						Srd5a2							6716	SRD5A2	steroid 5 alpha-reductase 2 [Source:HGNC Symbol;Acc:HGNC:11285]
						Srfbp1							677844	SNORA78	small nucleolar RNA, H/ACA box 78 [Source:HGNC Symbol;Acc:HGNC:32664]
						Stard10							6902	TBCA	tubulin folding cofactor A [Source:HGNC Symbol;Acc:HGNC:11579]
						Sub1							6919	TCEA2	transcription elongation factor A2 [Source:HGNC Symbol;Acc:HGNC:11614]
						Syap1							723790	H2AC19	H2A clustered histone 19 [Source:HGNC Symbol;Acc:HGNC:29668]
						Taf13							728568	C12orf73	chromosome 12 open reading frame 73 [Source:HGNC Symbol;Acc:HGNC:34450]
						Tagap1							734	OSGIN2	oxidative stress induced growth inhibitor family member 2 [Source:HGNC Symbol;Acc:HGNC:1355]
						Tbc1d14							7594	ZNF43	zinc finger protein 43 [Source:HGNC Symbol;Acc:HGNC:13109]
						Tbca							7678	ZNF124	zinc finger protein 124 [Source:HGNC Symbol;Acc:HGNC:12907]
						Tcea2							78996	CYREN	cell cycle regulator of NHEJ [Source:HGNC Symbol;Acc:HGNC:22432]
						Tctex1d2							79002	TRIR	telomerase RNA component interacting RNase [Source:HGNC Symbol;Acc:HGNC:28424]
						Tesk2							79017	GGCT	gamma-glutamylcyclotransferase [Source:HGNC Symbol;Acc:HGNC:21705]
						Tex30							79036	KXD1	KxDL motif containing 1 [Source:HGNC Symbol;Acc:HGNC:28420]
						Tfb1m							79159	NOL12	nucleolar protein 12 [Source:HGNC Symbol;Acc:HGNC:28585]
						Tfrc							79607	FAM118B	family with sequence similarity 118 member B [Source:HGNC Symbol;Acc:HGNC:26110]
						Thap4							79623	GALNT14	polypeptide N-acetylgalactosaminyltransferase 14 [Source:HGNC Symbol;Acc:HGNC:22946]
						Thnsl2							79672	FN3KRP	fructosamine 3 kinase related protein [Source:HGNC Symbol;Acc:HGNC:25700]
						Thumpd3							79763	ISOC2	isochorismatase domain containing 2 [Source:HGNC Symbol;Acc:HGNC:26278]
						Timd2							79774	GRTP1	growth hormone regulated TBC protein 1 [Source:HGNC Symbol;Acc:HGNC:20310]
						Timm50							7979	SEM1	SEM1 26S proteasome subunit [Source:HGNC Symbol;Acc:HGNC:10845]
						Timm9							79905	TMC7	transmembrane channel like 7 [Source:HGNC Symbol;Acc:HGNC:23000]
						Tmc7							80028	FBXL18	F-box and leucine rich repeat protein 18 [Source:HGNC Symbol;Acc:HGNC:21874]
						Tmem14a							80034	CSRNP3	cysteine and serine rich nuclear protein 3 [Source:HGNC Symbol;Acc:HGNC:30729]
						Tmem206							80224	NUBPL	NUBP iron-sulfur cluster assembly factor, mitochondrial [Source:HGNC Symbol;Acc:HGNC:20278]
						Tmem230							80308	FLAD1	flavin adenine dinucleotide synthetase 1 [Source:HGNC Symbol;Acc:HGNC:24671]
						Tmem38b							80311	KLHL15	kelch like family member 15 [Source:HGNC Symbol;Acc:HGNC:29347]
						Tmem52b							80347	COASY	Coenzyme A synthase [Source:HGNC Symbol;Acc:HGNC:29932]
						Tmem65							80705	TSGA10	testis specific 10 [Source:HGNC Symbol;Acc:HGNC:14927]
						Tmub1							81572	PDRG1	p53 and DNA damage regulated 1 [Source:HGNC Symbol;Acc:HGNC:16119]
						Trap1							81888	HYI	hydroxypyruvate isomerase (putative) [Source:HGNC Symbol;Acc:HGNC:26948]
						Trim68							8270	LAGE3	L antigen family member 3 [Source:HGNC Symbol;Acc:HGNC:26058]
						Trmt61b							83443	SF3B5	splicing factor 3b subunit 5 [Source:HGNC Symbol;Acc:HGNC:21083]
						Trpm6							83590	TMUB1	transmembrane and ubiquitin like domain containing 1 [Source:HGNC Symbol;Acc:HGNC:21709]
						Tsen15							83595	SOX7	SRY-box transcription factor 7 [Source:HGNC Symbol;Acc:HGNC:18196]
						Tsga10							83875	BCO2	beta-carotene oxygenase 2 [Source:HGNC Symbol;Acc:HGNC:18503]
						Tspan5							84064	HDHD2	haloacid dehalogenase like hydrolase domain containing 2 [Source:HGNC Symbol;Acc:HGNC:25364]
						Ttc33							84105	PCBD2	pterin-4 alpha-carbinolamine dehydratase 2 [Source:HGNC Symbol;Acc:HGNC:24474]
						Ube2u							84126	ATRIP	ATR interacting protein [Source:HGNC Symbol;Acc:HGNC:33499]
						Upb1							84154	RPF2	ribosome production factor 2 homolog [Source:HGNC Symbol;Acc:HGNC:20870]
						Uqcr10							84186	ZCCHC7	zinc finger CCHC-type containing 7 [Source:HGNC Symbol;Acc:HGNC:26209]
						Uqcrb							84193	SETD3	SET domain containing 3, actin histidine methyltransferase [Source:HGNC Symbol;Acc:HGNC:20493]
						Uqcrfs1							8420	SNHG3	small nucleolar RNA host gene 3 [Source:HGNC Symbol;Acc:HGNC:10118]
						Vma21							84259	DCUN1D5	defective in cullin neddylation 1 domain containing 5 [Source:HGNC Symbol;Acc:HGNC:28409]
						Wdr31							84326	METTL26	methyltransferase like 26 [Source:HGNC Symbol;Acc:HGNC:14141]
						Wdr55							84331	MCRIP2	MAPK regulated corepressor interacting protein 2 [Source:HGNC Symbol;Acc:HGNC:14142]
						Zc2hc1c							84418	CYSTM1	cysteine rich transmembrane module containing 1 [Source:HGNC Symbol;Acc:HGNC:30239]
						Zc3h12b							84650	EBPL	EBP like [Source:HGNC Symbol;Acc:HGNC:18061]
						Zcchc4							8526	DGKE	diacylglycerol kinase epsilon [Source:HGNC Symbol;Acc:HGNC:2852]
						Zcchc7							8564	KMO	kynurenine 3-monooxygenase [Source:HGNC Symbol;Acc:HGNC:6381]
						Zfp101							8824	CES2	carboxylesterase 2 [Source:HGNC Symbol;Acc:HGNC:1864]
						Zfp277							8872	CDC123	cell division cycle 123 [Source:HGNC Symbol;Acc:HGNC:16827]
						Zfp280c							91523	PCED1B	PC-esterase domain containing 1B [Source:HGNC Symbol;Acc:HGNC:28255]
						Zfp280d							91894	C11orf52	chromosome 11 open reading frame 52 [Source:HGNC Symbol;Acc:HGNC:30531]
						Zfp300							92170	MTG1	mitochondrial ribosome associated GTPase 1 [Source:HGNC Symbol;Acc:HGNC:32159]
						Zfp444							92259	MRPS36	mitochondrial ribosomal protein S36 [Source:HGNC Symbol;Acc:HGNC:16631]
						Zfp458							92399	MRRF	mitochondrial ribosome recycling factor [Source:HGNC Symbol;Acc:HGNC:7234]
						Zfp763							92595	ZNF764	zinc finger protein 764 [Source:HGNC Symbol;Acc:HGNC:28200]
						Zfp764							93081	TEX30	testis expressed 30 [Source:HGNC Symbol;Acc:HGNC:25188]
						Zfp773							9364	RAB28	RAB28, member RAS oncogene family [Source:HGNC Symbol;Acc:HGNC:9768]
						Zim1							94056	SYAP1	synapse associated protein 1 [Source:HGNC Symbol;Acc:HGNC:16273]
						Zmynd10							94134	ARHGAP12	Rho GTPase activating protein 12 [Source:HGNC Symbol;Acc:HGNC:16348]
						Znrf2							9476	NAPSA	napsin A aspartic peptidase [Source:HGNC Symbol;Acc:HGNC:13395]
						Zswim7							9581	PREPL	prolyl endopeptidase like [Source:HGNC Symbol;Acc:HGNC:30228]
													9649	RALGPS1	Ral GEF with PH domain and SH3 binding motif 1 [Source:HGNC Symbol;Acc:HGNC:16851]
													9973	CCS	copper chaperone for superoxide dismutase [Source:HGNC Symbol;Acc:HGNC:1613]
