## Supplemental Table 3 for "Deletion of NuRD component *Mta2* in nephron progenitor cells causes developmentally programmed FSGS"

### Sheet: MitoCarta3_Mta2 down overlap
							168 common elements in "MitoCarta3.0" and "Mta2 down 0.05":
							Uqcrfs1
							Sdhb
							Pmpcb
							Mpc2
							Uqcr10
							Coq3
							Mrpl34
							Sdhc
							Auh
							Echs1
							Suclg1
							Cox6a1
							Ndufv2
							Ndufa6
							Mrpl43
							Timm50
							Apool
							Ndufs7
							Mrrf
							Timm9
							Acadm
							Mrpl1
							Cox7a2
							Ndufs6
							Cox6c
							Ndufb5
							Hadh
							Nfs1
							Fdx1
							Mrps28
							Cox6b1
							Ndufa9
							Iscu
							Cox17
							Acadl
							Bckdhb
							Mcat
							Mrpl13
							Cox4i1
							Ndufaf4
							Slc25a11
							Sdhaf1
							Acat1
							Cmc1
							Coa6
							Ndufb10
							Mipep
							Adhfe1
							Mrpl30
							Chchd3
							Hibadh
							Lyrm4
							Ndufa7
							Mrpl35
							Mrpl20
							Uqcrb
							Cox7c
							Glrx5
							Slc25a19
							Mrps10
							Idh2
							Bola1
							Fahd2a
							Ndufc2
							Gcdh
							Mrpl51
							Mtx1
							Fars2
							Trap1
							Dhrs4
							Ndufb11
							Cycs
							Cisd1
							Cox8a
							Ppa2
							Mccc2
							Clybl
							Gcat
							Ndufa4
							Rexo2
							Bphl
							Mrps24
							Timm17b
							Aurkaip1
							Mrpl47
							Mtg1
							Mrps16
							Ccdc90b
							Mrpl36
							Mrps11
							Mlycd
							Rars2
							Eci2
							Nubpl
							Ndufa3
							Acot13
							Ndufa13
							Msra
							Nit1
							Ndufb3
							Aass
							Gcsh
							Prdx5
							Gstz1
							BC003965
							Alas2
							Romo1
							Higd1a
							Apoo
							Hao2
							Rdh14
							Ears2
							Fam162a
							Atp5j2
							Mrps33
							Lap3
							Mrps36
							Tmem65
							Dhrs1
							Rhot1
							Gpx1
							Mtrf1
							Hemk1
							Atp5g2
							Sirt3
							C330018D20Rik
							Parl
							Mrps31
							Ndufa1
							Cisd3
							Phyh
							Nme4
							Chchd6
							Pcbd2
							Scp2
							Coasy
							Pxmp2
							Fundc1
							Trmt10c
							Dnajc4
							Qdpr
							Acsm2
							Tfb1m
							Fth1
							Ccdc51
							Flad1
							Kmo
							Slc25a48
							Nudt6
							Amacr
							Pnkd
							Synj2bp
							Smim8
							Idi1
							Tmem126b
							Bola3
							Dcxr
							Mmaa
							Isoc2a
							Tomm20
							Park7
							Paics
							Bco2
							Prepl
							Agk
							Akap10
							Armcx6
							Snap29
